# Pan-genome and Haplotype Map of Cultivars and Their Wild Ancestors Provides Insights into Selective Evolution of Cassava (*Manihot esculenta* Crantz)

**DOI:** 10.1101/2023.07.02.546475

**Authors:** Zhiqiang Xia, Zhenglin Du, Xincheng Zhou, Sirong Jiang, Tingting Zhu, Le Wang, Fei Chen, Luiz Carvalho, Meiling Zou, Luis Augusto Becerra López-Lavalle, Xiaofei Zhang, Liangye Xu, Zhenyu Wang, Meili Chen, Binxiao Feng, Shujuan Wang, Mengtao Li, Yuanchao Li, Haiyan Wang, Shisheng Liu, Yuting Bao, Long Zhao, Chenji Zhang, Jianjia Xiao, Fenguang Guo, Xu Shen, Cheng Lu, Fei Qiao, Henan Ceballos, Huabin Yan, Huaifang Zhang, Shuang He, Wenmin Zhao, Yinglang Wan, Yinhua Chen, Dongye Huang, Kaimian Li, Bin Liu, Ming Peng, Weixiong Zhang, Birger Muller, Xin Chen, Ming Cheng Luo, Jingfa Xiao, Wenquan Wang

**Affiliations:** Hainan University, Haikou 570228, China; National Key Laboratory of Biotechnology and Breeding of Tropical Crops; National Genomics Data Center, Beijing Institute of Genomics, Chinese Academy of Sciences and China National Center for Bioinformation, Beijing 100101, China; Institute of Tropical Biosciences and Biotechnology, Chinese Academy of Tropical Agricultural Sciences (CATAS), Haikou 571101, China; Department of Plant Sciences, University of California, Davis, California 95616, USA; Tropical Crop Genetic Resources Institute, Chinese Academy of Tropical Agricultural Sciences (CATAS), Haikou 571700, China; Brazilian Enterprise for Agricultural Research (EMBRAPA), Genetic Resources and Biotechnology, Brasilia 70770, Brazil; International Center for Tropical Agriculture (CIAT), Cali 6713, Colombia; Institute of Nanfan & Seed Industry, Guangdong Academy of Sciences, Guangzhou, 510316, China; State Key Laboratory for Conservation and Utilization of Subtropical Agro-bioresources/College of Life Science and Technology, Guangxi University, Nanning 530004, China; The Academy of Agriculture and Forestry Sciences, Qinghai University, Xining 810016, China; Economic Crop Institute, Guangxi Academy of Agricultural Sciences, Nanning, China; Department of Health Technology and Informatics, Department of Computing, The Hong Kong Polytechnic University, Hong Kong, China; Plant Biochemistry, Department of Plant and Environmental Sciences, University of Copenhagen, DK-1871 Frederiksberg C, Denmark

**Keywords:** Genome, Pan-genome, Evolution, Structure Variation, Selective sweeping, Photosynthesis, Storage root formation, Cyanide metabolism, Cassava

## Abstract

Cassava is the most important starch sources, a tropical model crop. We constructed nearly T2T genomes of cultivar AM560, wild ancestors FLA4047 and W14, pan-genome of 24 representatives and a clarified evolutionary tree with 486 accessions. Comparison of SVs and SNVs between the ancestors and cultivated cassavas revealed predominant expansion, contraction of genes and gene families. Significantly selective sweeping occurred in the cassava genomes in 122 footprints with 1,519 candidate domestication genes. We identified selective mutations in *MeCSK* and *MeFNR3* promoting photoreaction associated with *MeNADP-ME* of C_4_ assimilation in modern cassava. Co-evolved retardation of floral primordia and initiation of storage roots arose from *MeCOL5* mutants with altered bindings to *MeFT1, MeFT2* and *MeTFL2. MebHLHs* evolved to regulate the biosynthesis, transport and endogenous remobilization of cyanogenic glucosides, with new functionalities of *MeMATE1, MeGTR* in selected sweet cassava. These findings enhanced comprehensive knowledge and database on the evolution and breeding of cassava.

**HIGHLIGHTS:**

1. Three nearly T2T cassava genomes of cultivar AM560 and its wild ancestors FLA4047 and W14.
2. A species-level cassava panSV haplotype map across 346,322 structural variations over 31,362 gene families and 96,032,008 SNPs and InDels variations globally and a clarified evolutionary tree with 486 accessions.
3. Selective mutations in *MeCSK* and *MeFNR3* promoted photoreaction associated with *MeNADP-ME* of C_4_ assimilation shaped the C_3_-C_4_ intermediate photosynthesis of modern cassava.
4. Coevolution of floral primordia contrary to initiated storage root is pivotal for the domestication of cassava, and arose from *MeCOL5* mutants altered the binding with *MeFT1, MeFT2* (SP6A), and *MeTFL2*.
