## Supplementary Table S15 for "Pan-genome and Haplotype Map of Cultivars and Their Wild Ancestors Provides Insights into Selective Evolution of Cassava (*Manihot esculenta* Crantz)"

### Sheet: Sheet1
List of accessions
Code	accession name	Latin name	original site	Latitude	Longitude	Usage	sequencing or downloaded
1	W14	Manihot esculenta SSP. Flabellifolia	Brazil	09° 57' 00'' S	67° 34' 00'' W	Reference genome of FLA
2	FLA4047	Manihot esculenta SSP. flabellifolia	GO, Brazil	16° 15' 00'' S	49° 4' 00'' W	Reference genome of FLA
3	A4214	Manihot esculenta SSP. flabellifolia	TO, Brazil	07° 55' 0'' S	48° 25' 00'' W	Pan genome & resequencing
4	A4177	Manihot esculenta SSP. flabellifolia	GO, Brazil	16° 00' 00'' S	49° 09' 0'' W	Pan genome & resequencing
5	A4188	Manihot esculenta SSP. flabellifolia	GO, Brazil	13° 38' 00'' S	48° 47' 00'' W	Pan genome
6	A3986	Manihot esculenta SSP. flabellifolia	GO, Brazil	16° 35' 00'' S	04° 91' 00'' W	Pan genome
7	A4189	Manihot esculenta SSP. flabellifolia	GO, Brazil	13° 38' 00'' S	49° 04' 00'' W	Pan genome
8	A4168	Manihot esculenta SSP. flabellifolia	GO, Brazil	16° 23' 00'' S	49° 08' 00'' W	Pan genome
9	A4144	Manihot esculenta SSP. flabellifolia	RO, Brazil	09° 57' 00'' S	67° 34' 00'' W	Pan genome
10	A4011	peruviana /FLA?	RO，Brazil	08° 50' 00'' S	63° 56' 00'' W	30X Resequencing
11	A4111	Manihot esculenta SSP. flabellifolia	MT，Brazil	11° 22 ' 00'' S	61°42' 00'' W	30X Resequencing
12	CV1	Manihot esculenta SSP. flabellifolia	Brazil	11° 22 ' 00'' S	61°42' 00'' W	30X Resequencing
13	CV2	Manihot esculenta SSP. flabellifolia	Brazil	11° 22 ' 00'' S	61°42' 00'' W	30X Resequencing
14	Cerca	Manihot esculenta SSP. flabellifolia	Brazil	11° 22 ' 00'' S	61°42' 00'' W	30X Resequencing
15	MANI PEBA	Manihot esculenta SSP. flabellifolia	Brazil	01°13’25”S	48°17’40”W	30X Resequencing
16	CAHPO（Anohala）	Manihot esculenta SSP. flabellifolia	Brazil	09° 57' 00'' S	67° 34' 00'' W	30X Resequencing
17	FLA02	M. esculenta SSP. flabellifolia	Brazil	15°08´57˝S	48°.28´38˝ W	30X Resequencing	down loaded
18	FLA433-2	M. esculenta SSP. flabellifolia	Brazil	09°56´67˝S	63°.08´33˝ W	30X Resequencing	down loaded
19	FLA444-1	M. esculenta SSP. flabellifolia	Brazil	15°08´00˝S	48°.88´33˝ W	30X Resequencing	down loaded
20	FLA449-1	M. esculenta SSP. flabellifolia	Brazil	14°86´67˝S	59°43´33˝ W	30X Resequencing	down loaded
21	FLA488	M. esculenta SSP. flabellifolia	Brazil	14°65´00˝S	49°21´67˝ W	30X Resequencing	down loaded
22	FLA490	M. esculenta SSP. flabellifolia	Brazil	13°88´33˝S	49°11´67˝ W	30X Resequencing	down loaded
23	FLA496	M. esculenta SSP. flabellifolia	Brazil	10°46´67˝S	49°03´33˝ W	30X Resequencing	down loaded
24	FLA502	M. esculenta SSP. flabellifolia	Brazil	09°53´33˝ S	48°53´33˝ W	30X Resequencing	down loaded
25	FLA503-2	M. esculenta SSP. flabellifolia	Brazil	09°07´01˝ S	48°61´67˝ W	30X Resequencing	down loaded
26	FLABELLIFOLIA4127	M. esculenta SSP. flabellifolia	Ibadan, Nigeria	11° 35' 00'' S	61° 17' 00'' E	30X Resequencing	down loaded
27	FLABELLIFOLIA4139	M. esculenta SSP. flabellifolia	Ibadan, Nigeria	08° 48' 00'' S	63° 55' 00'' E	30X Resequencing	down loaded
28	FLAXXX-15	M. esculenta SSP. flabellifolia	NA	07° 49' 00'' S	62° 25' 10'' W	30X Resequencing	down loaded
29	Mflabellifolia	M. esculenta SSP. flabellifolia	Brazil	08° 24' 36'' S	61° 45' 17'' W	30X Resequencing	down loaded
30	GLA59008	M. glaziovii	Brazil	05° 19'67'' S	47° 55' 64'' W	30X Resequencing	down loaded
31	GLA59008-1	M. glaziovii	Brazil	05° 19'67'' S	47° 55' 64'' W	30X Resequencing	down loaded
32	MAN00401	M. glaziovii	Brazil	05° 19'67'' S	47° 55' 64'' W	30X Resequencing	down loaded
33	MGLAZIOVII	M. glaziovii	Ibadan, Nigeria	07°35´26˝ N	03°74´06˝ E	30X Resequencing	down loaded
34	GLAyn	M. glaziovii	Indonesia			Nanopore long reads sequencing
35	GLAb	M. glaziovii	Brazil			Nanopore long reads sequencing
36	AM560	Manihot esculenta Crantz	Colombia，S3	03°29´25˝N	77°31´06˝W	Reference genome of ME
37	KU50	Manihot esculenta Crantz	Thailand cultivar	13°54´04˝ N	101°00´51˝ E	Reference genome of ME
38	SC205	Manihot esculenta Crantz	China Landrace	19°40´11˝N	110°06´57˝E	Pan genome
39	SC5	Manihot esculenta Crantz	Hybrid, China	19°21´18˝N	110°57´06˝E	Pan genome
40	SC8	Manihot esculenta Crantz	Hybrid, China	19°21´18˝N	110°57´06˝E	Pan genome & resequencing
41	Q10	Manihot esculenta Crantz	Hybrid, China	19°21´18˝N	110°57´06˝E	Pan genome
42	SC16	Manihot esculenta Crantz	Hybrid, China (SC8*Q10）	19°21´18˝N	110°57´06˝E	Pan genome
43	SC09	Manihot esculenta Crantz	Indonesia landrace	8°43´55˝S	112°27´45˝E	Nanopore & 30X Resequencing
44	NZ199	Manihot esculenta Crantz	Colombia	03°15´06˝N	77°24´24˝W	Nanopore & 30X Resequencing
45	SC10	Manihot esculenta Crantz	Hybrid	19°21´18˝N	110°57´06˝E	Nanopore & 30X Resequencing
46	HB60	Manihot esculenta Crantz	Thailand cultivar	12°57´40˝N	101°21´11˝ E	Nanopore & 30X Resequencing
47	Wenchang red	Manihot esculenta Crantz	China Landrace	19°40´11˝N	110°06´57˝E	Nanopore & 30X Resequencing
48	Mianbao	Manihot esculenta Crantz	China Landrace	19°45´18˝N	110°12´02˝E	Nanopore & 30X Resequencing
49	GR4	Manihot esculenta Crantz	China cultivar	19°29´50˝N	110°08´12˝E	Nanopore & 30X Resequencing
50	SC6068	Manihot esculenta Crantz	China Landrace	19°40´14˝N	110°09´60˝ E	Nanopore & 30X Resequencing
51	R3	Manihot esculenta Crantz	Colombia	05°40´07˝N	74°54´57˝ W	Nanopore & 30X Resequencing
52	CAS36.1	Manihot esculenta Crantz	Amazon，Brazil，Sugary cassava	04° 56'47" S	60°30´56˝ W	Nanopore & 30X Resequencing
53	IB005	Manihot esculenta Crantz	Brazil landrace	16° 11'07" S	48°03´17˝ W	Nanopore long reads sequencing
54	baxi-1	Manihot esculenta Crantz	Brazil landrace	04° 56'49" S	60°30´58˝ W	Nanopore long reads sequencing
55	fuxuan01	Manihot esculenta Crantz	China landrace，SC124 Mutant	04° 56'50" S	60°30´59˝ W	Nanopore long reads sequencing
56	BC008	Manihot esculenta Crantz	Brazil	16° 06'31" S	61°39´16˝ W	Nanopore long reads sequencing
57	IB003	Manihot esculenta Crantz	Brazil cultivar	03° 14'24" S	45°42´04˝ W	Nanopore long reads sequencing
58	tai yin 01	Manihot esculenta Crantz	Thailand cultivar	14°18´44" N	101°02´53˝ E	Nanopore long reads sequencing
59	BC006	Manihot esculenta Crantz	Brazil landrace	16° 28'35" S	61°59´06˝ W	Nanopore long reads sequencing
60	Akena	M. esculenta Crantz	Namulonge, Central Uganda	00°33'56" N	31°50´07˝ E	30X Resequencing	down loaded
61	ALADO	M. esculenta Crantz	Namulonge, Central Uganda	01° 28'37" N	31°59´08˝ E	30X Resequencing	down loaded
62	AR406	M. esculenta Crantz	Ibadan, Nigeria	07° 24'45" N	03°54´01˝ E	30X Resequencing	down loaded
63	Aulizaye	M. esculenta Crantz	Tanzania	01° 17'13" S	35°05´31˝ E	30X Resequencing	down loaded
64	B9200068	M. esculenta Crantz	Badagry, Nigeria	08° 49'05" N	07°49´37˝ E	30X Resequencing	down loaded
65	C243XGM156111	M. esculenta Crantz	Colombia，Hybrid	07° 15'05" S	74°71´30˝ W	30X Resequencing	down loaded
66	C243XGM90569	M. esculenta Crantz	Colombia，Hybrid	07° 15'05" S	74°71´30˝ W	30X Resequencing	down loaded
67	C413XGM15618	M. esculenta Crantz	Colombia，Hybrid	07° 15'05" S	74°71´30˝ W	30X Resequencing	down loaded
68	CM3306-4	M. esculenta Crantz	Colombia，Hybrid	07° 15'05" S	74°71´30˝ W	30X Resequencing	down loaded
69	CM507-37	M. esculenta Crantz	Colombia，Hybrid	07° 15'05" S	74°71´30˝ W	30X Resequencing	down loaded
70	CO08002	M. esculenta Crantz	Umudike, Nigeria	06° 57'43" N	05°27´50˝ E	30X Resequencing	down loaded
71	CO08011A	M. esculenta Crantz	Umudike, Nigeria	06° 49'06" N	05°49´38˝ E	30X Resequencing	down loaded
72	CPCR11B16	M. esculenta Crantz	Namulonge, Central Uganda	02°80'45" N	33°99'24" E	30X Resequencing	down loaded
73	CPCR15B16	M. esculenta Crantz	Namulonge, Central Uganda	02°80'45" N	33°99'24" E	30X Resequencing	down loaded
74	CPCR15B26	M. esculenta Crantz	Colombia	04°53'03" N	72°14'68" W	30X Resequencing	down loaded
75	CPCR15B67	M. esculenta Crantz	Namulonge, Central Uganda	02°80'45" N	33°99'24" E	30X Resequencing	down loaded
76	CPCR15B91	M. esculenta Crantz	Colombia	04°53'03" N	72°14'68" W	30X Resequencing	down loaded
77	CPCR21B4	M. esculenta Crantz	Colombia	04°53'03" N	72°14'68" W	30X Resequencing	down loaded
78	CPCR22B15	M. esculenta Crantz	Namulonge, Central Uganda	02°80'45" N	33°99'24" E	30X Resequencing	down loaded
79	CPCR24B10	M. esculenta Crantz	Colombia	04°53'03" N	72°14'68" W	30X Resequencing	down loaded
80	CPCR24B3	M. esculenta Crantz	Colombia	04°53'03" N	72°14'68" W	30X Resequencing	down loaded
81	CPCR26B24	M. esculenta Crantz	Colombia	04°53'03" N	72°14'68" W	30X Resequencing	down loaded
82	CPCR26B27	M. esculenta Crantz	Colombia	04°53'03" N	72°14'68" W	30X Resequencing	down loaded
83	CPCR27B17	M. esculenta Crantz	Colombia	04°53'03" N	72°14'68" W	30X Resequencing	down loaded
84	CPCR27B30	M. esculenta Crantz	Namulonge, Central Uganda	02°80'45" N	33°99'24" E	30X Resequencing	down loaded
85	CPCR27B7	M. esculenta Crantz	Colombia	04°53'03" N	72°14'68" W	30X Resequencing	down loaded
86	CR14B218	M. esculenta Crantz	Umudike, Nigeria	06°29'20" N	08°17´08˝ E	30X Resequencing	down loaded
87	CR15B3	M. esculenta Crantz	Umudike, Nigeria	06°29'20" N	08°17´08˝ E	30X Resequencing	down loaded
88	CR15B7	M. esculenta Crantz	Umudike, Nigeria	06°29'20" N	08°17´08˝ E	30X Resequencing	down loaded
89	CR3913	M. esculenta Crantz	Umudike, Nigeria	06°29'20" N	08°17´08˝ E	30X Resequencing	down loaded
90	CR4110	M. esculenta Crantz	Umudike, Nigeria	06°29'20" N	08°17´08˝ E	30X Resequencing	down loaded
91	CR4442	M. esculenta Crantz	Umudike, Nigeria	06°29'20" N	08°17´08˝ E	30X Resequencing	down loaded
92	CW45036	M. esculenta Crantz	Umudike, Nigeria	06°29'20" N	08°17´08˝ E	30X Resequencing	down loaded
93	CW45617	M. esculenta Crantz	Umudike, Nigeria	06°29'20" N	08°17´08˝ E	30X Resequencing	down loaded
94	CW4823	M. esculenta Crantz	Umudike, Nigeria	06°29'20" N	08°17´08˝ E	30X Resequencing	down loaded
95	DK60206	M. esculenta Crantz	Colombia	04°53'03" N	72°14'68" W	30X Resequencing	down loaded
96	EBW-2	M. esculenta Crantz	Namulonge, Central Uganda	02°80'45" N	33°99'24" E	30X Resequencing	down loaded
97	EBW-A	M. esculenta Crantz	Namulonge, Central Uganda	02°80'45" N	33°99'24" E	30X Resequencing	down loaded
98	EBWANTEREKA	M. esculenta Crantz	Namulonge, Central Uganda	02°80'45" N	33°99'24" E	30X Resequencing	down loaded
99	GCO047	M. esculenta Crantz	Umudike, Nigeria	06°29'20" N	08°17´08˝ E	30X Resequencing	down loaded
100	GCO128	M. esculenta Crantz	Umudike, Nigeria	06°29'20" N	08°17´08˝ E	30X Resequencing	down loaded
101	GM181623XC19	M. esculenta Crantz	Colombia Hybrid	04°13´56˝ S	77°46´09˝ W	30X Resequencing	down loaded
102	GM18188XC19	M. esculenta Crantz	Colombia Hybrid	04°13´56˝ S	77°46´09˝ W	30X Resequencing	down loaded
103	GM90560XC33	M. esculenta Crantz	Colombia Hybrid	04°13´56˝ S	77°46´09˝ W	30X Resequencing	down loaded
104	I000070	M. esculenta Crantz	Ibadan, Nigeria，Hybrid	07° 24'45" N	03°54´01˝ E	30X Resequencing	down loaded
105	I000211	M. esculenta Crantz	Ibadan, Nigeria，Hybrid	07° 24'45" N	03°54´01˝ E	30X Resequencing	down loaded
106	I000355	M. esculenta Crantz	Ibadan, Nigeria，Hybrid	07° 24'45" N	03°54´01˝ E	30X Resequencing	down loaded
107	I010046	M. esculenta Crantz	Ibadan, Nigeria，Hybrid	07° 24'45" N	03°54´01˝ E	30X Resequencing	down loaded
108	I010903	M. esculenta Crantz	Ibadan, Nigeria，Hybrid	07° 24'45" N	03°54´01˝ E	30X Resequencing	down loaded
109	I011371	M. esculenta Crantz	Ibadan, Nigeria，Hybrid	07° 24'45" N	03°54´01˝ E	30X Resequencing	down loaded
110	I011412	M. esculenta Crantz	Ibadan, Nigeria，Hybrid	07° 24'45" N	03°54´01˝ E	30X Resequencing	down loaded
111	I011797	M. esculenta Crantz	Ibadan, Nigeria，Hybrid	07° 24'45" N	03°54´01˝ E	30X Resequencing	down loaded
112	I011807	M. esculenta Crantz	Ibadan, Nigeria，Hybrid	07° 24'45" N	03°54´01˝ E	30X Resequencing	down loaded
113	I020129	M. esculenta Crantz	Ibadan, Nigeria，Hybrid	07° 24'45" N	03°54´01˝ E	30X Resequencing	down loaded
114	I020233	M. esculenta Crantz	Ibadan, Nigeria，Hybrid	07° 24'45" N	03°54´01˝ E	30X Resequencing	down loaded
115	I020431	M. esculenta Crantz	Ibadan, Nigeria，Hybrid	07° 24'45" N	03°54´01˝ E	30X Resequencing	down loaded
116	I020540	M. esculenta Crantz	Ibadan, Nigeria，Hybrid	07° 24'45" N	03°54´01˝ E	30X Resequencing	down loaded
117	I030055A	M. esculenta Crantz	Ibadan, Nigeria，Hybrid	07° 24'45" N	03°54´01˝ E	30X Resequencing	down loaded
118	I051740	M. esculenta Crantz	Ibadan, Nigeria，Hybrid	07° 24'45" N	03°54´01˝ E	30X Resequencing	down loaded
119	I063046	M. esculenta Crantz	Ibadan, Nigeria，Hybrid	07° 24'45" N	03°54´01˝ E	30X Resequencing	down loaded
120	I070126	M. esculenta Crantz	Ibadan, Nigeria，Hybrid	07° 24'45" N	03°54´01˝ E	30X Resequencing	down loaded
121	I070258	M. esculenta Crantz	Ibadan, Nigeria，Hybrid	07° 24'45" N	03°54´01˝ E	30X Resequencing	down loaded
122	I071313	M. esculenta Crantz	Ibadan, Nigeria，Hybrid	07° 24'45" N	03°54´01˝ E	30X Resequencing	down loaded
123	I30001	M. esculenta Crantz	Ibadan, Nigeria，Hybrid	07° 24'45" N	03°54´01˝ E	30X Resequencing	down loaded
124	I30555	M. esculenta Crantz	Ibadan, Nigeria，Hybrid	07° 24'45" N	03°54´01˝ E	30X Resequencing	down loaded
125	I30572	M. esculenta Crantz	Ibadan, Nigeria，Hybrid	07° 24'45" N	03°54´01˝ E	30X Resequencing	down loaded
126	I4-2-1425	M. esculenta Crantz	Ibadan, Nigeria，Hybrid	07° 24'45" N	03°54´01˝ E	30X Resequencing	down loaded
127	I930134	M. esculenta Crantz	Ibadan, Nigeria，Hybrid	07° 24'45" N	03°54´01˝ E	30X Resequencing	down loaded
128	I930265	M. esculenta Crantz	Ibadan, Nigeria，Hybrid	07° 24'45" N	03°54´01˝ E	30X Resequencing	down loaded
129	I940018	M. esculenta Crantz	Ibadan, Nigeria，Hybrid	07° 24'45" N	03°54´01˝ E	30X Resequencing	down loaded
130	I940237	M. esculenta Crantz	Ibadan, Nigeria，Hybrid	07° 24'45" N	03°54´01˝ E	30X Resequencing	down loaded
131	I960869	M. esculenta Crantz	Ibadan, Nigeria，Hybrid	07° 24'45" N	03°54´01˝ E	30X Resequencing	down loaded
132	I961089A	M. esculenta Crantz	Ibadan, Nigeria，Hybrid	07° 24'45" N	03°54´01˝ E	30X Resequencing	down loaded
133	I961632	M. esculenta Crantz	Ibadan, Nigeria，Hybrid	07° 24'45" N	03°54´01˝ E	30X Resequencing	down loaded
134	I970290	M. esculenta Crantz	Ibadan, Nigeria，Hybrid	07° 24'45" N	03°54´01˝ E	30X Resequencing	down loaded
135	I970353	M. esculenta Crantz	Ibadan, Nigeria，Hybrid	07° 24'45" N	03°54´01˝ E	30X Resequencing	down loaded
136	I970425	M. esculenta Crantz	Ibadan, Nigeria，Hybrid	07° 24'45" N	03°54´01˝ E	30X Resequencing	down loaded
137	I974766	M. esculenta Crantz	Ibadan, Nigeria，Hybrid	07° 24'45" N	03°54´01˝ E	30X Resequencing	down loaded
138	I980581	M. esculenta Crantz	Ibadan, Nigeria，Hybrid	07° 24'45" N	03°54´01˝ E	30X Resequencing	down loaded
139	I982101	M. esculenta Crantz	Ibadan, Nigeria，Hybrid	07° 24'45" N	03°54´01˝ E	30X Resequencing	down loaded
140	I993073	M. esculenta Crantz	Ibadan, Nigeria，Hybrid	07° 24'45" N	03°54´01˝ E	30X Resequencing	down loaded
141	I996016	M. esculenta Crantz	Ibadan, Nigeria，Hybrid	07° 24'45" N	03°54´01˝ E	30X Resequencing	down loaded
142	KBH200618	M. esculenta Crantz	Kenya	01° 35'45" N	03°30´08˝ E	30X Resequencing	down loaded
143	Kibaha	M. esculenta Crantz	Tanzania	06°01'20" S	36°04´13˝ E	30X Resequencing	down loaded
144	KIROBA	M. esculenta Crantz	Tanzania	06°01'20" S	36°04´13˝ E	30X Resequencing	down loaded
145	M940583	M. esculenta Crantz	Mokwa, Nigeria	11°59'10" N	8°96´12˝ E	30X Resequencing	down loaded
146	M980004	M. esculenta Crantz	Mokwa, Nigeria	11°59'10" N	8°96´12˝ E	30X Resequencing	down loaded
147	MAYAYA	M. esculenta Crantz	Arua, North Western Uganda	04°86'18" N	27°32´50˝ E	30X Resequencing	down loaded
148	MBRA685	M. esculenta Crantz	Brazil	11°04'15" S	50°01´70˝ W	30X Resequencing	down loaded
149	MCOL1468	M. esculenta Crantz	Brazil	04°82'23" S	80°02´34˝ W	30X Resequencing	down loaded
150	Me001Vu	M. esculenta Crantz	Vanuatu	15°06'10" S	165°06´08˝ E	30X Resequencing	down loaded
151	Me002Vu	M. esculenta Crantz	Vanuatu	15°06'10" S	165°06´08˝ E	30X Resequencing	down loaded
152	Me003Vu	M. esculenta Crantz	Vanuatu	15°06'10" S	165°06´08˝ E	30X Resequencing	down loaded
153	Me004Vu	M. esculenta Crantz	Vanuatu	15°06'10" S	165°06´08˝ E	30X Resequencing	down loaded
154	Mkombozi	M. esculenta Crantz	Tanzania and Kenya	06°01'20" S	36°04´13˝ E	30X Resequencing	down loaded
155	MM964500	M. esculenta Crantz	Malam Madori, Nigeria	10°59'10" N	9°96´12˝ E	30X Resequencing	down loaded
156	MM970016	M. esculenta Crantz	Malam Madori, Nigeria	10°59'10" N	9°96´12˝ E	30X Resequencing	down loaded
157	MM970043	M. esculenta Crantz	Malam Madori, Nigeria	10°59'10" N	9°96´12˝ E	30X Resequencing	down loaded
158	MM970806	M. esculenta Crantz	Malam Madori, Nigeria	10°59'10" N	9°96´12˝ E	30X Resequencing	down loaded
159	MM990268	M. esculenta Crantz	Malam Madori, Nigeria	10°59'10" N	9°96´12˝ E	30X Resequencing	down loaded
160	Muzege	M. esculenta Crantz	Tanzania	06°01'20" S	36°04´13˝ E	30X Resequencing	down loaded
161	Nachiyaya	M. esculenta Crantz	Tanzania	06°01'20" S	36°04´13˝ E	30X Resequencing	down loaded
162	NAMIKONGA	M. esculenta Crantz	Namulonge, Central Uganda	02°80'45" N	33°99'24" E	30X Resequencing	down loaded
163	Namikonga	M. esculenta Crantz	Namulonge, Central Uganda	02°80'45" N	33°99'24" E	30X Resequencing	down loaded
164	NASE1	M. esculenta Crantz	Ibadan, Nigeria	07°35´26˝ N	03°74´06˝ E	30X Resequencing	down loaded
165	NASE14	M. esculenta Crantz	Namulonge, Central Uganda	02°80'45" N	33°99'24" E	30X Resequencing	down loaded
166	NASE3	M. esculenta Crantz	Ibadan, Nigeria	07°35´26˝ N	03°74´06˝ E	30X Resequencing	down loaded
167	NDL06132	M. esculenta Crantz	Tanzania	06°01'20" S	36°04´13˝ E	30X Resequencing	down loaded
168	NR010004	M. esculenta Crantz	Umudike, Nigeria，Hybrid	06°29'20" N	08°17´08˝ E	30X Resequencing	down loaded
169	NR020018	M. esculenta Crantz	Umudike, Nigeria，Hybrid	06°29'20" N	08°17´08˝ E	30X Resequencing	down loaded
170	NR030211	M. esculenta Crantz	Umudike, Nigeria，Hybrid	06°29'20" N	08°17´08˝ E	30X Resequencing	down loaded
171	NR070220	M. esculenta Crantz	Umudike, Nigeria，Hybrid	06°29'20" N	08°17´08˝ E	30X Resequencing	down loaded
172	NR070475	M. esculenta Crantz	Umudike, Nigeria，Hybrid	06°29'20" N	08°17´08˝ E	30X Resequencing	down loaded
173	NR090128	M. esculenta Crantz	Umudike, Nigeria，Hybrid	06°29'20" N	08°17´08˝ E	30X Resequencing	down loaded
174	NR090154	M. esculenta Crantz	Umudike, Nigeria，Hybrid	06°29'20" N	08°17´08˝ E	30X Resequencing	down loaded
175	NR110080	M. esculenta Crantz	Umudike, Nigeria，Hybrid	06°29'20" N	08°17´08˝ E	30X Resequencing	down loaded
176	NR110485	M. esculenta Crantz	Umudike, Nigeria，Hybrid	06°29'20" N	08°17´08˝ E	30X Resequencing	down loaded
177	NR1S1030	M. esculenta Crantz	Umudike, Nigeria，Hybrid	06°29'20" N	08°17´08˝ E	30X Resequencing	down loaded
178	NR1S1061	M. esculenta Crantz	Umudike, Nigeria，Hybrid	06°29'20" N	08°17´08˝ E	30X Resequencing	down loaded
179	NR1S1131	M. esculenta Crantz	Umudike, Nigeria，Hybrid	06°29'20" N	08°17´08˝ E	30X Resequencing	down loaded
180	NR1S1200	M. esculenta Crantz	Umudike, Nigeria，Hybrid	06°29'20" N	08°17´08˝ E	30X Resequencing	down loaded
181	NR1S1205	M. esculenta Crantz	Umudike, Nigeria，Hybrid	06°29'20" N	08°17´08˝ E	30X Resequencing	down loaded
182	NR8082	M. esculenta Crantz	Umudike, Nigeria，Hybrid	06°29'20" N	08°17´08˝ E	30X Resequencing	down loaded
183	NR8083	M. esculenta Crantz	Umudike, Nigeria，Hybrid	06°29'20" N	08°17´08˝ E	30X Resequencing	down loaded
184	NR8212	M. esculenta Crantz	Umudike, Nigeria，Hybrid	06°29'20" N	08°17´08˝ E	30X Resequencing	down loaded
185	NR87184	M. esculenta Crantz	Umudike, Nigeria，Hybrid	06°29'20" N	08°17´08˝ E	30X Resequencing	down loaded
186	NR930199	M. esculenta Crantz	Umudike, Nigeria，Hybrid	06°29'20" N	08°17´08˝ E	30X Resequencing	down loaded
187	NWAIBIBI	M. esculenta Crantz	Umudike, Nigeria，Hybrid	06°29'20" N	08°17´08˝ E	30X Resequencing	down loaded
188	NYARABOKE	M. esculenta Crantz	Masindi, Western Uganda	06°29'20" N	08°17´08˝ E	30X Resequencing	down loaded
189	SC8	M. esculenta Crantz	China，Hybrid	19°71´23˝ N	111°03´27˝ E	30X Resequencing	down loaded
190	SC8-JGI	M. esculenta Crantz	China，Hybrid	19°71´23˝ N	111°03´27˝ E	30X Resequencing	down loaded
191	SM337235XC243	M. esculenta Crantz	Colombia，Hybrid	04°13´56˝ S	77°46´09˝ W	30X Resequencing	down loaded
192	SM344231XC33	M. esculenta Crantz	Colombia，Hybrid	04°13´56˝ S	77°46´09˝ W	30X Resequencing	down loaded
193	SM344231XC39	M. esculenta Crantz	Colombia，Hybrid	04°13´56˝ S	77°46´09˝ W	30X Resequencing	down loaded
194	SM3443150XC243	M. esculenta Crantz	Colombia，Hybrid	04°13´56˝ S	77°46´09˝ W	30X Resequencing	down loaded
195	TME117	M. esculenta Crantz	Ibadan, Nigeria，Hybrid	07°35´26˝ N	03°74´06˝ E	30X Resequencing	down loaded
196	TME117P1051	M. esculenta Crantz	Ibadan, Nigeria，Hybrid	07°35´26˝ N	03°74´06˝ E	30X Resequencing	down loaded
197	TME204	M. esculenta Crantz	Ibadan, Nigeria，Hybrid	07°35´26˝ N	03°74´06˝ E	30X Resequencing	down loaded
198	TME204JGI	M. esculenta Crantz	Ibadan, Nigeria，Hybrid	07°35´26˝ N	03°74´06˝ E	30X Resequencing	down loaded
199	TME3	M. esculenta Crantz	Ibadan, Nigeria，Hybrid	07°35´26˝ N	03°74´06˝ E	30X Resequencing	down loaded
200	TME419	M. esculenta Crantz	Ibadan, Nigeria，Hybrid	07°35´26˝ N	03°74´06˝ E	30X Resequencing	down loaded
201	TME693P1069	M. esculenta Crantz	Ibadan, Nigeria，Hybrid	07°35´26˝ N	03°74´06˝ E	30X Resequencing	down loaded
202	TMEB1	M. esculenta Crantz	Ibadan, Nigeria，Hybrid	07°35´26˝ N	03°74´06˝ E	30X Resequencing	down loaded
203	TMEB419	M. esculenta Crantz	Ibadan, Nigeria，Hybrid	07°35´26˝ N	03°74´06˝ E	30X Resequencing	down loaded
204	TMEB693	M. esculenta Crantz	Ibadan, Nigeria，Hybrid	07°35´26˝ N	03°74´06˝ E	30X Resequencing	down loaded
205	TMEB7	M. esculenta Crantz	Ibadan, Nigeria，Hybrid	07°35´26˝ N	03°74´06˝ E	30X Resequencing	down loaded
206	TMEB778	M. esculenta Crantz	Ibadan, Nigeria，Hybrid	07°35´26˝ N	03°74´06˝ E	30X Resequencing	down loaded
207	TMEB9	M. esculenta Crantz	Ibadan, Nigeria，Hybrid	07°35´26˝ N	03°74´06˝ E	30X Resequencing	down loaded
208	TMS050327	M. esculenta Crantz	Ibadan, Nigeria，Hybrid	07°35´26˝ N	03°74´06˝ E	30X Resequencing	down loaded
209	TMS051553	M. esculenta Crantz	Ibadan, Nigeria，Hybrid	07°35´26˝ N	03°74´06˝ E	30X Resequencing	down loaded
210	TMS051646	M. esculenta Crantz	Ibadan, Nigeria，Hybrid	07°35´26˝ N	03°74´06˝ E	30X Resequencing	down loaded
211	TMS30572	M. esculenta Crantz	Ibadan, Nigeria，Hybrid	07°35´26˝ N	03°74´06˝ E	30X Resequencing	down loaded
212	TMS60444	M. esculenta Crantz	Ibadan, Nigeria，Hybrid	07°35´26˝ N	03°74´06˝ E	30X Resequencing	down loaded
213	TMS972205	M. esculenta Crantz	Ibadan, Nigeria，Hybrid	07°35´26˝ N	03°74´06˝ E	30X Resequencing	down loaded
214	TMS980002	M. esculenta Crantz	Ibadan, Nigeria，Hybrid	07°35´26˝ N	03°74´06˝ E	30X Resequencing	down loaded
215	TMS980505	M. esculenta Crantz	Ibadan, Nigeria，Hybrid	07°35´26˝ N	03°74´06˝ E	30X Resequencing	down loaded
216	UG08S0P001	M. esculenta Crantz	Namulonge, Central Uganda，Hybrid	02°80'45" N	33°99'24" E	30X Resequencing	down loaded
217	UG08S0P002	M. esculenta Crantz	Namulonge, Central Uganda，Hybrid	02°80'45" N	33°99'24" E	30X Resequencing	down loaded
218	UG08S0P003	M. esculenta Crantz	Namulonge, Central Uganda，Hybrid	02°80'45" N	33°99'24" E	30X Resequencing	down loaded
219	UG08S0P004	M. esculenta Crantz	Namulonge, Central Uganda，Hybrid	02°80'45" N	33°99'24" E	30X Resequencing	down loaded
220	UG08S0P005	M. esculenta Crantz	Namulonge, Central Uganda，Hybrid	02°80'45" N	33°99'24" E	30X Resequencing	down loaded
221	UG08S0P006	M. esculenta Crantz	Namulonge, Central Uganda，Hybrid	02°80'45" N	33°99'24" E	30X Resequencing	down loaded
222	UG08S0P007	M. esculenta Crantz	Namulonge, Central Uganda，Hybrid	02°80'45" N	33°99'24" E	30X Resequencing	down loaded
223	UG08S0P008	M. esculenta Crantz	Namulonge, Central Uganda，Hybrid	02°80'45" N	33°99'24" E	30X Resequencing	down loaded
224	UG120026	M. esculenta Crantz	Namulonge, Central Uganda，Hybrid	02°80'45" N	33°99'24" E	30X Resequencing	down loaded
225	UG120095	M. esculenta Crantz	Namulonge, Central Uganda，Hybrid	02°80'45" N	33°99'24" E	30X Resequencing	down loaded
226	UG120106	M. esculenta Crantz	Namulonge, Central Uganda，Hybrid	02°80'45" N	33°99'24" E	30X Resequencing	down loaded
227	UG120135	M. esculenta Crantz	Namulonge, Central Uganda，Hybrid	02°80'45" N	33°99'24" E	30X Resequencing	down loaded
228	UG120156	M. esculenta Crantz	Namulonge, Central Uganda，Hybrid	02°80'45" N	33°99'24" E	30X Resequencing	down loaded
229	UG120210	M. esculenta Crantz	Namulonge, Central Uganda，Hybrid	02°80'45" N	33°99'24" E	30X Resequencing	down loaded
230	UG120227	M. esculenta Crantz	Namulonge, Central Uganda，Hybrid	02°80'45" N	33°99'24" E	30X Resequencing	down loaded
231	UG120297	M. esculenta Crantz	Namulonge, Central Uganda，Hybrid	02°80'45" N	33°99'24" E	30X Resequencing	down loaded
232	UG130016	M. esculenta Crantz	Namulonge, Central Uganda，Hybrid	02°80'45" N	33°99'24" E	30X Resequencing	down loaded
233	UG130040	M. esculenta Crantz	Namulonge, Central Uganda，Hybrid	02°80'45" N	33°99'24" E	30X Resequencing	down loaded
234	W840009	M. esculenta Crantz	Umudike, Nigeria	02°80'45" N	33°99'24" E	30X Resequencing	down loaded
235	YELLOWBUSIA	M. esculenta Crantz	Busia, Eastern Uganda	01°71'02" N	31°96'53" E	30X Resequencing	down loaded
236	SC124	M. esculenta Crantz	China landrace	25°22'08" N	113°20'53" E	30X Resequencing
237	NZ199	M. esculenta Crantz	Colombia, CIAT	05°19'10" S	70°19'25" W	30X Resequencing
238	FB-6	M. esculenta Crantz	Brazil,	16°30'16" S	44°32'51" W	30X Resequencing
239	LZ09-26	M. esculenta Crantz	Hybrid, China	25°09'28" N	108°20'53" E	30X Resequencing
240	14-9	M. esculenta Crantz	Hybrid（SMH*SC8), China	19°21´18˝N	110°57´06˝E	30X Resequencing
241	02-4	M. esculenta Crantz	Hybrid (SC5*SMH), China	19°21´18˝N	110°57´06˝E	30X Resequencing
242	LZ09-11	M. esculenta Crantz	Hybrid, China	25°09'28" N	108°20'53" E	30X Resequencing
243	15-2	M. esculenta Crantz	Hybrid (SMH*SC8), China	19°21´18˝N	110°57´06˝E	30X Resequencing
244	20-9	M. esculenta Crantz	Hybrid (NZ199*BRA755), China	19°21´18˝N	110°57´06˝E	30X Resequencing
245	17Q	M. esculenta Crantz	CM6740-7，Colombia, CIAT	05°19'10" S	70°19'25" W	30X Resequencing
246	HSQ004	M. esculenta Crantz	Hybrid, China	19°21´18˝N	110°57´06˝E	30X Resequencing
247	44-1	M. esculenta Crantz	Hybrid (Q10*SC124), China	19°21´18˝N	110°57´06˝E	30X Resequencing
248	47-1	M. esculenta Crantz	Hybrid (SC124*SM), China	19°21´18˝N	110°57´06˝E	30X Resequencing
249	SC8	M. esculenta Crantz	Hybrid, China	19°21´18˝N	110°57´06˝E	30X Resequencing
250	Yufang 2	M. esculenta Crantz	Hybrid, China	19°21´18˝N	110°57´06˝E	30X Resequencing
251	SC5	M. esculenta Crantz	Hybrid, China	19°21´18˝N	110°57´06˝E	30X Resequencing
252	52-3	M. esculenta Crantz	Hybrid, (KU50*CH12), China	19°21´18˝N	110°57´06˝E	30X Resequencing
253	SC201	M. esculenta Crantz	China landrace	25°22'08" N	113°20'53" E	30X Resequencing
254	11-10	M. esculenta Crantz	Hybrid (COL2621*KU50), China	19°21´18˝N	110°57´06˝E	30X Resequencing
255	45-6	M. esculenta Crantz	Hybrid (ARG7*SC124), China	19°21´18˝N	110°57´06˝E	30X Resequencing
256	E401	M. esculenta Crantz	Hybrid, China	19°21´18˝N	110°57´06˝E	30X Resequencing
257	57-6	M. esculenta Crantz	Hybrid (COL2621*Thailand), China	19°21´18˝N	110°57´06˝E	30X Resequencing
258	R3	M. esculenta Crantz	Brazil	03°50´21˝S	46°18´45˝W	30X Resequencing
259	Baxi-1	M. esculenta Crantz	Brazil, landrace	03°50´21˝S	46°18´45˝W	30X Resequencing
260	27-6	M. esculenta Crantz	Hybrid (NZ199*SMH), China	19°21´18˝N	110°57´06˝E	30X Resequencing
261	28-3	M. esculenta Crantz	Hybrid (SMH*SC8), China	19°21´18˝N	110°57´06˝E	30X Resequencing
262	Q12	M. esculenta Crantz	Mal 2，Malaysia	09°30´46˝N	102°50´03˝E	30X Resequencing
263	30-20	M. esculenta Crantz	Hybrid (ARG7*SC8), China	19°21´18˝N	110°57´06˝E	30X Resequencing
264	44-5	M. esculenta Crantz	Hybrid (Q10*SC124), China	19°21´18˝N	110°57´06˝E	30X Resequencing
265	20-4	M. esculenta Crantz	Hybrid (NZ199*ZM9781), China	19°21´18˝N	110°57´06˝E	30X Resequencing
266	HN09	M. esculenta Crantz	China landrace	25°22'08" N	113°20'53" E	30X Resequencing
267	24-6	M. esculenta Crantz	Hybrid (SC8*B11), China	19°21´18˝N	110°57´06˝E	30X Resequencing
268	Hainan xiye	M. esculenta Crantz	China landrace	19°22´36˝N	110°57´29˝E	30X Resequencing
269	20-18	M. esculenta Crantz	Hybrid (NZ199*ZM9781), China	19°21´18˝N	110°57´06˝E	30X Resequencing
270	08-6	M. esculenta Crantz	Hybrid (SMH*SC8), China	19°21´18˝N	110°57´06˝E	30X Resequencing
271	Moye	M. esculenta Crantz	Mexico	19°98´21˝N	94°85´06˝W	30X Resequencing
272	53-6	M. esculenta Crantz	Hybrid (KU50*COL2621), China	19°21´18˝N	110°57´06˝E	30X Resequencing
273	E1424	M. esculenta Crantz	Hybrid China	19°21´19˝N	110°57´07˝E	30X Resequencing
274	22-54	M. esculenta Crantz	Hybrid (Arg7*Thailand), China	19°21´18˝N	110°57´06˝E	30X Resequencing
275	18R	M. esculenta Crantz	SM1406-1 ，Colombia	05°19'10" S	70°19'25" W	30X Resequencing
276	Baisha 4	M. esculenta Crantz	China landrace	25°22'08" N	113°20'53" E	30X Resequencing
277	K1-30	M. esculenta Crantz	Hybrid (Tailand*SC8), China	19°21´18˝N	110°57´06˝E	30X Resequencing
278	Arg 7	M. esculenta Crantz	Argentina	28°77´27˝S	64°58´22˝W	30X Resequencing
279	27-7	M. esculenta Crantz	Hybrid (NZ199*SMH), China	19°21´18˝N	110°57´06˝E	30X Resequencing
280	25-9	M. esculenta Crantz	Hybrid (KU50*ZM9781), China	19°21´18˝N	110°57´06˝E	30X Resequencing
281	05-32	M. esculenta Crantz	Hybrid (SMH*KU50), China	19°21´18˝N	110°57´06˝E	30X Resequencing
282	SC10	M. esculenta Crantz	Hybrid China	19°21´18˝N	110°57´06˝E	30X Resequencing
283	39-2	M. esculenta Crantz	Hybrid (Stock*SMH), China	19°21´18˝N	110°57´06˝E	30X Resequencing
284	32-15	M. esculenta Crantz	Hybrid (SC124*NZ199), China	19°21´18˝N	110°57´06˝E	30X Resequencing
285	KU50	M. esculenta Crantz	Hybrid Thailand	16°04´67˝N	103°58´22˝E	30X Resequencing
286	49-30	M. esculenta Crantz	Hybrid (18R*SC8), China	19°21´18˝N	110°57´06˝E	30X Resequencing
287	COL354	M. esculenta Crantz	Colombia	05°19'10" S	70°19'25" W	30X Resequencing
288	Indonesia	M. esculenta Crantz	Indonesia landrace	02°24´34˝N	110°84´16˝E	30X Resequencing
289	48-20	M. esculenta Crantz	Hybrid (SMH*Thailand), China	19°21´18˝N	110°57´06˝E	30X Resequencing
290	MEX-1	M. esculenta Crantz	Mexico	19°98´21˝N	94°85´06˝W	30X Resequencing
291	PER455	M. esculenta Crantz	Beru	08°97´58˝S	70°75´00˝W	30X Resequencing
292	CH16	M. esculenta Crantz	Colombia	05°19'10" S	70°19'25" W	30X Resequencing
293	11-1	M. esculenta Crantz	Hybrid (COL2621*KU50), China	19°21´18˝N	110°57´06˝E	30X Resequencing
294	Wenchang red	M. esculenta Crantz	China landrace	25°22'08" N	113°20'53" E	30X Resequencing
295	Guangxi	M. esculenta Crantz	China landrace	25°22'08" N	113°20'53" E	30X Resequencing
296	Dongguan redtail	M. esculenta Crantz	China landrace	25°22'08" N	113°20'53" E	30X Resequencing
297	SC8002	M. esculenta Crantz	China landrace	25°22'08" N	113°20'53" E	30X Resequencing
298	49-20	M. esculenta Crantz	Hybrid (18R*SC8), China	19°21´18˝N	110°57´06˝E	30X Resequencing
299	ZM8316	M. esculenta Crantz	China landrace	19°21´18˝N	110°57´06˝E	30X Resequencing
300	Xinlong No. 1	M. esculenta Crantz	China landrace	19°21´18˝N	110°57´06˝E	30X Resequencing
301	R5	M. esculenta Crantz	Colombia	19°21´18˝N	110°57´06˝E	30X Resequencing
302	26-1-5	M. esculenta Crantz	Hybrid （Thailand*KU50), China	19°21´18˝N	110°57´06˝E	30X Resequencing
303	32-8	M. esculenta Crantz	Hybrid (SC124*NZ199), China	19°21´18˝N	110°57´06˝E	30X Resequencing
304	BRA183	M. esculenta Crantz	Brazil	03°50´21˝S	46°18´45˝W	30X Resequencing
305	GR6	M. esculenta Crantz	Colombia	05°19'10" S	70°19'25" W	30X Resequencing
306	Baodao 9-5	M. esculenta Crantz	China landrace	19°21´18˝N	110°57´06˝E	30X Resequencing
307	F243	M. esculenta Crantz	Hybrid China	19°21´18˝N	110°57´06˝E	30X Resequencing
308	32-5	M. esculenta Crantz	Hybrid (SC124*NZ199), China	19°21´18˝N	110°57´06˝E	30X Resequencing
309	523-7	M. esculenta Crantz	Colombia landrace	05°19'10" S	70°19'25" W	30X Resequencing
310	46-14	M. esculenta Crantz	Hybrid (18R*SC124), China	19°21´18˝N	110°57´06˝E	30X Resequencing
311	SC7	M. esculenta Crantz	Hybrid China	19°21´18˝N	110°57´06˝E	30X Resequencing
312	FB-4	M. esculenta Crantz	Brazil，Hybrid	03°50´21˝S	46°18´45˝W	30X Resequencing
313	Baxi-2	M. esculenta Crantz	Brazil	03°50´21˝S	46°18´45˝W	30X Resequencing
314	Fuxuan 01	M. esculenta Crantz	China landrace	22°27´45˝N	107°28´68˝E	30X Resequencing
315	IAC	M. esculenta Crantz	Brazil Hybrid	16°30'16" S	44°32'51" W	30X Resequencing
316	Wupai	M. esculenta Crantz	Unknown	16°30'16" S	44°32'51" W	30X Resequencing
317	Xinxuan 048	M. esculenta Crantz	China landrace	22°27´45˝N	107°28´68˝E	30X Resequencing
318	E25	M. esculenta Crantz	Colombia	05°19'10" S	70°19'25" W	30X Resequencing
319	GR3	M. esculenta Crantz	Colombia	05°19'10" S	70°19'25" W	30X Resequencing
320	CH20	M. esculenta Crantz	Colombia	05°19'10" S	70°19'25" W	30X Resequencing
321	Luoyong 9	M. esculenta Crantz	Thailand hybrid	16°04´67˝N	103°58´22˝E	30X Resequencing
322	R72	M. esculenta Crantz	China landrace	25°22'08" N	113°20'53" E	30X Resequencing
323	SG004	M. esculenta Crantz	China landrace	25°22'08" N	113°20'53" E	30X Resequencing
324	BC007	M. esculenta Crantz	Brazil	16°30'16" S	44°32'51" W	30X Resequencing
325	Wax cassava	M. esculenta Crantz	China landrace	25°22'08" N	113°20'53" E	30X Resequencing
326	49-1	M. esculenta Crantz	Hybrid (18R*SC8), China	19°21´18˝N	110°57´06˝E	30X Resequencing
327	Guilin	M. esculenta Crantz	China landrace	25°22'08" N	113°20'53" E	30X Resequencing
328	ZM8229	M. esculenta Crantz	China landrace	25°22'08" N	113°20'53" E	30X Resequencing
329	SC205 mutant	M. esculenta Crantz	China landrace	25°22'08" N	113°20'53" E	30X Resequencing
330	Zanjiang edible	M. esculenta Crantz	China landrace	19°21´18˝N	110°57´06˝E	30X Resequencing
331	Baisha SC6068	M. esculenta Crantz	China landrace	19°21´18˝N	110°57´06˝E	30X Resequencing
332	Limin	M. esculenta Crantz	China landrace	19°21´18˝N	110°57´06˝E	30X Resequencing
333	SC205	M. esculenta Crantz	China landrace	25°22'08" N	113°20'53" E	30X Resequencing
334	GR4	M. esculenta Crantz	China landrace	25°22'08" N	113°20'53" E	30X Resequencing
335	ZM8229 polyploidy	M. esculenta Crantz	China landrace	25°22'08" N	113°20'53" E	30X Resequencing
336	CM4040-1	M. esculenta Crantz	China landrace	25°22'08" N	113°20'53" E	30X Resequencing
337	Pubei	M. esculenta Crantz	China landrace	25°22'08" N	113°20'53" E	30X Resequencing
338	IBCM3006	M. esculenta Crantz	Brazil	16°30'16" S	44°32'51" W	30X Resequencing
339	Zhihui	M. esculenta Crantz	China landrace	19°21´18˝N	110°57´06˝E	30X Resequencing
340	FB-1	M. esculenta Crantz	Brazil Hybrid	16°30'16" S	44°32'51" W	30X Resequencing
341	C001	M. esculenta Crantz	Brazil	16°30'16" S	44°32'51" W	30X Resequencing
342	BRA258	M. esculenta Crantz	Brazil	16°30'16" S	44°32'51" W	30X Resequencing
343	SC6068	M. esculenta Crantz	China landrace	19°21´18˝N	110°57´06˝E	30X Resequencing
344	Thailand introduced 1	M. esculenta Crantz	Thailand	16°04´67˝N	103°58´22˝E	30X Resequencing
345	BC006	M. esculenta Crantz	Brazil	16°30'16" S	44°32'51" W	30X Resequencing
346	ECU83	M. esculenta Crantz	Ecuador	02°67´58˝S	78°90´38˝W	30X Resequencing
347	SC11	M. esculenta Crantz	Hybrid China	19°21´18˝N	110°57´06˝E	30X Resequencing
348	F200	M. esculenta Crantz	Hybrid China	19°21´18˝N	110°57´06˝E	30X Resequencing
349	IB03	M. esculenta Crantz	Brazil	16°30'16" S	44°32'51" W	30X Resequencing
350	COL195	M. esculenta Crantz	Colombia	05°19'10" S	70°19'25" W	30X Resequencing
351	Huixie white	M. esculenta Crantz	China landrace	22°27´45˝N	107°28´68˝E	30X Resequencing
352	11K	M. esculenta Crantz	Brazil MBRA206	16°30'16" S	44°32'51" W	30X Resequencing
353	ANDERA	M. esculenta Crantz	Brazil hybrid	16°30'16" S	44°32'51" W	30X Resequencing
354	BC008	M. esculenta Crantz	Brazil	16°30'16" S	44°32'51" W	30X Resequencing
355	Luoyong 60	M. esculenta Crantz	Thailand hybrid	16°04´67˝N	103°58´22˝E	30X Resequencing
356	COL1764	M. esculenta Crantz	Colombia	05°19'10" S	70°19'25" W	30X Resequencing
357	ZM9781	M. esculenta Crantz	Colombia	05°19'10" S	70°19'25" W	30X Resequencing
358	H1426-1	M. esculenta Crantz	China Hybrid	19°21´18˝N	110°57´06˝E	30X Resequencing
359	HB60	M. esculenta Crantz	Thailand hybrid	16°04´67˝N	103°58´22˝E	30X Resequencing
360	RONG9	M. esculenta Crantz	Thailand hybrid	16°04´67˝N	103°58´22˝E	30X Resequencing
361	16P	M. esculenta Crantz	Colombia	05°19'10" S	70°19'25" W	30X Resequencing
362	50-6	M. esculenta Crantz	Hybrid (KU50*SMH), China	19°21´18˝N	110°57´06˝E	30X Resequencing
363	SC9	M. esculenta Crantz	China landrace	19°21´18˝N	110°57´06˝E	30X Resequencing
364	IB05	M. esculenta Crantz	Brazil	00°18´58˝S	57°00´38˝W	30X Resequencing
365	S001-5	M. esculenta Crantz	China Hybrid (SC8*18R)	19°21´18˝N	110°57´06˝E	30X Resequencing
366	05-3	M. esculenta Crantz	China Hybrid (SMH*KU50)	19°21´18˝N	110°57´06˝E	30X Resequencing
367	SC205 polyploidy	M. esculenta Crantz	China landrace	22°26´32˝N	110°34´30˝E	30X Resequencing
368	Mainbao	M. esculenta Crantz	China landrace	20°56´11˝N	110°52´07˝E	30X Resequencing
369	CM6173	M. esculenta Crantz	Colombia	05°19'10" S	70°19'25" W	30X Resequencing
370	F297	M. esculenta Crantz	China Hybrid （COL514*SC5）	19°21´18˝N	110°57´06˝E	30X Resequencing
371	F136	M. esculenta Crantz	China Hybrid（SC8*Q12）	19°21´18˝N	110°57´06˝E	30X Resequencing
372	F76	M. esculenta Crantz	China Hybrid (SC8*SC124)	19°21´18˝N	110°57´06˝E	30X Resequencing
373	F177	M. esculenta Crantz	China Hybrid（ZM9781*COL2621）	19°21´18˝N	110°57´06˝E	30X Resequencing
374	F287	M. esculenta Crantz	China Hybrid（74-1*Wumin）	19°21´18˝N	110°57´06˝E	30X Resequencing
375	S009-5	M. esculenta Crantz	Hybrid (ARG7*Thailand), China	19°21´18˝N	110°57´06˝E	30X Resequencing
376	ECU81 red	M. esculenta Crantz	Ecuador	02°67´58˝S	78°90´38˝W	30X Resequencing
377	S008-2	M. esculenta Crantz	China Hybrid (CH12*SC124)	19°21´18˝N	110°57´06˝E	30X Resequencing
378	49-17	M. esculenta Crantz	China Hybrid（18R*SC8）	19°21´18˝N	110°57´06˝E	30X Resequencing
379	H588	M. esculenta Crantz	China Hybrid	19°21´18˝N	110°57´06˝E	30X Resequencing
380	F173	M. esculenta Crantz	China Hybrid（SC5*zhanmu）	19°21´18˝N	110°57´06˝E	30X Resequencing
381	F142	M. esculenta Crantz	China Hybrid（SC8*Q10）	19°21´18˝N	110°57´06˝E	30X Resequencing
382	F128	M. esculenta Crantz	China Hybrid（SC8*COL2621）	19°21´18˝N	110°57´06˝E	30X Resequencing
383	F201	M. esculenta Crantz	China Hybrid（SC8*COL2621）	19°21´18˝N	110°57´06˝E	30X Resequencing
384	F370	M. esculenta Crantz	China Hybrid	19°21´18˝N	110°57´06˝E	30X Resequencing
385	F466	M. esculenta Crantz	China Hybrid（SC5*NZ199）	19°21´18˝N	110°57´06˝E	30X Resequencing
386	F369	M. esculenta Crantz	China Hybrid（BRA258*SC5）	19°21´18˝N	110°57´06˝E	30X Resequencing
387	F190	M. esculenta Crantz	China Hybrid (BRA258*SC5）	19°21´18˝N	110°57´06˝E	30X Resequencing
388	F308	M. esculenta Crantz	China Hybrid （COL514*SC5）	19°21´18˝N	110°57´06˝E	30X Resequencing
389	F244	M. esculenta Crantz	China Hybrid （18R*COL7020	19°21´18˝N	110°57´06˝E	30X Resequencing
390	F199	M. esculenta Crantz	China Hybrid (SC5*18R）	19°21´18˝N	110°57´06˝E	30X Resequencing
391	F115	M. esculenta Crantz	China Hybrid（SC5*KU50）	19°21´18˝N	110°57´06˝E	30X Resequencing
392	F972	M. esculenta Crantz	China Hybrid	19°21´18˝N	110°57´06˝E	30X Resequencing
393	F295	M. esculenta Crantz	China Hybrid （COL4*SC5）	19°21´18˝N	110°57´06˝E	30X Resequencing
394	F241-1	M. esculenta Crantz	China Hybrid （ARG7*KU50）	19°21´18˝N	110°57´06˝E	30X Resequencing
395	F252	M. esculenta Crantz	China Hybrid (SC5*KU50）	19°21´18˝N	110°57´06˝E	30X Resequencing
396	F109	M. esculenta Crantz	China Hybrid （SC8*KU50）	19°21´18˝N	110°57´06˝E	30X Resequencing
397	F427	M. esculenta Crantz	China Hybrid (SC124*BRA755)	19°21´18˝N	110°57´06˝E	30X Resequencing
398	F44	M. esculenta Crantz	China Hybrid（6F*SC5）	19°21´18˝N	110°57´06˝E	30X Resequencing
399	F258	M. esculenta Crantz	China Hybrid（KU50*BRA755）	19°21´18˝N	110°57´06˝E	30X Resequencing
400	R1	M. esculenta Crantz	Colombia	05°19'10" S	70°19'25" W	30X Resequencing
401	F250	M. esculenta Crantz	China Hybrid （SC5*COL169）	19°21´18˝N	110°57´06˝E	30X Resequencing
402	F039	M. esculenta Crantz	China Hybrid（SC5*COL169）	19°21´18˝N	110°57´06˝E	30X Resequencing
403	F337	M. esculenta Crantz	China Hybrid（SC8*Q10）	19°21´18˝N	110°57´06˝E	30X Resequencing
404	JG1301	M. esculenta Crantz	China Hybrid	19°21´18˝N	110°57´06˝E	30X Resequencing
405	ITBB01	M. esculenta Crantz	China Hybrid（SC8*Q10）	19°21´18˝N	110°57´06˝E	30X Resequencing
406	16G140	M. esculenta Crantz	China Hybrid	19°21´18˝N	110°57´06˝E	30X Resequencing
407	F241	M. esculenta Crantz	China Hybrid （ARG7*KU50）	19°21´18˝N	110°57´06˝E	30X Resequencing
408	F164	M. esculenta Crantz	China Hybrid (SC124*SC5)	19°21´18˝N	110°57´06˝E	30X Resequencing
409	F124	M. esculenta Crantz	China Hybrid (CH12*NZ199)	19°21´18˝N	110°57´06˝E	30X Resequencing
410	F228	M. esculenta Crantz	China Hybrid （SC8*Q10）	19°21´18˝N	110°57´06˝E	30X Resequencing
411	F143	M. esculenta Crantz	China Hybrid (9I*COL2621)	19°21´18˝N	110°57´06˝E	30X Resequencing
412	43-3	M. esculenta Crantz	China Hybrid (ZM9781*SMH)	19°21´18˝N	110°57´06˝E	30X Resequencing
413	32-8	M. esculenta Crantz	China Hybrid (SC124*NZ199)	19°21´18˝N	110°57´06˝E	30X Resequencing
414	18-9	M. esculenta Crantz	China Hybrid (KU50*PER455)	19°21´18˝N	110°57´06˝E	30X Resequencing
415	Stock	M. esculenta Crantz	Indonesia landrace	02°24´34˝N	110°84´16˝E	30X Resequencing
416	20-6	M. esculenta Crantz	Hybrid (NZ199*BRA755), China	19°21´18˝N	110°57´06˝E	30X Resequencing
417	宝岛9-3	M. esculenta Crantz	China landrace	19°21´18˝N	110°57´06˝E	30X Resequencing
418	F284	M. esculenta Crantz	Hybrid (Stock*BRA258), China	19°21´18˝N	110°57´06˝E	30X Resequencing
419	F91-1	M. esculenta Crantz	Hybrid (SC8*Q10), China	19°21´18˝N	110°57´06˝E	30X Resequencing
420	ECU81绿杆	M. esculenta Crantz	Ecuador	02°67´58˝S	78°90´38˝W	30X Resequencing
421	SMH	M. esculenta Crantz	Brazil，Sugary cassava	00°18´58˝S	57°00´38˝W	30X Resequencing
422	16-13	M. esculenta Crantz	Hybrid (NZ199*SM), China	19°21´18˝N	110°57´06˝E	30X Resequencing
423	03-11	M. esculenta Crantz	Hybrid China	19°21´18˝N	110°57´06˝E	30X Resequencing
424	47-11	M. esculenta Crantz	Hybrid (SC124*SM), China	19°21´18˝N	110°57´06˝E	30X Resequencing
425	KU50	M. esculenta Crantz	Hybrid Thailand	19°21´18˝N	110°57´06˝E	30X Resequencing
426	56-2	M. esculenta Crantz	Hybrid China， sugary cassava	19°21´18˝N	110°57´06˝E	30X Resequencing
427	SM	M. esculenta Crantz	Brazil，Sugary cassava	00°18´58˝S	57°00´38˝W	30X Resequencing
428	BRA440	M. esculenta Crantz	Brazil	00°18´58˝S	57°00´38˝W	30X Resequencing
429	F404	M. esculenta Crantz	Hybrid (SC5*Indonysia), China	19°21´18˝N	110°57´06˝E	30X Resequencing
430	F52	M. esculenta Crantz	Hybrid China	19°21´18˝N	110°57´06˝E	30X Resequencing
431	Shatian	M. esculenta Crantz	China landrace	22°27´45˝N	107°28´68˝E	30X Resequencing
432	F166	M. esculenta Crantz	SC16，Hybrid China	19°21´18˝N	110°57´06˝E	30X Resequencing
433	F215	M. esculenta Crantz	Hybrid (SC8*Q10), China	19°21´18˝N	110°57´06˝E	30X Resequencing
434	F91	M. esculenta Crantz	Hybrid (SC8*Q10), China	19°21´18˝N	110°57´06˝E	30X Resequencing
435	F137	M. esculenta Crantz	Hybrid (SC5*18R), China	19°21´18˝N	110°57´06˝E	30X Resequencing
436	F49	M. esculenta Crantz	Hybrid (6F*SC5), China	19°21´18˝N	110°57´06˝E	30X Resequencing
437	KU50-S1-1	M. esculenta Crantz	Hybrid Thailand	16°04´67˝N	103°58´22˝E	30X Resequencing
438	7G-1	M. esculenta Crantz	MGUA76, Guatemala	15°96´21˝N	92°55´12˝W	30X Resequencing
439	COL1095-S1-1	M. esculenta Crantz	Colombia	05°19'10" S	70°19'25" W	30X Resequencing
440	04-5	M. esculenta Crantz	Hybrid (COL514*KU50), China	19°21´18˝N	110°57´06˝E	30X Resequencing
441	Yellow flesh	M. esculenta Crantz	China landrace	19°21´18˝N	110°57´06˝E	30X Resequencing
442	K2-65	M. esculenta Crantz	Hybrid (BRA755*H1312), China	19°21´18˝N	110°57´06˝E	30X Resequencing
443	13-1	M. esculenta Crantz	Hybrid (ZM9781*KU50), China	19°21´18˝N	110°57´06˝E	30X Resequencing
444	01-11	M. esculenta Crantz	Hybrid (Thailang*SC5), China	19°21´18˝N	110°57´06˝E	30X Resequencing
445	09-9	M. esculenta Crantz	Hybrid (Arg7*Thailang), China	19°21´18˝N	110°57´06˝E	30X Resequencing
446	25-13	M. esculenta Crantz	Hybrid (KU50*ZM9781), China	19°21´18˝N	110°57´06˝E	30X Resequencing
447	2B	M. esculenta Crantz	Brazil landrace	16°30'16" S	44°32'51" W	30X Resequencing
448	S006-5	M. esculenta Crantz	Hybrid (Thailand*SC124), China	19°21´18˝N	110°57´06˝E	30X Resequencing
449	S009-1	M. esculenta Crantz	Hybrid (ARG7*Thailand), China	19°21´18˝N	110°57´06˝E	30X Resequencing
450	SC5-S1-2	M. esculenta Crantz	Hybrid China	19°21´18˝N	110°57´06˝E	30X Resequencing
451	K10-1	M. esculenta Crantz	Hybrid (COL2621*2B), China	19°21´18˝N	110°57´06˝E	30X Resequencing
452	17-4	M. esculenta Crantz	Hybrid (SC8*18R), China	19°21´18˝N	110°57´06˝E	30X Resequencing
453	CM884701	M. esculenta Crantz	Hybrid China	19°21´18˝N	110°57´06˝E	30X Resequencing
454	CM2017	M. esculenta Crantz	Hybrid China	19°21´18˝N	110°57´06˝E	30X Resequencing
455	29-5	M. esculenta Crantz	Hybrid ( China	19°21´18˝N	110°57´06˝E	30X Resequencing
456	CM7811	M. esculenta Crantz	Hybrid China	19°21´18˝N	110°57´06˝E	30X Resequencing
457	ZM8701	M. esculenta Crantz	China landrace	19°21´18˝N	110°57´06˝E	30X Resequencing
458	BRA755-S1-1	M. esculenta Crantz	Brazil	16°30'16" S	44°32'51" W	30X Resequencing
459	Indonesia xiye	M. esculenta Crantz	Indonesia landrace	00°50´12˝S	97°15´24˝E	30X Resequencing
460	SC5-S1-3	M. esculenta Crantz	Hybrid China	19°21´18˝N	110°57´06˝E	30X Resequencing
461	K10-3	M. esculenta Crantz	Hybrid (COL2621*2B), China	19°21´18˝N	110°57´06˝E	30X Resequencing
462	K10-9	M. esculenta Crantz	Hybrid (COL2621*2B), China	19°21´18˝N	110°57´06˝E	30X Resequencing
463	22-22	M. esculenta Crantz	Hybrid (Arg7*Thailand), China	19°21´18˝N	110°57´06˝E	30X Resequencing
464	Golden King	M. esculenta Crantz	China landrace	19°21´18˝N	110°57´06˝E	30X Resequencing
465	K1-129	M. esculenta Crantz	Hybrid (Thailand*SC8), China	19°21´18˝N	110°57´06˝E	30X Resequencing
466	K21-1	M. esculenta Crantz	Hybrid （BRA755*SC6068), China	19°21´18˝N	110°57´06˝E	30X Resequencing
467	K21-13	M. esculenta Crantz	Hybrid （BRA755*SC6068), China	19°21´18˝N	110°57´06˝E	30X Resequencing
468	K2-34	M. esculenta Crantz	Hybrid (BRA755*H1312), China	19°21´18˝N	110°57´06˝E	30X Resequencing
469	K3-30	M. esculenta Crantz	Hybrid (SC8*CH12), China	19°21´18˝N	110°57´06˝E	30X Resequencing
470	K2-52	M. esculenta Crantz	Hybrid (BRA755*H1312), China	19°21´18˝N	110°57´06˝E	30X Resequencing
471	K3-29	M. esculenta Crantz	Hybrid (SC8*CH12), China	19°21´18˝N	110°57´06˝E	30X Resequencing
472	K2-14	M. esculenta Crantz	Hybrid (BRA755*H1312), China	19°21´18˝N	110°57´06˝E	30X Resequencing
473	K21-21	M. esculenta Crantz	Hybrid （BRA755*SC6068), China	19°21´18˝N	110°57´06˝E	30X Resequencing
474	K21-8	M. esculenta Crantz	Hybrid （BRA755*SC6068), China	19°21´18˝N	110°57´06˝E	30X Resequencing
475	K1-23	M. esculenta Crantz	Hybrid (Thailand*SC8), China	19°21´18˝N	110°57´06˝E	30X Resequencing
476	K1-67	M. esculenta Crantz	Hybrid (Thailand*SC8), China	19°21´18˝N	110°57´06˝E	30X Resequencing
477	K9-87	M. esculenta Crantz	Hybrid (BRA755*SC8), China	19°21´18˝N	110°57´06˝E	30X Resequencing
478	K1-7	M. esculenta Crantz	Hybrid (Thailand*SC8), China	19°21´18˝N	110°57´06˝E	30X Resequencing
479	K1-46	M. esculenta Crantz	Hybrid (Thailand*SC8), China	19°21´18˝N	110°57´06˝E	30X Resequencing
480	K1-103	M. esculenta Crantz	Hybrid (Thailand*SC8), China	19°21´18˝N	110°57´06˝E	30X Resequencing
481	K1-1	M. esculenta Crantz	Hybrid (Thailand*SC8), China	19°21´18˝N	110°57´06˝E	30X Resequencing
482	14-19	M. esculenta Crantz	Hybrid (SMH*SC8), China	19°21´18˝N	110°57´06˝E	30X Resequencing
483	28-1	M. esculenta Crantz	Hybrid (SMH*SC8), China	19°21´18˝N	110°57´06˝E	30X Resequencing
484	35-5	M. esculenta Crantz	Hybrid (SMH*ZM9781), China	19°21´18˝N	110°57´06˝E	30X Resequencing
485	16-19	M. esculenta Crantz	Hybrid（NZ199*SM), China	19°21´18˝N	110°57´06˝E	30X Resequencing
486	50-2	M. esculenta Crantz	Hybrid (KU50*SMH), China	19°21´18˝N	110°57´06˝E	30X Resequencing
487	47-18	M. esculenta Crantz	Hybrid（SC124*SM), China	19°21´18˝N	110°57´06˝E	30X Resequencing
488	K1-77	M. esculenta Crantz	Hybrid (Thailand*SC8), China	19°21´18˝N	110°57´06˝E	30X Resequencing
489	K1-136	M. esculenta Crantz	Hybrid (Thailand*SC8), China	19°21´18˝N	110°57´06˝E	30X Resequencing
490	NadeleiU	M. esculenta Crantz	Hybrid, Nigeria	10°59'10" N	9°96´12˝ E		down loaded
491	NadeleiB	M. esculenta Crantz	Hybrid, Nigeria	10°59'10" N	9°96´12˝ E		down loaded
492	UnKAus	M. esculenta Crantz	Hybrid, Nigeria	10°59'10" N	9°96´12˝ E		down loaded
493	ECU68_DSW6	M. esculenta Crantz	Ecuador, landrace	02°67´58˝S	78°90´38˝W	30XResequencing data from CIAT
494	ECU31_DSW6	M. esculenta Crantz	Ecuador, landrace	02°67´58˝S	78°90´38˝W	30XResequencing data from CIAT
495	ECU19_DSW6	M. esculenta Crantz	Ecuador, landrace	02°67´58˝S	78°90´38˝W	30XResequencing data from CIAT
496	ECU71_DSW6	M. esculenta Crantz	Ecuador, landrace	02°67´58˝S	78°90´38˝W	30XResequencing data from CIAT
