## Supplementary Table S16 for "Pan-genome and Haplotype Map of Cultivars and Their Wild Ancestors Provides Insights into Selective Evolution of Cassava (*Manihot esculenta* Crantz)"

### Sheet: classification
VCF classification with all 484 accessions
Clades	Accessions	Latin name
A	B033TREECASSAVA	Manihot glaziovvi
A	A033TREECASSAVA	Manihot glaziovvi
A	MODAKEKEA	Manihot glaziovvi
A	EPRUNSA351xMGLAZIOVII	Manihot glaziovvi
A	MBRANCHYANDRA	Manihot glaziovvi
A	D53ONDO	Manihot glaziovvi
A	E056MELEBU	Manihot glaziovvi
A	MNH1	Manihot glaziovvi
A	primitive	Manihot glaziovvi
A	GLAb	Manihot glaziovvi
A	MEPRUNOSA351E058	Manihot glaziovvi
A	calfpo	Manihot glaziovvi
A	E023LEPTOCHYLLAOP	Manihot glaziovvi
A	MBRANCHYANDRA46	Manihot glaziovvi
A	MAN00401	Manihot glaziovvi
A	W14	Manihot glaziovvi
A	GLA59008	Manihot glaziovvi
A	MGLAZIOVII	Manihot glaziovvi
A	Mendes	Manihot glaziovvi
A	DK60206	Manihot glaziovvi
A	IRWA02712	Manihot glaziovvi
A	GLA59008-1	Manihot glaziovvi
B	FLA02	Manihot esculenta.SSP.flabellifolia
B	PERUVIANA4111	Manihot esculenta.SSP.flabellifolia
B	A4011	Manihot esculenta.SSP.flabellifolia
B	A4111	Manihot esculenta.SSP.flabellifolia
B	FLA496	Manihot esculenta.SSP.flabellifolia
B	FLA502	Manihot esculenta.SSP.flabellifolia
B	FLA503-2	Manihot esculenta.SSP.flabellifolia
B	FLA444-1	Manihot esculenta.SSP.flabellifolia
B	FLA488	Manihot esculenta.SSP.flabellifolia
B	FLA490	Manihot esculenta.SSP.flabellifolia
B	PERUVIANA4141	Manihot esculenta.SSP.flabellifolia
B	CV1	Manihot esculenta.SSP.flabellifolia
B	FLA4047	Manihot esculenta.SSP.flabellifolia
B	CV2	Manihot esculenta.SSP.flabellifolia
B	CERCA	Manihot esculenta.SSP.flabellifolia
B	Mflabellif	Manihot esculenta.SSP.flabellifolia
B	A4214	Manihot esculenta.SSP.flabellifolia
B	FLA449-1	Manihot esculenta.SSP.flabellifolia
B	FLABELLIFOLIA4127	Manihot esculenta.SSP.flabellifolia
B	FLABELLIFOLIA4139	Manihot esculenta.SSP.flabellifolia
B	FLA433-2	Manihot esculenta.SSP.flabellifolia
C	CW45617	Manihot esculenta Crantz
C	CR4442	Manihot esculenta Crantz
C	AR406	Manihot esculenta Crantz
C	UG08S0P008	Manihot esculenta Crantz
C	CPCR21B4	Manihot esculenta Crantz
C	CPCR15B91	Manihot esculenta Crantz
C	CPCR15B26	Manihot esculenta Crantz
C	CPCR27B17	Manihot esculenta Crantz
C	CPCR27B7	Manihot esculenta Crantz
C	UG08S0P003	Manihot esculenta Crantz
C	CPCR22B15	Manihot esculenta Crantz
C	CPCR24B3	Manihot esculenta Crantz
C	UG08S0P005	Manihot esculenta Crantz
C	CPCR26B27	Manihot esculenta Crantz
C	CPCR27B30	Manihot esculenta Crantz
C	CPCR15B16	Manihot esculenta Crantz
C	CPCR11B16	Manihot esculenta Crantz
C	CPCR15B67	Manihot esculenta Crantz
C	Aulizaye	Manihot esculenta Crantz
C	Namikonga	Manihot esculenta Crantz
C	Nachinyaya	Manihot esculenta Crantz
C	CM3306-4	Manihot esculenta Crantz
C	R72	Manihot esculenta Crantz
C	R5	Manihot esculenta Crantz
C	xinxuan048	Manihot esculenta Crantz
C	K2-65	Manihot esculenta Crantz
C	F91-1	Manihot esculenta Crantz
C	Merelesita	Manihot esculenta Crantz
C	ECU81_red	Manihot esculenta Crantz
C	ECU83	Manihot esculenta Crantz
C	COL1095-S1	Manihot esculenta Crantz
C	CM7811	Manihot esculenta Crantz
C	22-54	Manihot esculenta Crantz
C	53-6	Manihot esculenta Crantz
C	29-5	Manihot esculenta Crantz
C	50-2	Manihot esculenta Crantz
C	14-19	Manihot esculenta Crantz
C	KU50	Manihot esculenta Crantz
C	KU50(flower)	Manihot esculenta Crantz
C	ECU81_gree	Manihot esculenta Crantz
C	RONG9	Manihot esculenta Crantz
C	S009-5	Manihot esculenta Crantz
C	17-4	Manihot esculenta Crantz
C	F404	Manihot esculenta Crantz
C	BRA755-S1-1	Manihot esculenta Crantz
C	22-22	Manihot esculenta Crantz
C	11-1	Manihot esculenta Crantz
C	H1426-1	Manihot esculenta Crantz
C	S001-5	Manihot esculenta Crantz
C	K1-23	Manihot esculenta Crantz
C	11K	Manihot esculenta Crantz
C	K2-52	Manihot esculenta Crantz
D1	K2-34	Manihot esculenta Crantz
D1	E1424	Manihot esculenta Crantz
D1	E401	Manihot esculenta Crantz
D1	ZM8701	Manihot esculenta Crantz
D1	Shatian	Manihot esculenta Crantz
D1	SC9	Manihot esculenta Crantz
D1	CM4040-1	Manihot esculenta Crantz
D1	Pubei	Manihot esculenta Crantz
D1	ZM8229_pol	Manihot esculenta Crantz
D1	ZM8229	Manihot esculenta Crantz
D1	Baodao9-3	Manihot esculenta Crantz
D1	Hainan_xiye	Manihot esculenta Crantz
D1	Baodao9-5	Manihot esculenta Crantz
D1	Dongguan_redtail	Manihot esculenta Crantz
D1	26-1-5	Manihot esculenta Crantz
D1	Xinlong_No._1	Manihot esculenta Crantz
D1	SC5-S1-3	Manihot esculenta Crantz
D1	SC205_poly	Manihot esculenta Crantz
D1	SC7	Manihot esculenta Crantz
D1	SC8002	Manihot esculenta Crantz
D1	Wenchang_r	Manihot esculenta Crantz
D1	F200	Manihot esculenta Crantz
D1	ZM8316	Manihot esculenta Crantz
D1	F250	Manihot esculenta Crantz
D1	F039	Manihot esculenta Crantz
D1	F241-1	Manihot esculenta Crantz
D1	2B	Manihot esculenta Crantz
D1	COL195	Manihot esculenta Crantz
D1	Huixie_white	Manihot esculenta Crantz
D1	17Q	Manihot esculenta Crantz
D1	16P	Manihot esculenta Crantz
D1	IBCM3006	Manihot esculenta Crantz
D1	HSQ004	Manihot esculenta Crantz
D1	15-2	Manihot esculenta Crantz
D1	LZ09-26	Manihot esculenta Crantz
D1	F369	Manihot esculenta Crantz
D1	20-6	Manihot esculenta Crantz
D1	43-3	Manihot esculenta Crantz
D1	F466	Manihot esculenta Crantz
D1	F244	Manihot esculenta Crantz
D1	RONG60	Manihot esculenta Crantz
D1	F143	Manihot esculenta Crantz
D1	F199	Manihot esculenta Crantz
D1	18-9	Manihot esculenta Crantz
D1	44-1	Manihot esculenta Crantz
D1	49-30	Manihot esculenta Crantz
D1	49-20	Manihot esculenta Crantz
D1	48-20	Manihot esculenta Crantz
D1	CM884701	Manihot esculenta Crantz
D1	S006-5	Manihot esculenta Crantz
D1	HN09	Manihot esculenta Crantz
D1	44-5	Manihot esculenta Crantz
D1	30-20	Manihot esculenta Crantz
D1	H588	Manihot esculenta Crantz
D1	CM8340(K1-30)	Manihot esculenta Crantz
D1	F109	Manihot esculenta Crantz
D1	F115	Manihot esculenta Crantz
D1	SG004	Manihot esculenta Crantz
D1	PER455	Manihot esculenta Crantz
D1	F124	Manihot esculenta Crantz
D1	F128	Manihot esculenta Crantz
D1	F164	Manihot esculenta Crantz
D1	FB-6	Manihot esculenta Crantz
D1	F252	Manihot esculenta Crantz
D1	F241	Manihot esculenta Crantz
D1	F284	Manihot esculenta Crantz
D1	MEX-1	Manihot esculenta Crantz
D1	F136	Manihot esculenta Crantz
D1	Guilin	Manihot esculenta Crantz
D1	K10-9	Manihot esculenta Crantz
D1	F258	Manihot esculenta Crantz
D1	Limin	Manihot esculenta Crantz
D1	MCOL1468	Manihot esculenta Crantz
D1	FB-4	Manihot esculenta Crantz
D1	SC205	Manihot esculenta Crantz
D1	SC201	Manihot esculenta Crantz
D1	E25	Manihot esculenta Crantz
D1	39-2	Manihot esculenta Crantz
D1	KU50-S1-1	Manihot esculenta Crantz
D1	COL1764	Manihot esculenta Crantz
D1	F52	Manihot esculenta Crantz
D1	7G-1	Manihot esculenta Crantz
D1	47-1	Manihot esculenta Crantz
D1	F173	Manihot esculenta Crantz
D1	JG1301	Manihot esculenta Crantz
D1	32-8	Manihot esculenta Crantz
D1	20-18	Manihot esculenta Crantz
D1	BGM1584FBR	Manihot esculenta Crantz
D1	CH20	Manihot esculenta Crantz
D1	ECU68_DSW6	Manihot esculenta Crantz
D1	CM6173	Manihot esculenta Crantz
D1	MBRA685	Manihot esculenta Crantz
D1	Baxi-1	Manihot esculenta Crantz
D1	GR3	Manihot esculenta Crantz
D1	FB-1	Manihot esculenta Crantz
D1	Baxi-2	Manihot esculenta Crantz
D1	Zanjiang_edible	Manihot esculenta Crantz
D1	GR4	Manihot esculenta Crantz
D1	BRA440	Manihot esculenta Crantz
D1	BRA183	Manihot esculenta Crantz
D1	K21-8	Manihot esculenta Crantz
D1	F972	Manihot esculenta Crantz
D1	24-6	Manihot esculenta Crantz
D1	20-9	Manihot esculenta Crantz
D1	32-5	Manihot esculenta Crantz
D1	COL354	Manihot esculenta Crantz
D1	F287	Manihot esculenta Crantz
D1	16-13	Manihot esculenta Crantz
D1	46-14	Manihot esculenta Crantz
D1	Yufang_2	Manihot esculenta Crantz
D1	47-18	Manihot esculenta Crantz
D1	NZ199	Manihot esculenta Crantz
D2	GR4	Manihot esculenta Crantz
D2	Baxi-1	Manihot esculenta Crantz
D2	GR3	Manihot esculenta Crantz
D2	FB-1	Manihot esculenta Crantz
D2	Baxi-2	Manihot esculenta Crantz
D2	BRA440	Manihot esculenta Crantz
D2	BRA183	Manihot esculenta Crantz
D2	F369	Manihot esculenta Crantz
D2	SC205	Manihot esculenta Crantz
D2	SC201	Manihot esculenta Crantz
D2	Wenchang_red	Manihot esculenta Crantz
D2	Wenchang _red_2	Manihot esculenta Crantz
D2	F200	Manihot esculenta Crantz
D2	ZM8316	Manihot esculenta Crantz
D2	F972	Manihot esculenta Crantz
D2	K21-8	Manihot esculenta Crantz
D2	24-6	Manihot esculenta Crantz
D2	F287	Manihot esculenta Crantz
D2	SC205_mutant	Manihot esculenta Crantz
D2	20-9	Manihot esculenta Crantz
D2	32-5	Manihot esculenta Crantz
D2	COL354	Manihot esculenta Crantz
D2	16-13	Manihot esculenta Crantz
D2	46-14	Manihot esculenta Crantz
D2	NZ199	Manihot esculenta Crantz
D2	Yufang_2	Manihot esculenta Crantz
D2	47-18	Manihot esculenta Crantz
E1	F142	Manihot esculenta Crantz
E1	mianbaomushu	Manihot esculenta Crantz
E1	K1-7	Manihot esculenta Crantz
E1	F166	Manihot esculenta Crantz
E1	F76	Manihot esculenta Crantz
E1	SC10	Manihot esculenta Crantz
E1	F308	Manihot esculenta Crantz
E1	57-6	Manihot esculenta Crantz
E1	16G140	Manihot esculenta Crantz
E1	SC124	Manihot esculenta Crantz
E1	CH16	Manihot esculenta Crantz
E1	F201	Manihot esculenta Crantz
E1	45-6	Manihot esculenta Crantz
E2	SMI150	Manihot esculenta Crantz
E2	CM507-37	Manihot esculenta Crantz
E2	C001	Manihot esculenta Crantz
E2	BC008	Manihot esculenta Crantz
E2	FLAXXX-15	Manihot esculenta Crantz
E2	CM3306-4	Manihot esculenta Crantz
E2	CR15B7	Manihot esculenta Crantz
E2	CR15B3	Manihot esculenta Crantz
E2	GR6	Manihot esculenta Crantz
E2	F243	Manihot esculenta Crantz
E2	SC11	Manihot esculenta Crantz
E2	49-1	Manihot esculenta Crantz
E2	25-9	Manihot esculenta Crantz
E2	18R	Manihot esculenta Crantz
E2	F177	Manihot esculenta Crantz
E2	F49	Manihot esculenta Crantz
E2	F44	Manihot esculenta Crantz
E2	F337	Manihot esculenta Crantz
E2	Baisha_4	Manihot esculenta Crantz
E2	Q12	Manihot esculenta Crantz
E2	Wupai	Manihot esculenta Crantz
E2	F137	Manihot esculenta Crantz
E2	13-1	Manihot esculenta Crantz
E2	IB03	Manihot esculenta Crantz
E2	BGM1584FBRANCA	Manihot esculenta Crantz
E2	K10-9	Manihot esculenta Crantz
E2	F258	Manihot esculenta Crantz
E2	Limin	Manihot esculenta Crantz
E2	Mainbao	Manihot esculenta Crantz
E2	MCOL1468	Manihot esculenta Crantz
E2	FB-4	Manihot esculenta Crantz
E2	01-11	Manihot esculenta Crantz
E2	11-10	Manihot esculenta Crantz
E2	E25	Manihot esculenta Crantz
E2	39-2	Manihot esculenta Crantz
E2	KU50-S1-1	Manihot esculenta Crantz
E2	COL1764	Manihot esculenta Crantz
E2	F173	Manihot esculenta Crantz
E2	47-1	Manihot esculenta Crantz
E2	F52	Manihot esculenta Crantz
E2	20-18	Manihot esculenta Crantz
E2	JG1301	Manihot esculenta Crantz
E2	7G-1	Manihot esculenta Crantz
E3	NYARABOKE	Manihot esculenta Crantz
E3	Me003Vu	Manihot esculenta Crantz
E3	SC6068	Manihot esculenta Crantz
E3	Baisha_SC6068	Manihot esculenta Crantz
E3	Me001Vu	Manihot esculenta Crantz
E3	NadeleiU	Manihot esculenta Crantz
E3	NadeleiB	Manihot esculenta Crantz
E3	CPCR26B24	Manihot esculenta Crantz
E3	UG120026	Manihot esculenta Crantz
E3	TMEB778	Manihot esculenta Crantz
E3	NASE1	Manihot esculenta Crantz
E3	NDL06132	Manihot esculenta Crantz
E3	EBWANTEREKA	Manihot esculenta Crantz
E3	EBW-A	Manihot esculenta Crantz
E3	EBW-2	Manihot esculenta Crantz
E3	Kibaha	Manihot esculenta Crantz
E3	Muzege	Manihot esculenta Crantz
E3	ALADO	Manihot esculenta Crantz
E3	I30555	Manihot esculenta Crantz
E3	I30001	Manihot esculenta Crantz
E3	MExMGlaziovii	Manihot esculenta Crantz
E3	TMEB693	Manihot esculenta Crantz
E3	TME117	Manihot esculenta Crantz
E3	TME693P1069	Manihot esculenta Crantz
E3	TME117P1051	Manihot esculenta Crantz
E3	MAYAYA	Manihot esculenta Crantz
E3	Me002Vu	Manihot esculenta Crantz
E3	tai_yin_01	Manihot esculenta Crantz
E3	K1-67	Manihot esculenta Crantz
E3	Yellow_flesh	Manihot esculenta Crantz
E3	R1	Manihot esculenta Crantz
E3	Baodao_9-3	Manihot esculenta Crantz
E3	Hainan_xiye	Manihot esculenta Crantz
E3	Indonesia_xiye	Manihot esculenta Crantz
E3	Indonesia	Manihot esculenta Crantz
E3	ANDERA	Manihot esculenta Crantz
E3	BRA258	Manihot esculenta Crantz
E3	Me004Vu	Manihot esculenta Crantz
E3	UG120156	Manihot esculenta Crantz
E3	KIROBA	Manihot esculenta Crantz
E3	UnkAus	Manihot esculenta Crantz
E3	TMS50595	Manihot esculenta Crantz
E3	Wax_cassava	Manihot esculenta Crantz
E3	Guangxi	Manihot esculenta Crantz
E3	ZM8701	Manihot esculenta Crantz
E3	Shatian	Manihot esculenta Crantz
E3	CM4040-1	Manihot esculenta Crantz
E3	Pubei	Manihot esculenta Crantz
E3	ZM8229_polyploidy	Manihot esculenta Crantz
E3	ZM8229	Manihot esculenta Crantz
E3	SC9	Manihot esculenta Crantz
E4	NR8082	Manihot esculenta Crantz
E4	UG120227	Manihot esculenta Crantz
E4	UG08S0P001	Manihot esculenta Crantz
E4	UG130016	Manihot esculenta Crantz
E4	UG120297	Manihot esculenta Crantz
E4	UG120135	Manihot esculenta Crantz
E4	NASE14	Manihot esculenta Crantz
E4	C413XGM15618	Manihot esculenta Crantz
E4	SM344231XC33	Manihot esculenta Crantz
E4	SM344231XC39	Manihot esculenta Crantz
E4	GM181623XC19	Manihot esculenta Crantz
E4	GM18188XC19	Manihot esculenta Crantz
E4	GM90560XC33	Manihot esculenta Crantz
E4	UG120095	Manihot esculenta Crantz
E4	Mkombozi	Manihot esculenta Crantz
E4	I993073	Manihot esculenta Crantz
E4	TMEB7	Manihot esculenta Crantz
E4	TME3	Manihot esculenta Crantz
E4	UG08S0P002	Manihot esculenta Crantz
E4	C243XGM156111	Manihot esculenta Crantz
E4	SM337235XC243	Manihot esculenta Crantz
E4	C243XGM90569	Manihot esculenta Crantz
E4	SM3443150XC243	Manihot esculenta Crantz
E4	CW45617	Manihot esculenta Crantz
E4	CR4442	Manihot esculenta Crantz
E4	AR406	Manihot esculenta Crantz
E4	CR4110	Manihot esculenta Crantz
E4	NR010004	Manihot esculenta Crantz
E4	UG08S0P008	Manihot esculenta Crantz
E4	CPCR21B4	Manihot esculenta Crantz
E4	CPCR15B91	Manihot esculenta Crantz
E4	CPCR15B26	Manihot esculenta Crantz
E4	CPCR27B17	Manihot esculenta Crantz
E4	CPCR27B7	Manihot esculenta Crantz
E4	CPCR22B15	Manihot esculenta Crantz
E4	UG08S0P005	Manihot esculenta Crantz
E4	CPCR26B27	Manihot esculenta Crantz
E4	CPCR24B3	Manihot esculenta Crantz
E4	CPCR15B67	Manihot esculenta Crantz
E4	CPCR11B16	Manihot esculenta Crantz
E4	CPCR27B30	Manihot esculenta Crantz
E4	CPCR15B16	Manihot esculenta Crantz
E5	TMS980002	Manihot esculenta Crantz
E5	NR110485	Manihot esculenta Crantz
E5	GCO128	Manihot esculenta Crantz
E5	GCO047	Manihot esculenta Crantz
E5	NR1S1061	Manihot esculenta Crantz
E5	TMS980505	Manihot esculenta Crantz
E5	NR1S1200	Manihot esculenta Crantz
E5	I070126	Manihot esculenta Crantz
E5	I010046	Manihot esculenta Crantz
E5	I000070	Manihot esculenta Crantz
E5	TMEB419	Manihot esculenta Crantz
E5	TME204	Manihot esculenta Crantz
E5	TME419	Manihot esculenta Crantz
E5	TME204JGI	Manihot esculenta Crantz
E5	UG120106	Manihot esculenta Crantz
E5	UG120210	Manihot esculenta Crantz
E5	M980004	Manihot esculenta Crantz
E5	I961632	Manihot esculenta Crantz
E5	I070258	Manihot esculenta Crantz
E5	Z930151	Manihot esculenta Crantz
E5	I030055A	Manihot esculenta Crantz
E5	I051740	Manihot esculenta Crantz
E5	I020431	Manihot esculenta Crantz
E5	I970290	Manihot esculenta Crantz
E5	UG130040	Manihot esculenta Crantz
E5	SC8-JGI	Manihot esculenta Crantz
E5	B9200068	Manihot esculenta Crantz
E5	I930134	Manihot esculenta Crantz
E6	TMEB1	Manihot esculenta Crantz
E6	I974766	Manihot esculenta Crantz
E6	I011807	Manihot esculenta Crantz
E6	I011797	Manihot esculenta Crantz
E6	TMS051553	Manihot esculenta Crantz
E6	I996016	Manihot esculenta Crantz
E6	M940583	Manihot esculenta Crantz
E6	UG08S0P003	Manihot esculenta Crantz
E6	KBH200618	Manihot esculenta Crantz
E6	CR14B218	Manihot esculenta Crantz
E6	I063046	Manihot esculenta Crantz
E6	I071313	Manihot esculenta Crantz
E6	I970425	Manihot esculenta Crantz
E6	TMS972205	Manihot esculenta Crantz
E6	I000211	Manihot esculenta Crantz
E6	TMEB9	Manihot esculenta Crantz
E6	I940237	Manihot esculenta Crantz
E6	I020540	Manihot esculenta Crantz
E7	NR87184	Manihot esculenta Crantz
E7	NR020018	Manihot esculenta Crantz
E7	I000355	Manihot esculenta Crantz
E7	I020233	Manihot esculenta Crantz
E7	CR3913	Manihot esculenta Crantz
E7	NR8212	Manihot esculenta Crantz
E7	NASE3	Manihot esculenta Crantz
E7	I30572	Manihot esculenta Crantz
E7	TMS30572	Manihot esculenta Crantz
E7	I960869	Manihot esculenta Crantz
E7	MM964500	Manihot esculenta Crantz
E7	I930265	Manihot esculenta Crantz
E7	Akena_dsnp	Manihot esculenta Crantz
E7	I020129	Manihot esculenta Crantz
E7	I940018	Manihot esculenta Crantz
E7	MM970043	Manihot esculenta Crantz
E7	I970353	Manihot esculenta Crantz
E7	MM970806	Manihot esculenta Crantz
E7	I980581	Manihot esculenta Crantz
E7	CW4823	Manihot esculenta Crantz
E7	I982101	Manihot esculenta Crantz
E7	TMS050327	Manihot esculenta Crantz
E7	I961089A	Manihot esculenta Crantz
E7	NR030211	Manihot esculenta Crantz
E7	NR110080	Manihot esculenta Crantz
E7	CW45036	Manihot esculenta Crantz
E7	CPCR24B10	Manihot esculenta Crantz
E7	NR090128	Manihot esculenta Crantz
E7	UG08S0P007	Manihot esculenta Crantz
E7	UG08S0P006	Manihot esculenta Crantz
E7	NR930199	Manihot esculenta Crantz
E7	NWAIBIBI	Manihot esculenta Crantz
E7	1935-05-01	Manihot esculenta Crantz
E7	TMS60444	Manihot esculenta Crantz
E7	W840009	Manihot esculenta Crantz
E7	C4	Manihot esculenta Crantz
E7	YELLOWBUSIA	Manihot esculenta Crantz
E7	I010903	Manihot esculenta Crantz
E7	NR8083	Manihot esculenta Crantz
E7	I4-2-1425	Manihot esculenta Crantz
E7	MM970016	Manihot esculenta Crantz
E7	I011412	Manihot esculenta Crantz
E7	CO08002	Manihot esculenta Crantz
E7	CO08011A	Manihot esculenta Crantz
E7	UG08S0P004	Manihot esculenta Crantz
E7	TMS051646	Manihot esculenta Crantz
E7	I011371	Manihot esculenta Crantz
E7	NR090154	Manihot esculenta Crantz
E7	NR070475	Manihot esculenta Crantz
E7	NR1S1030	Manihot esculenta Crantz
E7	NR1S1131	Manihot esculenta Crantz
E7	NR1S1205	Manihot esculenta Crantz
E7	NR070220	Manihot esculenta Crantz

### Sheet: VCF_annotation
VCF annotation
Original_vcf
Type	Total
SNP	90373720
INDEL	21562482
Type (alphabetical order)	Count	Percent
DOWNSTREAM	28141273	0.16489
EXON	2571999	0.01507
GENE	271	0
INTERGENIC	95581122	0.8539
INTRON	10929118	0.06404
SPLICE_SITE_ACCEPTOR	9704	6e-05
SPLICE_SITE_DONOR	10389	6e-05
SPLICE_SITE_REGION	228615	0.00134
TRANSCRIPT	9278	5e-05
UPSTREAM	29990965	0.17573
UTR_3_PRIME	1995593	0.01169
UTR_5_PRIME	1200813	0.00704
Selected vcf among wild and cultivated accessions
Type	Total
SNP	6021758
INDEL	0
Type (alphabetical order)	Count	Percent
DOWNSTREAM	1706042	0.18133
EXON	345488	0.03672
INTERGENIC	4499829	0.47826
INTRON	915291	0.09728
SPLICE_SITE_ACCEPTOR	706	8e-05
SPLICE_SITE_DONOR	761	8e-05
SPLICE_SITE_REGION	24831	0.00264
UPSTREAM	1617637	0.17193
UTR_3_PRIME	183103	0.01946
UTR_5_PRIME	115039	0.01223

### Sheet: Fst_& pi
Bewteen Groups	FST		Group	π value
FLA_GLZ	0.300473		GLA	2.4636e-05
FLA_C	0.163669		FLA	0.00132846
FLA_CDE	0.127988		C	0.00246576
C_D	0.0324566		D	0.0025697
D_E	0.0400959		D1	0.00242795
D1_D2	0.0421953		D2	0.00257678
E1_E2	0.0749273		E	0.00263391
E2_E3	0.0575562		E1	0.00235599
E3_E4	0.0508886		E2	0.00256626
E4_E5	0.0378098		E3	0.00249701
E5_E6	0.0263601		E4	0.00240727
E6_E7	0.0292214		E5	0.00247862
			E6	0.00274563
			E7	0.00248399
