## Supplementary Table S18 for "Pan-genome and Haplotype Map of Cultivars and Their Wild Ancestors Provides Insights into Selective Evolution of Cassava (*Manihot esculenta* Crantz)"

### Sheet: Phytohormone
Supplementary Table S18：Copy number Variations (CNVs)in phyohormone,photosynthesis, sucrose metabolism and TF families
	W14	GLZyn	FLA4047	AM560	Baxi	BC006	BC008	Fuxuan	GR4	HB60	IB003	IB005	ITBB04	Mianbao	NZ199	SC205	SC5	SC6068	SC8	SC9	Taiyin	Wenchang Red	Yinnizhong	ZM9781	Average CNV of wild species	Average CNV cultivated	Cultivated/Wild	Annotation	Phytohormones
K12126	2	3	3	3	3	3	2	2	2	2	2	2	2	2	2	2	2	2	3	3	2	2	2	2	2.66667	2.25758	0.846591	transcription factor PIF3-like	General
K13413	2	2	2	2	1	0	1	0	1	0	1	1	1	1	1	0	1	1	1	1	2	0	1	2	2	0.954545	0.477273	STMEK2; mitogen-activated protein kinase kinase
K13415	1	2	2	0	1	2	2	1	2	1	5	2	3	2	1	2	2	2	2	1	5	2	2	2	1.66667	1.98485	1.19091	BRI1; systemin receptor SR160
K13416	1	1	2	2	2	2	1	1	1	2	3	2	4	2	1	2	4	5	0	3	5	1	1	3	1.33333	2.19697	1.64773	SERK3; BRASSINOSTEROID INSENSITIVE 1-associated receptor kinase 1-like
K13422	12	5	17	7	8	6	4	3	3	7	5	8	6	3	3	6	3	6	5	6	6	2	3	4	11.3333	5.24242	0.462567	jamyc2; transcription factor MYC2-like
K13449	16	13	14	9	11	9	10	21	3	10	14	12	14	14	12	16	21	6	14	17	16	23	15	15	14.3333	13.4697	0.939746	pathogenesis-related leaf protein 6-like
K13463	2	2	1	2	2	1	2	2	2	2	2	2	2	2	2	3	2	2	2	3	2	2	2	2	1.66667	2.0303	1.21818	coronatine-insensitive protein 1
K13464	12	13	13	12	15	12	14	14	12	12	13	14	10	11	11	12	12	13	15	12	12	14	11	13	12.6667	12.5758	0.992823	protein TIFY 10A-like
K13946	7	9	5	7	6	6	6	8	7	6	8	10	8	10	9	8	10	8	7	6	6	8	9	5	7	7.5	1.07143	auxin transporter-like protein 4	IAA
K14431	13	11	11	12	14	14	12	9	11	16	13	11	11	10	13	11	15	13	15	15	11	11	12	17	11.6667	12.6212	1.08182	transcription factor HBP-1b(c38)-like
K14432	15	13	14	13	13	12	10	13	11	15	13	12	14	13	10	13	11	10	12	14	11	9	13	13	14	12.2273	0.873377	G-box-binding factor 4-like
K14484	39	35	40	35	44	36	40	39	33	42	40	38	38	36	33	42	32	35	34	42	35	37	33	36	38	37.1818	0.978469	auxin-responsive protein IAA-like
K14485	4	2	5	4	7	4	3	3	5	4	4	4	7	4	4	5	2	4	2	4	3	5	5	4	3.66667	4.12121	1.12397	protein TRANSPORT INHIBITOR RESPONSE 1-like
K14486	26	27	19	18	26	25	22	25	21	19	23	24	21	24	21	25	21	20	21	24	20	21	21	22	24	22.1818	0.924242	auxin response factor 7-like
K14487	16	17	12	14	14	12	12	14	16	13	13	15	15	13	13	17	12	15	10	17	14	13	13	14	15	13.8182	0.921212	indole-3-acetic acid-amido synthetase GH3.6-like
K14488	84	26	92	41	65	45	60	58	60	65	34	63	23	57	21	19	25	46	25	26	27	27	22	77	67.3333	43.3333	0.643564	auxin-responsive protein SAUR36-like
K14489	5	5	6	5	7	3	5	5	5	6	4	6	5	5	5	5	4	5	5	6	4	5	5	6	5.33333	5.06061	0.948864	histidine kinase 3
K14490	13	14	12	14	13	16	15	14	16	17	21	17	16	15	18	15	13	15	14	16	15	17	14	17	13	15.5	1.19231	pseudo histidine-containing phosphotransfer protein 6	CK
K14491	17	14	17	15	19	16	16	15	14	12	13	14	17	18	14	17	15	16	12	15	14	17	14	15	16	15.1818	0.948864	two-component response regulator ARR11
K14492	10	8	10	8	15	12	12	11	13	9	10	9	13	13	12	11	12	10	11	14	8	11	12	13	9.33333	11.2879	1.20942	two-component response regulator ARR5
K14493	15	8	11	5	7	10	12	13	10	6	6	13	8	8	9	12	7	7	8	10	5	10	11	5	11.3333	8.78788	0.775401	gibberellin receptor GID1B-like	GA
K14494	6	6	9	4	3	6	2	4	4	3	3	3	5	4	5	3	4	3	3	3	2	3	4	2	7	3.63636	0.519481	GAI; DELLA protein GAI
K14495	1	0	1	0	0	0	0	0	0	0	0	0	0	0	0	0	0	0	0	0	0	0	0	0	0.666667	0.030303	0.0454545	uncharacterized LOC102580736
K14496	12	8	15	7	8	7	10	6	7	7	10	8	9	8	10	9	7	8	8	6	7	9	8	9	11.6667	8.16667	0.7	abscisic acid receptor PYL4-like	ABA
K14497	13	20	14	14	14	16	15	15	12	18	16	16	17	13	15	15	14	15	16	15	11	16	15	15	15.6667	14.9394	0.953578	protein phosphatase 2C 16-like
K14498	14	11	11	11	11	15	8	10	13	12	13	12	11	11	13	12	11	14	14	13	13	13	12	12	12	12.0909	1.00758	serine/threonine-protein kinase SRK2I-like
K14499	2	1	2	0	2	2	0	1	0	1	1	1	1	1	1	1	1	2	1	1	1	1	1	1	1.66667	1.0303	0.618182	BRI1 kinase inhibitor 1-like
K14500	11	11	13	10	12	13	11	11	10	12	10	12	13	12	11	11	10	10	13	13	10	12	12	12	11.6667	11.4394	0.980519	probable serine/threonine-protein kinase At4g35230
K14502	2	2	3	2	2	2	2	1	1	2	2	2	3	3	1	1	2	2	2	2	2	2	2	2	2.33333	1.92424	0.824675	shaggy-related protein kinase eta	BR
K14503	4	4	3	3	2	3	3	3	2	4	3	3	3	3	3	3	3	2	3	5	3	3	3	3	3.66667	3.0303	0.826446	BES1/BZR1 homolog protein 2-like
K14504	14	13	16	11	7	17	7	12	15	11	11	11	16	15	11	14	12	21	13	9	13	16	13	9	14.3333	12.6515	0.882664	xyloglucan endotransglucosylase/hydrolase protein 24-like
K14505	6	7	6	6	3	7	6	4	6	6	4	9	5	6	5	4	6	6	6	5	8	7	6	4	6.33333	5.69697	0.899522	CYCD3.1; D-type cyclin family 3 subgroup 1
K14506	6	5	4	5	6	4	3	4	4	5	5	7	5	4	4	5	3	5	3	6	4	5	4	5	5	4.59091	0.918182	probable indole-3-acetic acid-amido synthetase GH3.5
K14508	7	5	7	7	9	8	6	8	10	6	7	7	9	6	7	10	13	10	10	8	6	11	6	8	6.33333	8.10606	1.2799	regulatory protein NPR3	salicylic acid
K14509	7	9	6	7	10	9	8	8	7	8	8	8	7	7	8	7	6	8	7	9	7	6	7	8	7.33333	7.60606	1.03719	protein EIN4	ETH
K14510	15	8	18	13	14	17	7	10	10	9	13	12	7	7	8	7	12	8	9	10	11	7	9	18	13.6667	10.5303	0.77051	serine/threonine-protein kinase CTR1
K14512	6	6	6	4	7	7	9	7	6	5	6	9	8	6	6	8	6	7	9	6	8	6	7	6	6	6.77273	1.12879	StMPK2; mitogen-activated protein kinase homolog NTF4-like
K14513	2	1	2	1	2	0	1	2	2	1	5	2	2	1	1	2	2	2	2	2	2	2	2	2	1.66667	1.80303	1.08182	ethylene-insensitive protein 2
K14514	14	4	9	5	3	5	3	5	1	2	8	6	5	5	4	3	3	6	4	2	2	5	4	6	9	4.36364	0.484848	protein ETHYLENE INSENSITIVE 3-like
K14515	3	3	3	3	3	3	3	2	3	4	3	3	3	3	4	3	3	3	2	3	2	5	3	5	3	3.13636	1.04545	EIN3-binding F-box protein 1-like
K14516	6	4	5	1	5	4	4	5	5	5	6	5	5	6	5	5	5	5	5	5	5	5	4	4	5	4.72727	0.945455	ethylene-responsive transcription factor 1B
K16189	2	3	4	4	7	8	4	4	5	5	5	5	4	5	5	5	5	5	3	9	5	5	6	7	3	5.18182	1.72727	transcription factor PIF4

### Sheet: Photosynthesis
Photosynthesis
	W14	GLZyn	FLA4047	AM560	Baxi	BC006	BC008	Fuxuan	GR4	HB60	IB003	IB005	ITBB04	Mianbao	NZ199	SC205	SC5	SC6068	SC8	SC9	Taiyin	Wenchang red	Yinnizhong	ZM9781	Average CNV of wild species	Average CNV cultivated	Cultivated/Wild
K02109	3	2	2	1	2	2	2	2	2	2	2	2	1	2	2	2	2	2	2	2	2	3	2	5	2.33333	2.09524	0.897959	atpF; ATPase subunit I	atpF; ATPase subunit I
K02110			1						1				1												1	1	1	atpH; ATPase III subunit	atpH; ATPase III subunit
K02113	3		2			1		1	1										1				1		2.5	1	0.4	ATP synthase delta chain, chloroplastic	ATP synthase delta chain, chloroplastic
K02114			2		1																				2	1	0.5	atpE; ATP synthase epsilon chain	atpE; ATP synthase epsilon chain
K02115	1	1	1	1	1	1		1	1	1	1	1	2	1	1	1	1	1	1	1	1	1	1	1	1	1.05	1.05	ATP synthase gamma chain, chloroplastic	ATP synthase gamma chain, chloroplastic
K02634			1					1		1		1			1										1	1	1	petA; apocytochrome f precursor	petA; apocytochrome f precursor
K02638	2		1																					1	1.5	1	0.666667	plastocyanin, chloroplastic	plastocyanin, chloroplastic
K02639	9	5	8	3	7	7	7	7	9	6	5	10	6	5	9	10	7	8	7	6	8	8	7	8	7.33333	7.14286	0.974026	ferredoxin-2	ferredoxin-2
K02689	1		4		3				1		1	2	2	2								2	1		2.5	1.75	0.7	psaA; photosystem I P700 apoprotein A1	psaA; photosystem I P700 apoprotein A1
K02690			1		2		1	1				2		3	1			1	1			1		1	1	1.4	1.4	psaB; photosystem I P700 apoprotein A2	psaB; photosystem I P700 apoprotein A2
K02692	2	2	2		2	2	2	2	2	2	3	1	2	2	2	3	3	2	2	2	3	2	1	2	2	2.1	1.05	psaD; photosystem I reaction center subunit II, chloroplastic	psaD; photosystem I reaction center subunit II, chloroplastic
K02693	1	1	2	2	4	2	2	2	2	2	3	2	2	2	2	2	2	2	1	2	2	2	2	2	1.33333	2.09524	1.57143	photosystem I reaction center subunit IV B, chloroplastic	photosystem I reaction center subunit IV B,psaE chloroplastic
K02694	1	1	1			1	1	1		1	1	1	1	1		1	1	1	2	2	1			2	1	1.2	1.2	photosystem I reaction center subunit III, chloroplastic-like	photosystem I reaction center subunit III, chloroplastic-like
K02695	2	2	2	2	3	2	2	2	2	2	3	2	2	2	2	2	2	2	2	3	2	2	2	3	2	2.19048	1.09524	photosystem I reaction center subunit VI, chloroplastic-like	photosystem I reaction center subunit VI, chloroplastic-like
K02698	1	2	1	1	2	3	3	2	2	2	2	2	1	1	1	2	2	2	2	3	2	2	3	1	1.33333	1.95238	1.46429	photosystem I reaction center subunit psaK, chloroplastic	photosystem I reaction center subunit psaK, chloroplastic
K02699	1			1						1						1						1			1	1	1	photosystem I reaction center subunit XI, chloroplastic	photosystem I reaction center subunit XI, chloroplastic
K02701	1	1	1	1	1		1	1	1	1		1	1	1	1	1	1	1			1	1	1	1	1	1	1	photosystem I reaction center subunit N, chloroplastic	photosystem I reaction center subunit N, chloroplastic
K02704	1			3	2			1	1										1			1	2		1	1.57143	1.57143	psbB; photosystem II P680 chlorophyll A apoprotein	psbB; photosystem II P680 chlorophyll A apoprotein CP47
K02705	1		1		2			1	1			2		1	1			1	2			2		1	1	1.4	1.4	psbC; PSII 43 kDa protein	psbC; PSII 43 kDa protein
K02716	2	2	3	3		2	3	2	2	2	1	2	1	2	1	1	2	1	1	2	3	1	1		2.33333	1.73684	0.744361	MSP-II; oxygen-evolving enhancer protein 1, chloroplastic-like	MSP-II; oxygen-evolving enhancer protein 1, chloroplastic-like
K02717	6	6	7	6	6	5	4	6	5	6	7	6	8	6	6	6	6	6	4	7	5	6	6	5	6.33333	5.80952	0.917293	OEE2; oxygen-evolving enhancer protein 2, chloroplastic-like	OEE2; oxygen-evolving enhancer protein 2, chloroplastic-like
K02721	3	3	3	2	3	3	3	3	3	4	2	3	3	3	3	3	3	3	3	3	3	3	4	3	3	3	1	photosystem II reaction center W protein, chloroplastic	photosystem II reaction center W protein, chloroplastic
K02723	2	2	3	1	2	3	2	1	2	2	2	2	2	1	2	3	2	2	2	2	2	2	2	1	2.33333	1.90476	0.816327	photosystem II core complex proteins psbY, chloroplastic	photosystem II core complex proteins psbY, chloroplastic
K03541	1	1	1	1	1		1	2	1	2	1	1	1	1	1	1	1	1	1	1	2	1	2	1	1	1.2	1.2	PSBR; photosystem II 10 kDa polypeptide, chloroplastic-like	PSBR; photosystem II 10 kDa polypeptide, chloroplastic-like
K03542	1	1	1		1	1	1	1	1	1	2	1	2	1	1	1	1	1	1	1	1	1	1	1	1	1.1	1.1	photosystem II 22 kDa protein, chloroplastic	photosystem II 22 kDa protein, chloroplastic
K08901	3	4	4	4	4	3	3	4	4	4	5	6	5	4	4	4	3	3	5	5	5	1	2	5	3.66667	3.95238	1.07792	photosynthetic NDH subunit of lumenal location 2, chloroplastic	photosynthetic NDH subunit of lumenal location 2, chloroplastic
K08902	1		1																						1	#DIV/0!	#DIV/0!	photosystem II repair protein PSB27-H1, chloroplastic	photosystem II repair protein PSB27-H1, chloroplastic
K08903	2	1	2	2	2	2	2	3	2	2	3	2	3	2	2	3	2	2	2	2	2	2	2	3	1.66667	2.2381	1.34286	photosystem II reaction center Psb28 protein	photosystem II reaction center Psb28 protein
K08905	1	2	1	1	1	1	1	1	1	1	1	1	1	1	1	1	1	1	1	1	1	1	1	1	1.33333	1	0.75	photosystem I reaction center subunit V, chloroplastic	photosystem I reaction center subunit V, chloroplastic
K14332	1	1	2	2	2	1	1	1	1	1	1	1	1	1	1	1	1	1	1	1	1	1		1	1.33333	1	0.75	photosystem I subunit O	(

### Sheet: Sucrose metabolism
Sucrose metabolism
KEGG gene family	W14	GLAyn	FLA4047	AM560	Baxi	BC006	BC008	Fuxuan	GR4	HB60	IB003	IB005	ITBB04	Mianbaomushu	NZ199	SC5	SC8	SC9	SC205	SC6068	Taiyin	Wenchang Red	Yinnizhong	ZM9781	Average copy of wild species	Average copy in cultivars	CNV:ME/GLA	Annotation
K00688	7	10	4	7	21	11	12	11	10	12	2	16	6	11	11	9	13	12	13	10	11	12	7	10	7	10.8095	1.54422	STP-1; alpha-1,4 glucan phosphorylase L-2 isozyme, chloroplastic/amyloplastic-like
K00695	6	6	6	7	8	7	8	8	6	7	7	8	8	10	6	6	7	8	8	7	7	7	7	7	6	7.33333	1.22222	sucrose synthase-like
K00696	9	4	5	6	8	6	5	6	5	5	6	9	7	6	8	8	7	7	8	6	8	7	5	7	6	6.66667	1.11111	SPS; sucrose-phosphate-synthase
K00700	5	5	4	7	5	4	6	4	4	4	6	4	3	6	3	4	4	4	4	4	4	5	4	4	4.66667	4.42857	0.94898	SBE; 1,4-alpha-glucan-branching enzyme-like
K00703	8	8	9	10	8	10	8	9	9	7	7	9	10	7	9	11	9	12	11	7	10	13	9	9	8.33333	9.2381	1.10857	GBSS-II; granule-bound starch synthase 2, chloroplastic/amyloplastic-like
K00705	2	2	3	2	2	2	2	2	2	2	2	2	2	2	2	2	3	1	2	2	2	2	2	2	2.33333	2	0.857143	dpeP; 4-alpha-glucanotransferase, chloroplastic/amyloplastic-like
K00844	8	8	7	8	10	8	9	9	7	7	10	8	8	6	9	7	7	10	9	5	9	9	7	8	7.66667	8.09524	1.0559	HXK2; hexokinase 2
K00847	9	7	8	7	8	8	7	9	7	8	7	5	7	7	6	6	10	10	7	8	6	8	9	11	8	7.66667	0.958333	fructokinase-like
K00963	3	3	2	3	3	3	2	3	2	3	3	3	4	3	3	3	3	2	4	3	2	3	3	3	2.66667	2.90476	1.08929	ribosomal protein S2, mitochondrial
K00975	7	7	8	8	9	10	8	8	7	7	8	7	10	11	8	8	9	9	11	7	8	8	9	9	7.33333	8.52381	1.16234	agpS3; glucose-1-phosphate adenylyltransferase large subunit 3, chloroplastic/amyloplastic-like
K01087	10	9	11	10	10	10	10	9	8	9	10	10	11	8	10	10	10	9	11	10	8	12	9	11	10	9.7619	0.97619	probable trehalose-phosphate phosphatase H
K01176	9	12	9	8	11	11	9	8	4	10	9	11	11	10	9	9	10	10	10	8	8	11	9	11	10	9.38095	0.938095	Amy23; alpha-amylase-like
K01177	11	14	16	8	20	11	7	11	10	14	12	10	15	9	5	12	12	13	8	13	10	12	10	17	13.6667	11.381	0.832753	beta-amylase 7
K01179	27	27	26	19	27	23	20	25	22	27	24	24	25	21	25	22	21	30	27	22	24	25	22	24	26.6667	23.7619	0.891071	endoglucanase 12
K01187	11	6	8	15	10	10	18	14	11	8	12	9	11	14	21	10	10	12	9	13	17	12	9	10	8.33333	12.1429	1.45714	alpha-glucosidase-like
K01188	38	21	42	43	82	36	57	40	23	46	55	23	55	57	68	21	62	24	24	69	22	30	27	27	33.6667	42.4286	1.26025	beta-glucosidase 40-like
K01193	10	8	7	8	10	9	9	11	8	7	9	11	9	11	8	8	8	10	9	8	9	10	9	11	8.33333	9.14286	1.09714	beta-fructofuranosidase, insoluble isoenzyme 1-like
K01194	2	3	2	2	1	2	2	3	2	2	3	2	3	2	3	2	2	3	2	2	3	3	2	3	2.33333	2.33333	1	probable trehalase
K01214	3	3	5	3	4	3	3	3	2	4	3	3	4	2	4	4	3	3	4	4	3	5	3	3	3.66667	3.33333	0.909091	isoamylase isoform 1
K01513	2	1	2		3	1	2	1	1	3	1	1	1	1	1	1	1	1	1	1	1	1	1	1	1.66667	1.25	0.75	ectonucleotide pyrophosphatase/phosphodiesterase family member 3-like
K01810	4	5	4	4	4	4	4	4	3	4	4	4	4	4	4	4	5	4	4	3	4	4	4	4	4.33333	3.95238	0.912088	GPI; glucose-6-phosphate isomerase
K01835	4	4	9	4	4	3	4	5	3	4	6	4	4	5	3	4	3	3	4	4	3	5	4	4	5.66667	3.95238	0.697479	PGM; phosphoglucomutase, chloroplastic-like
K05349	5	5	8	6	6	6	5	6	7	7	5	6	5	6	8	6	5	5	7	5	5	6	6	5	6	5.85714	0.97619	beta-glucosidase BoGH3B-like
K05350	21	12	23	24	63	15	44	19	11	30	43	9	47	36	49	8	40	6	6	55	9	12	6	13	18.6667	25.9524	1.39031	beta-glucosidase 18-like
K07024	4	2	2	4	4	3	3	4	4	4	6	4	4	3	4	4	4	4	5	2	4	4	4	5	2.66667	3.95238	1.48214	SPP2; sucrose-phosphatase
K13679	2	1	3	2	3	4		2	2	2	3	2	2	2	2	2	2	3	1	3	2	2	2	3	2	2.3	1.15	GBSS; granule-bound starch synthase
K16055	12	10	12	12	9	10	11	13	14	11	16	11	14	12	13	12	13	12	14	12	12	16	12	18	11.3333	12.7143	1.12185	alpha,alpha-trehalose-phosphate synthase [UDP-forming] 5
K18447	1	1	1	1	1	1	1	2	1	1	1	2	1	2	1	1	1	1	1	1	1	1	1	2	1	1.19048	1.19048	aspP; nudix hydrolase 14, chloroplastic-like
K19891	4	5	6	5	6	5	4	6	5	4	5	4	3	6	5	5	5	6	5	5	5	7	5	5	5	5.04762	1.00952	glucan endo-1,3-beta-glucosidase 1
K19892	2	2	3	2	2	1	1	1	1	3	3	2	3	2	2	2	3	2	1	2	2	2	2	3	2.33333	2	0.857143	glucan endo-1,3-beta-glucosidase 4
K19893	10	9	9	8	10	10	7	6	6	8	11	4	9	6	6	9	10	7	6	9	9	10	7	7	9.33333	7.85714	0.841837	B13G_4; glucan endo-1,3-beta-glucosidase 6

### Sheet: TF family
CNVs in TF families
	GLZyn	W14	FLA4047	AM560	BaXi	BC006	BC008	Fuxuan01	GR4	HB60	IB03	IB05	ITBB04	Mianbao	NZ199	SC5	SC8	SC9	SC205	SC6068	Taiyin	Wenchang RedWCH	Yinni	ZM9781	Average CNV of wild species	Average CNV cultivated	Num difference	Cultivated/Wild
TOTAL	1871	1935	2126	2126	1945	1783	1677	1717	1675	1861	1798	1860	1839	1728	1825	1786	1595	1875	1705	1761	1721	1762	1816	1757	1977.33	1791.05	-186.286	0.905789
bHLH	166	181	188	182	177	170	153	156	163	169	167	158	176	157	164	164	164	184	172	169	164	163	159	151	178.333	165.81	-12.5238	0.929773
MYB	165	174	183	148	162	166	120	130	155	157	142	156	142	152	163	156	100	161	149	163	132	157	146	142	174	147.571	-26.4286	0.848112
ERF	137	127	157	139	155	102	104	105	103	132	132	147	118	105	139	149	98	137	117	106	109	103	146	131	140.333	122.714	-17.619	0.874449
NAC	120	124	151	135	123	93	102	99	98	102	110	110	116	98	104	104	97	102	108	105	103	100	108	103	131.667	105.714	-25.9524	0.802893
C2H2	105	87	132	135	111	88	94	90	84	101	109	98	104	92	103	97	85	94	107	89	101	82	100	100	108	98.2857	-9.71429	0.910053
WRKY	98	86	100	132	104	77	89	81	68	98	78	96	78	88	96	73	73	82	106	69	89	77	88	98	94.6667	87.619	-7.04762	0.925553
MYB_related	75	82	84	92	96	76	65	73	66	82	66	81	75	81	75	73	69	82	62	68	68	70	85	93	80.3333	76.0952	-4.2381	0.947244
GRAS	72	77	81	81	59	74	54	59	58	80	60	69	60	65	68	69	59	79	55	67	57	65	69	79	76.6667	66	-10.6667	0.86087
bZIP	60	62	75	78	58	63	53	54	54	60	59	58	58	57	61	54	47	64	54	56	52	62	60	59	65.6667	58.1429	-7.52381	0.885424
G2-like	56	60	60	72	57	55	51	51	52	55	53	55	53	52	52	52	47	57	51	55	51	58	55	55	58.6667	54.2381	-4.42857	0.924513
C3H	52	59	60	69	53	55	50	50	50	52	51	51	52	51	49	50	45	54	50	54	51	56	51	51	57	52.1429	-4.85714	0.914787
B3	48	57	58	55	51	51	47	47	49	51	50	51	52	51	48	49	42	49	49	52	46	51	48	49	54.3333	49.4286	-4.90476	0.909728
HD-ZIP	48	55	56	53	49	47	47	47	48	50	50	47	50	49	47	48	41	49	40	46	45	49	46	44	53	47.2381	-5.7619	0.891285
LBD	44	51	51	52	47	47	46	40	46	46	49	46	48	44	45	43	41	48	38	43	38	48	45	44	48.6667	44.9524	-3.71429	0.923679
MIKC_MADS	43	49	51	49	47	46	44	39	41	44	42	40	42	36	42	41	41	41	34	43	38	46	40	42	47.6667	41.8095	-5.85714	0.877123
Trihelix	41	48	50	45	38	39	37	38	38	43	38	39	41	36	38	39	35	39	34	39	37	42	39	36	46.3333	38.5714	-7.7619	0.832477
Dof	37	36	40	43	37	36	36	37	35	36	36	39	41	33	35	36	34	36	34	34	36	38	39	35	37.6667	36.4762	-1.19048	0.968394
M-type_MADS	35	35	38	39	37	34	35	36	34	34	35	35	40	31	33	33	31	35	31	33	36	34	35	30	36	34.3333	-1.66667	0.953704
GATA	32	34	35	36	36	32	32	34	31	33	34	35	35	31	32	33	31	32	29	33	34	33	34	27	33.6667	32.7143	-0.952381	0.971711
TCP	31	30	34	33	35	31	30	33	28	33	33	33	33	30	32	31	30	32	27	32	32	31	33	26	31.6667	31.3333	-0.333333	0.989474
AP2	27	28	29	31	30	29	27	30	26	31	28	27	28	25	28	27	28	28	21	29	27	25	30	24	28	27.5714	-0.428571	0.984694
HSF	27	28	29	32	31	30	28	31	27	31	29	32	32	28	29	29	28	31	24	30	30	29	33	25	28	29.4762	1.47619	1.05272
TALE	26	26	27	30	29	25	25	27	25	26	27	26	27	25	27	25	26	27	20	27	26	25	24	22	26.3333	25.7619	-0.571429	0.9783
ARF	25	26	26	26	26	25	24	24	20	22	25	25	27	24	26	25	26	26	19	24	24	25	23	21	25.6667	24.1429	-1.52381	0.940631
SBP	25	23	25	26	24	22	21	22	20	21	23	23	26	23	25	23	22	25	19	23	24	23	21	20	24.3333	22.6667	-1.66667	0.931507
ZF-HD	24	22	24	25	23	21	21	21	20	20	22	23	25	21	20	21	20	25	19	22	23	20	20	19	23.3333	21.4762	-1.85714	0.920408
FAR1	21	19	19	22	22	19	21	20	17	19	20	21	23	21	19	20	20	20	18	21	20	17	20	18	19.6667	19.9048	0.238095	1.01211
CO-like	17	19	19	21	17	19	17	18	16	17	18	18	19	18	16	16	17	20	18	19	17	16	17	17	18.3333	17.6667	-0.666667	0.963636
NF-YB	16	16	18	18	15	17	14	17	15	16	14	16	17	14	15	16	13	16	14	15	16	15	16	16	16.6667	15.4762	-1.19048	0.928571
WOX	16	17	19	20	16	19	15	18	16	16	16	17	18	14	16	16	14	16	14	16	16	15	17	16	17.3333	16.2381	-1.09524	0.936813
GRF	15	15	17	16	13	16	14	15	14	16	13	15	15	14	14	15	13	14	13	15	14	15	14	15	15.6667	14.4286	-1.2381	0.920973
ARR-B	14	15	15	16	13	13	14	15	13	14	13	15	15	14	13	15	13	14	13	14	13	14	13	14	14.6667	13.8571	-0.809524	0.944805
NF-YC	14	12	14	13	12	13	12	11	12	14	13	13	14	12	11	12	13	13	13	13	12	13	12	13	13.3333	12.5714	-0.761905	0.942857
Nin-like	14	14	14	14	13	13	14	14	12	14	13	13	14	13	13	12	13	14	13	13	13	13	12	13	14	13.1429	-0.857143	0.938776
BES1	12	12	13	12	11	12	10	11	10	12	12	12	11	11	11	11	11	13	12	12	12	12	11	10	12.3333	11.381	-0.952381	0.92278
YABBY	12	12	13	13	12	12	11	11	11	13	12	12	13	11	11	12	12	13	12	12	12	12	12	11	12.3333	11.9048	-0.428571	0.965251
HB-other	11	12	12	11	11	11	10	11	10	11	12	12	10	11	11	10	11	12	11	11	11	12	11	10	11.6667	10.9524	-0.714286	0.938776
CPP	10	11	10	10	11	10	9	11	9	10	11	11	10	10	11	10	9	9	10	9	10	10	10	10	10.3333	10	-0.333333	0.967742
E2F/DP	10	11	11	11	11	11	9	11	9	11	12	12	10	11	11	10	10	11	10	10	11	11	10	10	10.6667	10.5714	-0.0952381	0.991071
NF-YA	9	10	10	9	11	9	9	10	8	10	10	9	10	9	10	9	9	9	9	9	10	9	9	9	9.66667	9.33333	-0.333333	0.965517
DBB	7	9	10	9	9	8	9	10	8	10	10	9	9	8	9	9	8	9	8	9	9	9	9	8	8.66667	8.85714	0.190476	1.02198
EIL	7	9	9	9	8	5	6	6	7	5	8	8	6	7	8	5	5	6	5	6	5	6	6	6	8.33333	6.33333	-2	0.76
SRS	7	9	9	9	8	8	9	8	8	8	9	8	8	7	9	9	8	9	8	8	8	9	9	6	8.33333	8.2381	-0.0952381	0.988571
RAV	5	7	8	7	6	5	6	6	6	5	4	6	6	5	6	5	5	5	4	5	5	6	4	4	6.66667	5.28571	-1.38095	0.792857
BBR-BPC	4	4	6	6	3	4	4	5	4	3	3	4	4	4	3	3	3	4	3	3	4	4	3	3	4.66667	3.66667	-1	0.785714
CAMTA	4	5	6	7	3	4	4	5	5	3	3	4	4	4	4	4	4	4	3	4	4	5	4	3	5	4.04762	-0.952381	0.809524
GeBP	4	5	6	7	5	4	5	6	6	4	4	5	5	4	4	4	4	4	4	4	5	6	4	4	5	4.66667	-0.333333	0.933333
LSD	4	4	4	6	3	3	3	4	3	3	3	3	3	3	3	3	3	3	3	3	4	3	3	3	4	3.2381	-0.761905	0.809524
HB-PHD	3	3	3	3	3	2	2	2	2	2	2	2	2	2	2	2	2	2	2	2	2	2	2	2	3	2.09524	-0.904762	0.698413
VOZ	3	3	3	4	3	2	3	3	3	3	2	3	3	3	2	2	2	2	2	3	2	3	2	2	3	2.57143	-0.428571	0.857143
Whirly	3	4	3	4	3	3	3	4	3	3	3	3	3	3	3	2	3	3	3	3	3	3	2	2	3.33333	2.95238	-0.380952	0.885714
LFY	2	2	2	2	2	1	2	2	2	2	2	2	2	2	2	2	2	2	2	2	2	2	1	2	2	1.90476	-0.0952381	0.952381
NF-X1	2	2	2	2	2	2	2	2	2	2	2	2	2	2	2	2	2	2	2	2	2	2	2	2	2	2	0	1
S1Fa-like	2	2	2	2	1	1	1	2	2	2	2	1	1	2	1	2	2	2	2	2	2	2	1	1	2	1.61905	-0.380952	0.809524
HRT-like	1	1	1	1	1	1	1	1	1	1	1	1	1	1	1	1	1	1	1	1	1	1	1	0	1	0.952381	-0.047619	0.952381
NZZ/SPL	1	1	1	1	0	0	1	1	0	1	1	1	0	1	1	1	1	1	1	1	1	0	0	0	1	0.666667	-0.333333	0.666667
SAP	1	2	2	2	1	1	1	2	1	1	1	1	1	1	1	1	1	2	2	2	1	2	1	1	1.66667	1.28571	-0.380952	0.771429
STAT	1	1	1	1	1	1	1	1	1	1	1	1	1	1	1	1	1	1	1	1	1	1	1	0	1	0.952381	-0.047619	0.952381
