## Supplementary Table S23 for "Pan-genome and Haplotype Map of Cultivars and Their Wild Ancestors Provides Insights into Selective Evolution of Cassava (*Manihot esculenta* Crantz)"

### Sheet: gene region
SVs took place in gene region
Gene name	Gene id	SNPs	Amino acid differences	Amino acid sequences:CV vs FLA
Genes for flowering and storage root development
MeCRY1	16G133000	0	0	FLA-CV-MCPTKQKHRTSAPESTTSRSNSSVPTTITTSSSTAWISEAIDGGSLRRVNLDDGTNGWASPPGDLFYLRAKNYFTKRQKSPSGDYLLSPAGMDWLKSTTKLDNVLARPDNRVSMALRKAHSQGTSLKSFIFAVNLQVPGKDHHSAVFYFATEDPIPPGSLLYRFINGDDSFRNQRFKIVNRIVKGPWIVKKAVGNYSACLLGKALTCNYHRGANYLEIDVDIASSKIATAILHLALGYVTSVTIDMGFVVEAQAEDELPEKLIGAIRVCQMEMSSATVVETPNAAAARGIGFAKVKHHESGEDDDDEQ*
MeCry2	14G113100	0	0	FLA-CV-MVNLKWDFGFLHVFLAIFFFFSIDFFVGTSVIASSLTDPVAQRELDRVLELPGLNFNISFQHYSGYVTVNEKSGRALFYWFIEAVEDPDSKPLVLWLNGGPGCSSIGYGEAEEIGPFHIRPDGKTLYLNPHSWNQVANILFIDSPVGVGYSYSNTSSDLHNNGDRRTAADSLAFLLKWFERFPQYKGRDFYITGESYAGHYVPQLSQAIVRYNQATKNKAINLRGYMVGNALTDDYHDHLGIFEFMWAAGLISDQTYEQLNLLCDFQSFIHSSESCDQILDVASEELGVIDPYSIYTPPCNSNVSRSNKLLKRIHKIGDVSEKYDPCTEAHAVVYFNRPEVQKALHVSPVFASSNWESCSDIVSSNWKDSPRTVLDVYHELIRAGLRIWMFS…
MePHYA	01G008800	3	0	FLA-CV-MAARNLEKMASIDAQLRLLAPRKVSEDDKLVEYDALLLDRFLDILQDLHGEEIRETVQDCYELSAEYEGKHDPQKLEELGKVLTSLDPGDSIVVAKSFSHMLNLANLAEEVQIAYRRRIKLKKGDFADENSATTESDIEETLKRLVVQLKKSPEEVFDALKNQTVDLVLTAHPTQSVRRSLLQKHARIRNCLTQLYAKDITPDDKQELDEALQREIQAAFRTDEIRRTPPTPQDEMRAGMSYFHETIWKGVPKFLRRVDTALKNIGINERIPYNAPLIQFSSWMGGDRDGNPRVTPEVTRDVCLLARMMAANLYFSQIEDLMFELSMWRCNDELRVHADELHRSSRRDAKHYIEFWKQIPASEPYRVILGDVRDKLYNTRERSRHLLVNGIS…
MePHYB	11G052800	0	0	FLA-CV-MASCCLGASGIKLPKLDFDRVRVGNLRQLNGTRTWLGRRQVQYVGLTVSYEPKKVFSICCGPKLETESATNRVDDFKGIESSGLTSQLIPNSSEVEALVSEICNTTSIAEFEMKVGGFRLYVMRDLTEKSKLPPLPTLAPASAPAPAPSNSTALASPSVSVDTISKAPDSNGSVSSTSLVVSKPVPFSGGIKSFLDRAADEGLIILQSPRVGFFRRSRTIKGQLAPPSCKEKQIVKEGQVICFIEQLGGELPIESDVSGEVIKILREDGEPVGYGDALIAILPSFPGIKKLHQ*
MeGI	05G043800	1	0	FLA-CV-MASSSSLALRYLFLFLALSAFSATKAHNITDILAGQDDYSEFNKYLTQTKLADEINSRETITVLALNNAAMTALAGKHPLSVIKKALSLLVVLDYYDPKKLHQISNGTTLSTTLYQTTGNAPGNLGFVNITDLQGGKVGFGSAAPGSKLDSAFTKSIKQIPYNISVLEISAPIIAPGILTAPAPSASDVNITALLEKAGCKTFSGLLQSSGVIKTFQAAADKGLTIFAPNDEAFKADGVPDLSKLTNAEVVSLLQYHASASYSPFGSLKTNRDPISTLASNGAGKFDLTVTSAGDSVTLHTGVDSSRVADAVLDSPPMVIFTVDNVLLPEELFGKSPSPAPAPEPVSAPSPSPATTPSPAPASVEAPSPLAASPPAPPMETPEGAPSDAPVG…
MeCO	01G075100	0	0	FLA-CV-MAEEAKAKGNAAFSAGDYAGAVKHFTEAISLAPSNHVLYSNRSAALASLHNYADALADAKKTVEIKPDWSKGYSRLGAAHLGLNQIQDAIAAYKKGLEIDPNNEALKSGLADAQAAASRSRAAPPPNPFGDAFSGPEMWAKLTADPTTRMYLQQPDFVKMMQEIQKNPNNLNMYLKDQRVMQALGVLLNIKFRAPNAGEDMEVPEAESPPPKQERKAEPAKEEKVPEPEPEPMEVSEEKEAKERKAQAVKEKELGNEAYKKKDFETAIAHYTKAMELDDEDISYLTNRAAVYLEMSKFEECIKDCDKAVERGRELRSDFKMIARALTRKGTALVKMAKCSKDYDIAIETFQKALTEHRNPDTLKKLNDAERIKKELEQQEYFDPKLADEERE…
MeCOL5	06G010100	2	0	FLA-CV-MSCFLTPISPYLSPTSKPTSSLLNSLSFSLKMASNFSLILCIFFLFSISATHAASHRGAAAPAPSVDCSSLVLNMADCLSYVSNGSTTAKPEGTCCSGLKTVLKSDPECLCEAFKSSSQLGVVLNVTKALTLPDACKLHAPPVSNCGLSLAPAGAPGVSPPSIAAAPTTDSGLNVQAPAPSPGSSGSSSSHGLSISMGSLFIGFVLAAFSSF*
CO	06G028200	2	0	FLA-CV-MGIEAETLKNLTGGWTVASRRCDSCKTAAAALFCRADSAFLCLNCDTKIHAANKLVSRHERVWMCEVCEQAPAAFACKADAAVLCVTCDADIHSANPLARRHERVPVEPFFDSAESIVKSSPFNFLVPTDQNGGPDGHHRQDDNMESISWLLPNPSNLNSKLSLENLEMKTAGDLFFPEMDPFLDMEFHQSHSTVTDSLVPVQTKPAPIPIINKEICYDVDFCRSKLSSFNYPSQSLSQSVSSSSLDVGVVPEGNSMTDFGRNTSTSTDPSAHISDSSSNQATQICGINREARVLRYREKRKNRKFEKTIRYASRKAYAETRPRIKGRFAKRTEIECDGDGLYDSSMSFLSDAQYGVVPSF*
CO	15G148400	0	0	FLA-CV-MEAYAKKLAFAALVVVLALVSAKPMVANGESLCNMTDDGLKSCKPSVSGSNPAAPSDLCCSALAKADFQCLCFYKNNYPWLLTTYKIDPDLAMQLPAKCNLVGQSFHC*
MeFT1	12G001600	1	0	FLA-CV-MPRDRDPLAVGRVIGDVLDPFTRSISLNITYNNRDHVTNGCELKPSQVVNQPRVDVGGDDLRTFYTLVMVDPDAPSPSDPNLREYLHWLVTDIPGTTGASFGQEVVCYESPRPSVGIHRFVFILFRQLGRQTVYAPGWRQNFNTRDFAELYNLGLPVAAVYFNCQRESGSGGRRR*
MeFT2 (SP6A)	13G000800	0	0	FLA-CV-MFRDPLAVGRVVGDVLDPFTRSISLQVTYNNRDHVNNGCELKPSQVVNQPRVDIGGDDLRTFYTLVMVDPDAPSPSDPNLREYLHWLVTDIPATTAANFGQEVVCYESPRPSVGIHRFVFILFRQLGRQTVYAPGWRQNFNTRDFAELYNLGLPVAAVYFNCQRETGSGGRRRGQ*
MeTFL2	13G011900	0	0	FLA-CV-MARIIEPLIVGRVIGDVLDSFTPSIKMSVSYSNRNVYNGHEFYPSAVASKPKIEVQGGDMRTFFTLVMTDPDVPGPSDPYLREHLHWIVSDIPGTTDATFGREVVSYEIPRPNIGIHRFVFVLFKQKRRHTINPPSSRDHFSTRNFAAENDLGLPVAAVYFNAQRETAARRR*
MeTFL5	11G161100	0	0	FLA-CV-MAKTSDPLVVGRVIGDVIDYFSPSVKMTVSYCSNKQVYNGHELFPSAVKLKPKVEVQGGDMRSFFTLIMTDPDVPGPSDPYLREHLHWVVTDIPGTTDATFGREVVSYEMPRPNIGIHRFVFLLFKQQRRQAIVSTPSSREKFNTRKFAEENGLGLPVAAVFFNAQRETAARRR*
MeBEL5	09G045600	4	1	FLA-MATYFHGNPEIQAAAAASAEGLQTLVLMNPTYVQYSDTPPSSNNLLFLNSAANNLSSPPHLSHAPPNAQQFVGIPLDPNSHDTSTLHGLIPRIHYNLYNPVDPSSAARDTPRAQQGLSLSLSSQQQPGYGSQAQAVSGEDIRVSGGSASSGSGVTNNGVSGIQGVLLSSKYLKAAQELLDEVVNVNNHGIKNELSKKSNGINSNNSNKVVGESSGGDGSAGGDAGGKRGAELTTAERQEIQMKKAKLISMLDEVEQRYRQYHHQMQIVISSFEQAAGIGSAKTYTALALQTISKQFRCLKDAITGQIKAANKSLGEEDCLGGKIEGSRLKFVDHHLRQQRALQQLGMIQHNAWRPQRGLPERSVSVLRAWLFEHFLHPYPKDSDKHMLAKQTGLT…
MeFDlLa	02G090000	1	0	FLA-CV-MSEKTTAENLLNNLVEALADSVPNQKSASFFEEGTSSVTSQFNRLFGREKPVHHLLGGGKSADVLLWRNKKISASVLSGATAIWVLFEWLNYHLLTLICLAVVLGMLAQFVWTNASGLFSSNRSSSEVPRLVIPDEAFVNVGRSIGIEVNHALQFLQDVSCGGSLKQFLVVVVSLWAAAIIGSWCNFLTVLYIGFVAAHTLPVLYERYEDQVDGFVYKVLEQLQGHYRKLDAGLLSKIPKGKLKGKKHE*
EFL	03G071100	0	0	FLA-CV-MEAIAKVSSIFIYPIKSCRGISVSHAPVTPTGFRWDRNWLVVNYKGRAYTQRVEPKLALVEVGLPREAFLDGWEPAETSYNMVIKAPGMGVLNVPLAKPQAVADGVSVWEWSGSALDEGAEAAKWFSDYLGKPSRLVRFNAASETRPVDPDYAPGYKTMFADLFPYMLISQGSLDALNKLLKEPVPINRFRPNILVEGCEPFSEDLWKEIRINKFTFQGVKLCSRCKVPTINQSNGVADKEPNETLMKIRSDKVLRPHKKQQGKIYFGQNMVWKDNLNGGRGNIINVGDPVVVVRKVSSAAEAAA*
EFL	04G083700	0	0	FLA-CV-MRTLCDVCESAAAILFCAADEAALCRSCDEKVHLCNKLASRHVRVGLADPSDVPRCDICENAPAFFYCEIDGSSLCLQCDMIVHVGGKRTHGRYLLLRQRVEFPGDKPSNLDEFGQQPLDQNEVRKDQNQPPKLVMRDSKQNHIESPIPVMENNSHGKIENKLIDLNARPQRIHGQNSTNQEQGIDVMSSSNHESASVVPVGSFKREHEK*
EFL	09G008300	1	1	FLA-MASSSPPTDDFSVLVLASDLGIDATPFLTNRERDIKEEDDQGPEDWHDCSQDLLSDEDFSDLDLLQFFRLEGSDKSGNRIFRIVGKYFPAQVVSGERLKKYIIHKICSELPEGPFCIVYMHSTVQKEENSPGATILRWIYEELPANYKDRLQVVYFIHPGLRSRLVIATVGRFFLSGGLYWKIKYVNRLQYLWDDIKKGEIEIPEFVKNHDDILEKRPLTDYGIEPDPFHLNEAPSTAYSFGRFEQRWASREYAT* CV-MASSSPPTDDFSVLVLASDLGIDATPFLTNRERDIKEEDDQGPEDWHDCSQDLLSDEDFSDLDLLQFFRLEGSDKCGNRIFRIVGKYFPAQVVSGERLKKYIIHKICSELPEGPFCIVYMHSTVQKEENSPGATI…
SOC	05G178100	0	0	FLA-CV-MESSQNDSATISDDSTIKADADFKTETAKEFPCSYEESEKVLAYHNQQIYIAKVVKAKYEFNRWKYYVHYPGWNKNWDEWVGVERLMKYTEANIQKYLNKKKDLEKITKAARASQIKSKSSNVPRSKKRKFDPFNKEKDVMPWEKLVSLQIPPMLKKQLVDDCEFITHLGKLVKLPRCPNVDNIMKKYLDYRLKKDGSISEAVGEITKGLCSYFNKALPVMLLYKNERKQYTNAIKENVSPSTIYGAEHLLRLFVKLPELLAYANIEEDTLIELQQKLVDFLKFLQKNQSAFFLSTYHVAENTETSTTREDD*
MeEMF	02G090600	0	0	FLA-CV-MKRYRNGEIWDFEHETPVSEDRPVILGLDGGTTSTVCICMPVLPFSNPLPDPLPVLARAVAGCSNHNSVGETAARETLEQVMADALSKSGSNRSAVQAVCLAVSGVNHPTDEQRILNWLRDIFPIHVKLYVQNDAVAALASGTMGKLHGCVLIAGTGTIAYGFTEDGREARAAGAGPILGDWGSGYGIAAQALTAVVRAHDGRGPETILTNSILQELDLCSPDELIGWTYADPSWARIAALVPVVVSCAEAGDEVANKILQDSVEELALSVKAVVQKLDLCGEDGNASFPLVMVGGVLEANKRWDIG
MeEMF	06G076700
FLC	03G190500	0	0	FLA-CV-MPTCNFSSSPIHHIPYGSGSHLRPLVIPLKGLHHNLHQSSYTVYSPHKFFLQIKTFITLSHYYILLSPVSVPLISFIIRMASFWFLLSFIISLIIFPFLSSSALLNPQASTIPTSPASLVNSPPLSPFQELSPDIAPLLPSPGGVLPSPTISSLPTIPSTQSPPNPDEFDAPGPDSAFSPLVSFPASSAAPQNSVNFAAAVGCTLYWSIQLLKV*
FLC	06G141650	2	1	FLA-MKLNTWEASKLSLAGRVTLAQLALATIQTVLLPSFVCEEIDKMCHQFIWGSTSTERKVNLVPWEHVIRPKDMGGLGFRSAKIMNTSFLLKLAWTLQTDMQVLWAKVVKVKYKLCPTNVDVIPEIQKRV* CV-MKLNTWEASKLSLAGRVTLAQLALATIQTVLLPSFVCEEIDKMCRQFIWGSTSTERKVNLVPWEHVIHPKDMGGLGFRSAKIMNTSFLLKLAWTLQTDMQVLWAKVVKVKYKLCPTNVDVIPEIQKRV*
FLC	08G022800	1	0	FLA-CV-MYKRKMPKVKTNRVKYPEGWELIEPTLRELQAKMREAENDTHDGKRKCEALWPIFKIAHQKSRYIFDLYHRRKEISKELYEFCLDQGYADRNLIAKWKKPGYERLCCLRCMQPRDHNFATTCVCRVPKNLREEKVIECVHCGCRGCASGD*
MeMADS	05G187800	0	0	FLA-CV-MGRGKIAIRRIDNSTSRQVTFSKRRNGLLKKAKELAILCDAEVGVIIFSSTGKLYDFSSTSMKSVIERYNKSKEEHQMGNPISEVKFWQREAAMLRQQLQNLQENHRQMMGEELSGLSVKELQNLESRLEMSLRGVRMKKDHMLMDEIQELKRKGNLIHQENVELYKKVYGAGNVNGLNRDYLSINDAAIEEDSNVPVHLQLSQPQQQNYDTPARATKLGRLHLH*
MeMADS	07G038600	0	0	FLA-CV-MISSSRVSFKEMTRQKIQIKKIDNNTARQVTFSKRRRGLFKKAYELSTLCDVEIALMVFSATGKLFEYASSSMNQVIERRNLHPKNVGKLDQTSLELQLKNGNIAALSKEIEERIRQLRQMRGEELHGLNIEELQQLENLLERSLKRVSETKGEILANEINALKSEGAQLKEENERLKKQMMKERGGTMHLFEAGGQSSDSMITNTSSSVDPAQDFEDSYTLLRLGLPFSD*
MeMADS	10G099000	0	0	FLA-CV-MTRQKIQIKKIDNNTARQVTFSKRRRGLFKKAYELSTLCDAEIALIVFSATGKLFEYASSSMNQVIERHSLHPKNFGKLDRPALELQLEDGTFASLSKEIEERTHELRQMKGEELQGLGIEELQHLEKLLERGLKRVLETKGDAVANEINALKSKGAQLMEENERLKKHMMNVPVGRMQLFEAGQPSDSVVTNSSSSADPALDFKGSYTFLRLGLPFPD*
MeFD	18G037900	1	0	FLA—CV-MPYDPEAPLLPPKRIISGDISRCPSDLLIFEDESEKGSNALLARAWSPGWSNADKALTTFINGPLIEYSKNRRKADSATTSFLSPHLHFGEVSVRKVFHLVRIKQVLWANEGNKAGEESVNLFLKSIGLREYSRYMSFNHPYSHERPLLGHLKFFPWVVDEGYFKAWRQGRTGYPLVDAGMRELWATGWLHDRIRVVVSSFFVKVLQLPWRWGMKYFWDTLLDADLESDALGWQYISGTLPDGRAFDRIDNPQFEGYKFDPHGEYVRRWLPELARLPTEWIHHPWNAPESLLQAAGIELGSNYPLPIVGIDAAKVRLQEALSEMWQQEAAFRAAIENGTEEGLGDSSESAPFAFPQDMQMEETHELVRNNLPTTIRRYEDQMVPSITSLLRV…
MeFD	10G080700	0	0	FLA-CV-MGSHMNFKNFGNAPTGEGSSAKPPGSSLLIRQPSVYSLTFDEFQNTWGGGPGKDFGSMNMEELLKNIWTAEETQAMTSSVSAEKGSVPGGNLQRQGSLTLPRTLSQKTVDEVWKDLMKDINIGAKDGSNMGSNVPQRQQTLREMTLEEFLARAGVVREDTQLIGGTNNNGFFDEFSRLDNNGHTNSNYNTGLALGFQQPNQNNGLVGTRIVENNNGIVASQPANLALNVGGIRSSQPLPQQQLHQNRLQQQQQQQPLFPKPTNVAFASPMHLVNSAQLASPGVRSSVVGITDPSMNNNLVHGGGMGM?-?GLGAGAVTVATGSPTSQISPDMITRSNADTPSVSPVPNMFGRGRKAGAALEKVIERRHRRMIKNRESAARSRARKQAYTLEL…
MeFD	11G085000	0	0	FLA-CV-MASSSGTSSGSTSMHNSGSEENFQALMDQRKRKRMISNRESARRSRMRKQKHLDDLTAQVAQLSKENHQLITSIDITTQHYLNVEADNSILRAQVLELSHRLESLNEIINFLTASNDVYEDSSTLNEPSDCFFNPMNLSYLNQSVMASADIFQY*
Me14-3-3	02G091000	0	0	FLA-CV-MAERDKFVYVAKLAEQAERYDEMVDAMKNVAKLDVELTVEERNLLSVGYKNVIGARRASWRILSSIEQKEEAKGNEVNAKRIKEYRQKVELEITNICNDIMAIIDEHLIPSASAGESTVFFYKMKGDYYRYLAEFKTGNEKKEAADHSMEAYETATTAAESDLPPTNPIRLGLALNFSVFYYEILNSPERACHLAKQAFDEAISELDNLNEESYKDSTLIMQLLRDNLTLWTSEIPEDAEDAQKINGTAKVGGAENVE*
Me14-3-3	02G146600	1	0	FLA-CV-MASATVPDNLTRDQYVYLAKLAEQAERYEEMVQFMQKLVLGSTPSGELTVEERNLLSVAYKNVIGSLRAAWRIVSSIEQKEEGRKNEEHVVLVKEYRSKVESELSEVCASILSLLDSNLIPSATASESKVFYLKMKGDYHRYLAEFKVGDERKAAAEDTMLAYKAAQDIALADLAPTHPIRLGLALNFSVFYYEILNQSDKACSMAKQAFEEAIAELDTLGEESYKDSTLIMQLLRDNLTLWTSDVQDQLDEP*
Me14-3-3	12G127800	0	0	FLA-CV-MAIVIPDNLTREQCVYMAKLAEQAERYEEMVQFMEKLVTSSTPGSELTVEERNLLSVAYKNVIGSLRAAWRIVSSIEQKEESRKNEEHVALVEAYRSKVETELSAVCSGILRILESNLIPSAVAFESKVFYFKMKGDYHRYLAEFKVGDERKAAAEDTMLAYKAAQDIALADLAPTHPIRLGLALNFSVFYYEILNSSEKACSMAKQAFEEAIAELDTLGEESYKDSTLIMQLLRDNLTLWTSDMQEQIDEA*
FRI	03G034300	2	1	FLA-MDSDGQYGHMHSLINIRLPLCRETPVLFHWTLYALSKHSSTQTMTDSASTPPMWGFTAGWFTSASLFLLLNLVIGTIVLTSRFSSNRRHQEQEQLRPLARAPSLLERVKSFDLSFYNYLPLHPEATADSVPDAEPEYKPGVQLERTPSFLERMKSIKLSSFYRSEPETEFAAEPESESHDTSQGHATGVEVEHQVKRSKSEPRVGAERRETEKMKKSASEREVAVEEDREDVERRRPATTRLEKTESFGDEAVDAKADDFINRFKQQLKLQRLDSLLRYRDMLKGK* CV- MYSDGQYGHMHSLINIRLPLCRETPVLFHSTLYALSKHSSTQTMTDSASTPPMWGFTAGWFTSASLFLLLNLVIGTIVLTSRFSSNRRHQEQEQLRPLARAPS…
FRI	13G021600	1	0	FLA-CV-MNPIARCASSILRLPSQSVNSLSRDLLAYQIQQSRGIRVKVLNGNLEQALGLMQRKMQSSGIERLIKREQLHHIKNSEKRVLARKSLQRRLQSQEFCRKLKSLLIKKVRGL*-
FRI	13G124400	0	0	FLA-CV-MSLHQPHAPPLPPPQHPLLPPAAQPKQLLKPSLPLYKQHSWSPDIYRDEAWLRRKGNCKNRRSKSVTDEDLDELKACIELGFGFDSPEVDQRLSDTLPALGLYYAVNKQYYDTVSKSVTANTTSSSSTASDCETPSPLGSPHTFFSPGDNPQTVKTRLRQWAQVVACSVRQCSSSS*
SOC	13G134500	3	2	FLA-MGIATPPLPPILKTHQSSVAPLIPSKSNSMSQDYHQAGIFSFSNGFERSQVTHHQEHHQQQQHHLAQQIRRDKLRVQAGYGPPSEPLVGIEDEESGGLPVYETAGMLSEMFNFPPGGPATAAELLDQPLQSNYRTAHPRQQQPVTTNEWYSNNRQGMVGVLGPLGDSKNHNSRESLAQHHQISGINADSAAAMQLFLMNPQPRSPSPAPSHPHHPPATSSTLHMLLPNPSTSLQGFSVSGHGGAFGASSEISPPQFTWVPGSANEGANTGAQLNNPVEIGSVVEGQGLSLSLSSSLQHLEAAKAEELRMGEGGLLYYNQGGGSSSAAAQYYKNLGGQHQALHLQAGVGQNHQVHVGFGSSLGMVNVLRNSKYVKAAQELLEEFCSVGRGQFKKNK…
MeSWEET11	14G047700	2	1	FLA-MALHLTWDFIFGVMANIISAMVCLAPLPTFYQICKKKTSEGFQSIPYVIALFSAMLWLFYALFDGNSTLLVTINSFTFFMEIGYITVYIIYATKKDRMFTIKLLLFFNVFGFGMISIFTLFLTHGRQRVDVLGWICMIFALCVFVAPMGIMRKVIKTKSVEFMPFSLSFFLTLTAVMWFFYGFLKKDLYVAIPNTLGFLFGIAQMVLYLIYRNPKKLPAEEPKLSELSDHIVDVAKLSAICSEINTVAVPQLNDNGNNVGDQKIKEETEKTNLELDVVV* CV-MALHLTWDFIFGVMANIISAMVCLAPLPTFYQICKKKTSEGFQSIPYVIALFSAMLWLFYALFDGNSTLLVTINSFTFFMEIGYITVYIIYATKKDRMFTIKLLLFFNVFG…
FRI	15G097000	2	2	FLA-MSLVRALLTSQNPLFNSGKPFASPLRFSIYRTLTTSSSPLLEPDAQTVQTKKLSLLFQEAVGLCEKTEPDIEIESHSSGVKKKLWELEREVRDLRKADSKNDEKHQNVETAETGESKSLYAMFTGVKHRKKVETQRREPEEPRIFKELSLDMKMFVNHLYENGYFRDANFLRGDRLDLSCFDDSYGRDFIKFAAKKFGEDHQEIAKWLSGSDLKKVALFGCPSATRRDVFSAKSLRNYFEIKEDTVCGKCVLKHSCKFVNQSVWKGDHKTLNLAVVMRLITLYALEAVHPELPVPDEIKASVSRLLKEVVKLSQTIS* CV-MSLVRALLTSQNPLFNSGKPFASPLQFSIYRTLTTSSSPLLEPDAQTVQTKKLSLLFQEAVGLCEKTEPDIEI…
EFL	17G065500	2	0	FLA-CV-MSGKGGGGAASYNSNNNGKGNSGISGIPAGSRKIVQSLTEIVNCSESEIYAMLKECNMDPNEAVNRLLSQDPFHEVKSKREKKKENKETTDVRSRGANNTMHRGGRGGADRYGRGGSTQFSSNETGVPHAKPSYKKENGTHAYAGSSSSASGMAGNTVYRRPQALHSDSLASENRTPNVDVGDGLSQSLQPPSGFQSSWLGGPGQVSMADIVKMGRPHNKASAMPPHHGVNLHHPAAPSLAASNHDLHLSENHTAKISEINAEQEVTASQCVHSNDEWPSTEQPTASSISSVLEVPADTELYADPADLPLDRISQHMKSQLDDVLPAEDGHAETLNGNHGGPASVSSRNMQEDNSVGSSIFDNNLYGNVSSYQPPGHAYEHEAEDVASSVAA…
FLC	18G023000	0	0	FLA—CV-MGTNINFKNFTNDPSADAGGGAGSATRPPGNFPLARQTSIYSLTFDEFQNTMGGIGKDFGSMNMDELLKNIWSAEETQSMVASSGAAQENLQRQGSLTLPRTLSQKTVDEVWKDISKDYGNGGGTAAANLPQRQQTLGEMTLEEFLVRAGVVREDVQLAAKVNANGGFLADLSKTGTYSALGMGFQQNRSLGLNNNNTNQISMHSSNLPLNVNGVRSNQAQVQQQQQIFPKQPNLGYATQMPLQSSPGMRGGIMGIGDQGISGGLMQGGALGMVGLGGAVTGSPANQLSSDGITKSGDTSSVSPVPYVFNGGLRGRRASGAVEKVVERRQRRMIKNRESAARSRARKQAYTMELEAEVAKLKEENQELLKKQAAMMEMQKNQVMEMMNQQQG…
MeWOX	01G220900	0	0	FLA-CV-MELIKVSDYWVHIKTEKSSAVWFSKERKRQKQRRASTDFGSPTHQILYFRHARSGLW?HYLPCPLFGDIGDGGVEGQFLEGGVVVFGL
MeWOX	09G174000	0	0	FLA-CV-MGHLSSMFNGLARSFLIRKGKDIGNGDGREAAEAMAKEAKKNDLILRSSGVINVDGSKNFASVFSKRGEKGVNQDSFIVWEEFGCQEDMMFCGIFDGHGSWGHFVAKKVREWMPSSLLCNWQETLAQTSLDPDIDLELDKKHQIFNIWKQSYVKTCAAVDQELERHRKVDSFHSGTTALTIVRQGEFIFVANVGDSRAVLATTSDDGNLVPVQLTVDFKPNLPQESERILQCKGRVFCLKDEPGVHRIWLPDEDSPGLAMSRAFGDYCIKDFGLISVPDVTHRHITSKDQFAVLATDGVWDVMSNEAAVEIVASTVDRAKAAKRLVESAVHAWKRKRKGIAMDDISAICLFFQPSHVSQQVHIVSCTPK*
Genes for photosynthesis
MePEPC	02G091300	5	1	FLA-MAARNLEKMASIDAQLRLLAPRKVSEDDKLVEYDALLLDRFLDILQDLHGEEIRETVQDCYELSAEYEGKHDPQKLEELGKVLTSLDPGDSIVVAKSFSHMLNLANLAEEVQIAYRRRIKLKKGDFADENSATTESDIEETLKRLVVQLKKSPEEVFDALKNQTVDLVLTAHPTQSVRRSLLQKHARIRNCLTQLYAKDITPDDKQELDEALQREIQAAFRTDEIRRTPPTPQDEMRAGMSYFHETIWKGVPKFLRRVDTALKNIGINERIPYNAPLIQFSSWMGGDRDGNPRVTPEVTRDVCLLARMMAANLYFSQIEDLMFELSMWRCNDELRVHADELHRSSRRDAKHYIEFWKQIPASEPYRVILGDVRDKLYNTRERSRHLLVNGISDIP…
MeFNR	02G105100	1	0	FLA—CV-MAAAVTAAVSFPSSKSTSLSSRTSIVAPDRIAFNKVSVYYKDVSSGGRVVSIRAQVTTEAPAKVKKESKKMEEGVVVNKFKPKNPYIGRCLLNTKITGDDAPGETWHMVFSTEGEVPYREGQSIGVIPDGIDKNGKPHKLRLYSIASSALGDFGDSKTVSLCVKRLVYVNENGETVKGVCSNFLCDLKPGSEVKITGPVGKEMLMPKDPNATIVMLATGTGIAPFRSFLWKMFFEKHEDYKFTGLAWLFLGVPTSSSLLYKEEFEKMKEKAPDNFRLDFAVSREQTNEKGEKMYIQTRMAQYAEELWELLKKDNTYVYMCGLKGMEKGIDDIMVSLAAKDGIDWLEYKRSLKKAEQWNVEVY*
PPDK	03G188300	0	0	FLA—CV-MSSAMRGMLIRTAPNFGNSQRLFKRSHVEQSDLLFCANRSILRFCSGLPNSRSKRSFDQPLQGRIRAQVLAPVSDSTAPTTKKRVFTFGKGRSEGNKSMKSLLGGKGANLAEMASIGLSVPPGLTISTEACQEYQQNGKKLPEGLWEEILEGLQSVEEDMGATLGDPSKPLLLSVRSGAATSMPGMMDTVLNLGLNDEVVAGLSLKSGERFAYDSYRRFLDMFGDVVMGIPHSSFEEKLEKMKDIKGVKLDTDLTAHDLKELVEQYKKVYLEATGEVFPSDPKKQLQLAVKAVFDSWDSPRAIKYRSINQITGLKGTAVNIQCMVFGNMGNTSGTGVLFTRNPSTGEKKLYGEFLINAQGEDVVAGIRTPEDLDTMKHCMPEAYKELVENCK…
RuBisCo	05G137400	1	0	FLA—CV-MASSMLSTATVASINRVSPAQATMVAPFTGLKSTPVFPTTRKTNSDITSITSNGGKVQCMKVWPTLGMKKFETLSYLPPLTREQLASEVEYLLRSGWIPCLEFELEHGLVYREHARVPGYYDGRYWTMWKLPMFGCTDAAQVLKELDELIKHHPDGYARIIGFDNVRQVQCISFLAYKPPGA*
PC	05G142000	0	0	FLA—CV-MATVTSAAVAIPSFTGLKAASTTTTAKVNAGAKVTASSVPKLAIKASMKDVGVAVVATAASAMLASNAMALEILLGADDGSLAFVPKNFSVASGEEIVFKNNAGFPHNVVFDEDEIPSGVDASAISMPEEELLNAAGETYKVTLKEKGSYAFYCAPHRGAGMSGNVTVN*
RuBisCo	10G027600	0	0	FLA—CV-MAATISTVGAVNRAPLALNGTGAASSVPTSAFLGSSLKKVSTRFPTFKVSSGSFKVSAEYDEQKQTEGDRWGGLGTDQSDDQQDIARGKGMVDSLFQAPMGTGTHHAIMNSYEYLSAGLRQYNLDNNMDGFYIAPAFMDKLVVHITKNYMTLPNIKVPLILGIWGGKGQGKSFQCELVFAKMGINPIMMSAGELESGNAGEPAKLIRQRYREAADIIKKKGKMCCLFINDLDAGAGRLGGTTQYTVNNQMVNATLMNIADNPTNVQLPGMYNKEENPRVPIIVTGNDFSTLYAPLIRDGRMEKFYWAPTRDDRIGVCTGIFRTDGVPPEDIVKLVDTFPGQSIDFFGAVRARVYDDEVRKWVSGVGVETIGKKLVNSREGPPTFEQPKMNLD…
MeNADP-Me	11G034000	1	0	FLA—CV-MISLKSNFLSNTGISGSCSPFSAKQRGLVPKAPTSLKIVALNPNREANGSVLMENTLQEIRDGAAVLNTVAGGVRDVYGEDTATEDQFVTPWSLSVASGYSLLRDPRYNKGLGFSDKERDAHYLRGLLPPAVVSQELQVKKMMHIIRQYQLPLQKYMAMMDLQESNEKLFYKLLIDNVEEMLPIVYTPTVGEACQKYGSIFGRPQGLYISLKEKGRILEVLRNWPEKDIQVIVVTDGERILGLGDLGCQGMGIPVGKLSLYTALGGVRPSACLPITIDVGTNNEKLLNDEFYIGLRQRRATGQEYSELLYEFMSAVKQNYGERILVQFEDFANHNAFDLLAKYGTTHLVFNDDIQGTASVVLAGLVAALKLVGGTLADHRFLFLGAGEAGTG…
MeCSK	13G022900	7	3	FLA-MLLSAIGLQTPLSNPNHASPSANLLFSSTNSFKPQPTAAATSNCFSSLRQVHLLATNASTSSSSSLTANTANNFIKSDHCLQNPDSLHHVNCALPDDEPEGAAELVSSASAVASAIRKGSNSPVEFVQRIEKAEKSKLVLPSPDFQRLCVEQLDLFRRIVDPNATLSVYVRPAGSYVMDRLELRRITSYPGANASDIVILVGTFNIPTGLRAAEAALSNQPVELMTEHKAFVFPMVKQPFVVGFLVAELPMTELNESCGDALNEGHDLIHLPSPEEGYALPSSSDEKSWGIQSLDDEPLRMYNFTAEQRLNAINISRTLAMAYVMDQKAMLLQQSSWQNNVRMSNLVEQIRGPLSSIRTLSKMLATHLKRSEISYDIVEDIIVQGDQMKDTLQEL…
NADPH--cytochrome P450 reductase-like	14G015400	0	0	FLA—CV-MDYELSDSSGTDDDLPPSHRNRFQSGVRPAANGRSTAVGSASLPRAHSDMETQIHNIEQEAYTSVLRAFKAQSDAITWEKESLITELRKELRVSDEEHRKLLSRVNADDMIRRIREWRKTNGLQPGMPNTAQPAHDPTPSPTVSASRKKPKASQSVASLSVGAPSPALPSSQPSSSALRRGPPPGPRSKKSKPSMQYPSTGLTGRAQANIRSSSGAFATDEPAEATSYDPLIGRKVWTRWPEDNQYYQAVITDYNPVEGRHALVYDINTVDETWEWVNLKEISPEDIRWEGENPGIFHRGSRPGPGRGNKKSMARGGPLAGAGRGRGTMKGQSRKDIPLSQNGIGKKALGDIEILHTDTLIKEVEKVFGASHPDPIEIEKAKKVLKEHEQAL…
Cyt b6f	14G016000	0	0	FLA—CV- MASSTLSPVAPSQLCSGKSAMFSPTHAAFAKPTRSHMVTKDRSMRITCQATSVPADDRVPDMGKRQLMNLLLLGAISLPTGFMVVPYATFFVPAGVVVLEVVPLPRMPLETMSLQNNGLRLMALETEP*LKD*REIPPTLLWRRTELSQHMELMQSAHILGVSCPGMLLRINSSVPAMDPSTMTKEEL*EGLLLCHSPWLMLM*MTARWSLSHGLKQISELEMLHGGL
FNR	18G012800	2	0	FLA—CV-MAATVNAAVSLPTTKSSSLPSRIANINPEKVSFSKGFLYSRNVYVVGRKVTIRAQVTTQAPAKVEKVSKKNEEGIVVNKFKPKNPYTGTCLLNTKITGDDAPGETWHMVFSTEGEVPYREGQSIGVIPDGIDKNGKPHKLRLYSIASSALGDFGNSKTVSLCVKRLVYTNEQGEIVKGVCSNFLCDLKPGAEVKITGPVGKEMLMPKDPNATIIMLGTGTGIAPFRSFLWKMFFEKHEDYKFNGLAWLFLGVPTSSSLLYKEEFEKMKEKAPDNFRVDYAVSREQTNEQGEKMYIQTRMAQYAEELWELLKKDNTFVYMCGLKGMEKGIDDIMVSLAAKDGIDWIEYKRSLKKSEQWNVEVY*
Lhcb2.1	01G175700		0
Genes for cyanide metabolism
bHLHs	01G199900	2	1	FLA-MGEKFLLNEEKAMVESLLGMEACEFLIASASNNVMADLVSPPSNLGVQQGLCQLVDCSNWNYAILWYASSLKSGGSILSWGDGVCRNPQGGGAGEGRDSKFEATEKREEVKKIVLQKLHACFNMSDGDNYAASLDGVSDVELFYLISMYFTFRCDSSYTPAESYKSGRSIWASDVVSCLEQYQLRSVLARSAGLQTVVFLPVKCGVVELGSIKSIPEEHNLVERAKTIFGVSNAVQARACPKIFGHELSLGGTKSQSISINFSPKVEDDLVFASESYAEAIGTNPVYGSTSNGCTGDANEAKLFPHLNQMNLSGFNAETMVTGLEQPKDDLSPQLDERKPRKRGRKPANGREEPLNHVEAERQRREKLNQRFYALRAVVPNISKMDKASLLGDAI…
bHLHs	02G002300	0	0	FLA—CV-?WRR*RPHLRLPPLCLFVKTLLPHSNNASNSSSKPDLNGGSMPSSGRFPRMPLGALYSRGVMAISVAPKNLPPKLATNRTNPNSVSILNER**TKIPKLFSVMIWTWIDWQTWMLSTMNGFIRCP*HDHSLLTMEFLAGHLAPGLLFG*RVTKSCRCTSVRGLKRLVCMEYKLWSVFQPLVQLLNWALPTRLIKIGA*CISANRSSVETQPA*SPRSQATSLSFRFLILLSWILVCIQLLKRTHLQRRKMKATKRKMALVKAGLHLTRHVQILMAISLQEIQIGSRKEVERN*TAKN*L*TMLRRRGSVERG*TIDSMPSDLWFQTCQRWIKHLY*QMLLRISRS*RQKLTNWRPNYKQYPRKARVQTSVTVKLARSP*LITSGLLQVTKPK…
bHLHs	05G022000	0	0	FLA—CV-?ED*DRHGRWGVER*R*GHGCSCFGYKCFKLLDIKLSFE*ESLNGYRQRREFAEQAFGSCGQPQRMELQLELCNILADFMFEIR*LCPWLGRWFLPGAQRRGRI*RHKNSKSPLSG*DPTEDEKESSPEAAHIVR*IR***LRFGIGPGY*Y*DVLLSIYVFLIC*RRRWPR*MFGVREACLDC*CFEIRE*LLCEVFSCKICRDSDHCFGAY*CWSC*IGVSEIRL*EYGYCSVNKVNLFD**YSYQGQIYGAGGCTSLASGQH*ER**FPVFQCGYCGEG*RNSKDFWPGIESWSWTGL*RETCS*KDGRETIMGCLSKWE*ACIFR*SKWPAWFKLATWFWFETRESGGGLWLTSHNK*YTRSC*WG*KSIPATKAGANAN*FFRGNFR…
bHLHs	12G129500	5	0	FLA—CV-MVGRMVMETVGLQQDLFGYGYRDICTSLGGAGEEEEVSFNETMSGFNSNHWDSSPFSMGPNSVIDWDTNSSSQENCARDDGFLAGGFSPAGTVGRRKRQRNRSVKNQKEVEHQRMTHITVERNRRKQMNDYLAVLRSMMPPSYVQRGDQASIVGGAINFVKELEQLLQSLEAHKRLKKDPSDTDDFSRVFSDFFTFPQYSTHSTTTAEDHEQSSMAAKRQSISAEVEVTMIESHANLKILTRRHPKQLLKMVVGLYSLCLSILHLNITSVDQMVLYSFSVKVEEECQLASVNDIAAAVYELVVRMQEEAISNYSYDR*
bHLHs	14G045600	0	0	FLA—CV-MLSGLNGTVWMGEKEAQDSTANNNINNGCDVIESKQEMGSLSTFKSMLEVEDDWYVTNTSIHNHQDTIRDITFSPNLADPDNLLLHSVDSSSSCSPTSSIFNNLDPSQVHHFMHSKPTLSSLLNVVSNNPLEHGFDLGEIGFLENQATTTTTTNAAGVLANYIGFSSNNQINTSNLCSDPPFSTTRMLQLPQNGPDFTGFRGFDESSGNTLFSSRSKLLRPLETFPSIGAQPTLFQKRAALRKNLGALSGIEIDKGKREMTQFGGENEKKRKLGNVDDVLEDVSIDGSGLNYDSDELTENTKMEEIGKNGGNSSNANSSITGCGVGVGDQKGKKKGLPAKNLMAERRRRKKLNDRLYMLRSVVPKISK
MeCYP79D2	12G133500	1	0	FLA—CV-MAMNVSTTATTTASFASTSSMNNTAKILLITLFISIVSTVIKLQKRASYKKASKNFPLPPGPTPWPLIGNIPEMIRYRPTFRWIHQLMKDMNTDICLIRFGKTNVVPISCPVIAREILKKHDAVFSNRPKILCAKTMSGGYLTTIVVPYNDQWKKMRKVLTSEIISPARHKWLHDKRAEEADQLVFYINNQYKSNKNVNVRIAARHYGGNVIRKMMFSKRYFGKGMPDGGPGPEEIMHVDAIFTALKYLYGFCISDYLPFLEGLDLDGQEKIVLNANKTIRDLQNPLIEERIQQWRSGERKEMEDLLDVFITLQDSDGKPLLNPDEIKNQIAEIMIATIDNPANAVEWAMGELINQPELLAKATEELDRVVGKDRLVQESDIPNLNYVKACA…
MeUGT85K4	12G132300	0	0	FLA—CV-MGSISPQKPPHAILVPYPAQGHVNPLMQLGKLLHARGFYITFVNTEHNHRRLIRSRGQEFIDGLPDFKFEAIPDGLPYTDRDATQHVPSLSDSTRKHCLAPFIDLIAKLKASPDVPPITCIISDGVMAFAIDAARHFGILEIQFWTTSACGFMAYLHHIELVRRGIVPFKDESFLHDGTLDQPVDFIPGMPNMKLRDMPSFIRVTDVNDIMFDFLGSEAHKSLKADAIILNTFDELEQEVLDAIAARYSKNIYTVGPFILLEKGIPEIKSKAFRSSLWKEDLSCLEWLDKREPDSVVYVNYGCVTTITNEQLNEFAWGLANSKHPFLWIVRPDVVMGESAVLPEEFYEEIKDRGLLVSWVPQDRVLQHPAVGVFLSHCGWNSTIECISGGKP…
MeCYP71E11	12G132800	0	0	FLA—CV-MSASILTSLPPQWLSILGVFLLPILTLLLFRGKDDNKKKGLKLPPGPRQLPLIGNLHQLGSKPYVDFWKMAKKYGPVMHLQLGRCPTVILSSTETAKELMKDRDVECCSRPLSVGPGQLSYNFLDVAFCPYSDYWREMRKLFIFELLSMRRVQAFSYAREEQMDKMIEILDGAYPNPVNLTEKVFKITDGIIGTIALGRTTYAQQEFRDDFVKVIAAAMDMLNSFHAENFIPVVGRFIDSLTGVLAKRQRTFRDLDHYLEKAIEQHLDPNRPKPETEDIVDVLIGLMKDESASFKITKDHIKALLMNITLGGIDTSSVTITWAFSELLKNPKLMKKAQEEVRRAVGPNKRRVDVKEVEKIKYINCIVKETFRKHPPGPLLVPHFSMKQCKIG…
MeCYP71E7	12G132900	7	1	FLA-MSVAILTSLPPQWLSILAVFLLPILTLLLFRGKDDNQKKGLKLPPGPRQLPLIGNLHQLGGQPYVDFWKMAKKYGPVMYLQLGRCPTVVLSSTETSKELMKDRDVECCSRPLSVGPGQLSYNFLDVAFSPYSDYWREMRKLFIFELLSMRRVQTFWYAREEQMDKMIEILDGAYPNPVNLTEKVFNMMDGIIGTIAFGRTTYAQQEFRDGFVKVLAATMDMLDNFHAENFFPVVGRFIDSLTGALAKRQRTFTDVDRYFEKVIEQHLDPNRPKPETEDIVDVLIGLMKDESTTFKITKDHVKAILMNVFVGGIDTSAVTITWAFSELLKNPKLMKKAQEEVRSAVGPNKRRVEGKEVEKIKYIDCIVKETFRKHPPVPLLVPHFSMKHCKIGGYD…
MeHNL10-like	13G092100	0	0	FLA—CV-MVTAHFVLIHTICHGAWIWHKLKPALERAGHKVTALDMAASGIDPRQIEQINSFDEYSEPLLTFLEKLPQGEKVIIVGESCAGLNIAIAADRYVDKIAAGVFHNSLLPDTVHSPSYTVEKLLESFPDWRDTEYFTFTNITGETITTMKLGFVLLRENLFTKCTDGEYELAKMVMRKGSLFQNVLAQRPKFTEKGYGSIKKVYIWTDQDKIFLPDFQRWQIANYKPDKVYQVQGGDHKLQLTKTEEVAHILQEVADAYA*
(H+-ATPase)	14G073900	0	0	FLA—CV-MGDKAEVLEAVLKETVDLENIPIEEVFENLRCSKDGLTTEAAEERLTIFGHNKLEEKKESKFLKFLGFMWNPLSWVMEAAAIMAIALANGGGKPPDWQDFVGIITLLLINSTISFIEENNAGNAAAALMARLAPKAKVLRDGRWSEHDAAVLVPGDIISIKLGDIIPADARLLEGDPLKIDQSALTGESLPVTKGPGDGIYSGSTCKQGEIEAVVIATGVHTFFGKAAHLVDTTNQVGHFQKVLTAIGNFCICSIAVGMVIEIVVMYPIQDREYRPGIDNLLVLLIGGIPIAMPTVLSVTMAIGSHRLSQQGAITKRMTAIEEMAGMDVLCSDKTGTLTLNKLTVDKNLVEVFAKGVDADTVVLMAARASRTENQDAIDSAIVGMLADPKEA…
MeGTR	15G176100	0	0	FLA—CV-MEDKEEKSAPSTAEDGIKYRGIKAMPFIIGNETFEKLGTIGTLANLLVYLTSVFNMKNITATLLINVFNGTSNVAPLVGAFLSDSYFGRYKSLAFASICSLLGMTVLTLTAAISKLHPPKCDAKQSGTCVEPTACQFAFLLSGFGFLVLGAGGIRPCNLAFGADQFNPATESGKQGINSFFNWYYFTFTFAMMISATFIVYIQSNISWTIGLAIPACLMFMSCALFFLGSKLYVKVKPEGSPITSLLQVLVAAAKKRRLDLPDNPALSLFDYIPANSINSRLLYTNQFRWLSKSAITTSEDQINFNGSAANPWKLCSIQQVEEAKCVLRVIPIWASAIIYFVAIIQQQTYVVFQALQSDRRLGNTGFQVPAASFIVFSMLSLTIWIPIYDRI…
MeCGTR1	15G180400	6	2	FLA-MENGNDHAQDQQKSIEKDEEPVINYRGIKAMPFIIGNETFEKLGTVGSSTNLVVYLNTVFNLKSVTATTLVNIFNGTTNLAPLLGAFLCDTYFGRYKTLGFASVASFLGMSALALTAAIPTLHPPKCVGKESSQCVGPSIWQLAFLLCGFGLIAIGAGGIRPCNLAFGAEQFNPNTESGKRGMSSFFNWYYFTYTFAVMVSVTGIVYVQSDVSWAIGLAIPAFLMFLSCAVFFIGTKIYVIVKPEGSPITSVVQVLVVSVKKRGLKLPQNPAVSLFNYVPAKSINSRLSHTEQFSFLDKAAIVTEKDEINLDGSAANPWRLCSIQQVEEVKCMVRIIPIWASAIIYHVPLIQQQTYAVLQALQLDRRLGTGSFEIPAATFIIFTMLALTIWIPIY…
MeMATE1	16G007900	14	3	FLA-MMLSHSQPLLQSFRSGHEAVTSELEDILNDTRTSTFKRLRSATWVELKLLFQLAAPAVIVYLLNNVVSMSTQIFCGHLGTLQLAAVSLGNTGIQVFAYGLMLGMGSAVETLCGQAFGAHKYEMLGVYLQRSTILLMATGIPLTLIYIFSKPILVLLGEPTDIATAAAVFVYGLIPQIFAYAANFPIQKFLQSQSIIAPSAYISLVALAVHILFTWLAVFKWNWGLLGAALILSLSWWLIVIAQFLYIVMSRKCRKTWAGFSVQAFFGLWGFFKLSAASAVMLCLETWYFQVLVLIAGLLENAEIALDSLSVCMTISGWVYMISVGFNAAASVRVSNELGAGHPKSAAFSVIIVNLCSFIIAVIAAIIVMILRDYLSYAFTDGEAVSKAVSDLTPF…

### Sheet: Promoter region
SVs occuried in promoter region
Gene name	Gene id	positive or negative chains located genes	Chromosome	promoter region -2500bp (CV vs FLA)								Promoter region -6000bp (CV vs FLA)
				SNPs only between Wild and cultivated	No.Indels	Indel1	Indel2	Indel3	Indel4	Indel5	Indel6	SNPs only between Wild and cultivated	No. InDels	InDels 1	InDels2	InDel3
Genes for flowering and storage root development (43)
MePHYA	01G008800	nagative	Chromosome01	0	0
MePHYB	11G052800	postive	Chromosome11	1	2	AA	CCATTT-GAAAAAAAAAATTACAAAATTTCATCTTCTTACCC
MeCRY1	16G133000	nagative	Chromosome16	0	0
MeCry2	14G113100	nagative	Chromosome14	1	0
MeGI	05G043800	postive	Chromosome05	0	1	TTATTTAATCTTTATAATTTAGATTATAAAAAAACTTTCAA
CO	01G075100	nagative	Chromosome01	0	0
CO	15G148400	postive	Chromosome15	0	0
CO	06G010100	postive	Chromosome06	0	0
MeCOL5	06G028200	postive	Chromosome06	4	1	TAATTAGAAAAATATTTAATTATTTTTTT-ATAAAAAAATACTTGCAACACTTACCTAAGCAAAACAAATATAAAAAAA-GATGCATTGATATTATAAAATGTGAGAGTTGGTAGCAAATAT-TCTAATTTTATTAATTTGATGTGATTAAAAAGTAAAAAAAAATACAAGCCTATAAATTTTTTAGGAATTTTTTTTAAAAAAAGAAAAAAAACTATATTTAGTGAAATTAAATAGAGTTCAATGGCAACACATATTAGAACTTCTTTTACTTTTAATTTTTATGATTGATGATAAAAATAATTTAAACTAGGTAAATATGTACTAATTTTAATGAATTTAAATTTTAATTAATAAAAAATATTTCCACTTTTAATTTTTTT-ATTTGAAAACAAATA…
MeFDlLa	02G090000	postive	Chromosome02	4	1	ATTATTATTATTATTATT
MeFD	18G037900	postive	Chromosome18	2	1	TAAGTTTTATTGTTATGATTCAAAAAAAA
MeFD	11G085000	postive	Chromosome11	1	1	ATAAAATTTAATATTTTATAAAATTTAATATTTT
MeFD	10G080700	nagative	Chromosome10	1	0
MeFT1	12G001600	nagative	Chromosome12	1	1	A
MeFT2	13G000800	nagative	Chromosome13	2	1	CTATTTATACAAATGT
MeBEL5	09G045600	postive	Chromosome09	5	0
MeTFL2	13G011900	postive	Chromosome13	1	2	CTTTCATAGGTA	TATAATTATTTAATTTTGAAATTATATCTCTTCATGTAATTCACATAATTGAACATTTGATTTCATAAATTTTACCATCACTTATTATATTTGATATTTCGAAATAAAAAAAAAG--ATTTTATTTCCTTTCAATTTAGATGGAGATACAGACGTTCATCTCCTTTTATTCCTTTTTATTT-GTCTTTTAGTGACAGCCTCTTTGCCAAGTGTTATTTGTTTCTATCACTTAAGTCTGTACGTACGGACGCGTCAAACTCCTTCTCTACACCAGACAGCCATTTAATTCTCTCGGTGCGCTTGCGGGTAGGACTGTGAAGTGACTGAATCAGCTGTTTTTTTTTCACGTCATATCATCGGGCTGGATCATCTTCCACTGGTCTTGGGCTTGCTACTGAC…
MeTFL5	11G161100	nagative	Chromosome11	1	1	AGAATTTAAACT
Me14-3-3	02G091000	nagative	Chromosome02	2	0
Me14-3-3	02G146600	postive	Chromosome02	28	5	ATCCTTTTAAATATGAAGA	ATAATATAAG	CACCACCAC	TGTATCGAGATAAATAA	AGTGCTTTTTTTAA-CAGAA
Me14-3-3	12G127800	nagative	Chromosome12	0	0
FLC	18G023000	nagative	Chromosome18	0	0
FLC	08G022800	nagative	Chromosome08	0	0
FLC	03G190500	postive	Chromosome03	0	0
FLC	06G141650	nagative	Chromosome06	1	0
SOC	13G134500	nagative	Chromosome13	1	0
SOC	05G178100	nagative	Chromosome05	0	0
MeEFL	04G083700	postive	Chromosome04	1	3	TAACTTATTTAAAGTTATTTAATATTATTTA	ATTTTTT	TTTATTATATTAAAATGTATTATAA
EFL	03G071100	nagative	Chromosome03	0	0
EFL	09G008300	postive	Chromosome09	0	0
EFL	17G065500	postive	Chromosome17	1	1	ACAAAAAATATTA
MeEMF	06G076700	nagative	Chromosome06	0	0
MeEMF	02G090600	postive	Chromosome02	4	2	TCATTTTTTTTA	TATTTATACTATTTAATCACTTTATTTAAAAAATAA
MeMADS	05G187800	nagative	Chromosome05	1	2	TTTCCTC	TATTATTATTTTTTTGAAATGGGGATGGGAATTCGAACCTGAGATCTATCAGGTTTAACCGGATGCACTTACCATCAGGCTAAGCCTGGAAGTGCTTTTTTTTTTTT
MeMADS	10G099000	nagative	Chromosome10	0	0
MeMADS	07G038600	postive	Chromosome07	0	1	TCATAACTAG
FRI	13G021600	nagative	Chromosome13	1	0
FRI	13G124400	postive	Chromosome13	2		CAAAAATTCATTTAAATT
FRI	15G097000	postive	Chromosome15	0	0
FRI	03G034300	postive	Chromosome03	1	1	TAAT
MeSWEET11	14G047700	postive	Chromosome14	1	0
MeWOX	01G220900	postive	Chromosome01	7	1	AAC
MeWOX	09G174000	nagative	Chromosome09	2	1	TTAATATGG
Genes for photosynthesis
MeCSK	13G022900	postive	Chromosome13	2	2	(+) 83bp	（+）107bp TTTTTTTGAAATAGGGAGTTGGGGGAGTCGAACCTTAGACTTTTCAAGACTATAGGATGCACTTTCCACCAGACTAAGCCTTGGGGTGCATATATATGATTAAATT
FNR2	18G012800	nagtive	Chromosome18	1	0
MeFNR3	02G105100	postive	Chromosome02	33	6	(+)CATTGCAGACAAATCATACAAAGGGAGTAGTTTTTTTTTTTT-TTTTTTTTTGAA	(-)AAAAAAAGAAAAGAAAGAA	(-) CTCGTAAAAGAAGTTGTATCTTACTTCTGGGCATAATTATAAAAGCAATTA	(+)GG	(+)TATAATATAACT	(-) TAATACTATTATTAC
PC	05G142000	postive	Chromosome05	4	0
NADPH--cytochrome P450 reductase-like	14G015400	nagative	Chromosome14	2	1	(-) CCTCTTATTTTGA
Cyt b6f	14G016000	nagative	Chromosome14	1	0
Lhcb2.1	01G175700	postive	Chromosome01	2	1
PEPC	02G091300	nagative	Chromosome02	3	0
PPDK	03G188300	postive	Chromosome03	1	0
MeNADP-Me	11G034000	nagative	Chromosome11	1	0							18	12	(+) TAGATATTTTAATGTATTATTATATTTTTTTTTCCACATTAATTACAAAATATAAACTAGGAAAAATAAAGT	(+) CAATGGAAGCCGCTTT	(+) ATTTATTTTTATTATTATTCATAGAAGACTTTTAAAAGGAGGATAATTTCCAGGATTTAAATTCGTAATTATGTTGTACTTAGGTTTCGTTTATTTAATTTATTGAAGTAATTTATATTTAAATAATATAATTTTCTTTAAAAATAATTTATTTTCTATTATTTAAAAGAAAGTCATTTTTATTAATTTTTTTAATACC	(+) AATACT	(-） GAATGATGACTGCTTCTCTCTCTCCAA
MeRuBisCo1	05G137400	nagative	Chromosome05	6	1	(-)CCTT
MeRuBisCo1	10G027600	postive	Chromosome10	0	2	(-)CTGTTGCTAG	(-) AACATATTCGCATAATTATTAATTTATTTT
Genes for cyanide metabolism
bHLHs	01G199900	nagative	Chromosome01	5	1	(-) ACAC
bHLHs	02G002300	nagative	Chromosome02	1	0
bHLHs	05G022000	postive	Chromosome05	0	0
bHLHs	12G129500	postive	Chromosome12	2	2	(+)TTAT	（-）TTGACAGGAAGAACAACAAGTAATT
bHLHs	14G045600	nagative	Chromosome14	0	1	（+）AAAAA
MeCYP79D2	12G133500	nagative	Chromosome12	1	0
MeUGT85K4	12G132300	nagative	Chromosome12	1	0
MeCYP71E11	12G132800	nagative	Chromosome12	1	0
MeCYP71E7	12G132900	nagative	Chromosome12	1	3	（-）TAAAA	（+）ATTGA	（+）TTAT
MeHNL10-like	13G092100	postive	Chromosome13	1	1	（—）TATCAATTATAGTCATTAAAAATTT
H+-ATPase	14G073900	postive	Chromosome14	2	0
MeGTR	15G176100	postive	Chromosome15	3	2	（+）TAGGGGTGAGCAGAATCCGGTTCAAATCGAAAAAACCGACCGAACCGAATTGATTTGAAAATTTGGTTCGGTTTTTTATACATTTCGGTTCGATTTTAAATTTCAGAAATTTCGGAAATTTCGGTTATTTCGGTTCGGTTCGGTTTTGATCAGAAAAAAAATCGAAAAAATCGAACCGAACCGATTAAGGATAATAATATATTTTTTCAATAATATAGAGAAATTAAATTATATTAAAATTAAAATATTTTAATTAAATTTTAAAATACTAAAAATAAAGTGTAAAAAATTAAAAAAATATTAAAAATCGAAACTGATCAAACCGAACCGAATTGAACCGAATCAGACCGGTTCGGTTCGATTCGGTTTTTGACCAAAATCGGTTCGGTTCGGTTT…	（—）ACA
CGTR1	15G180400	postive	Chromosome15	1	0
MeMATE1	16G007900	postive	Chromosome16	18	7	(+) TTTAAAATTTATAAAAAAAATTATATTAGATCAGAAATTATTTAAAATATTCTATCAATGATGGGTATGGGTGAAAGAAATTAGTTGGCAAAATATTATTAATGTGATTGCGTCAAGTTGAATATATATTTTTCATGTTTATTTAATTTTAATTCAGTCATTTTCGTTTCTAATTTTCTATTCTTAATCTCTAATTGTTAATTAAATTAATTGATTGTTGTCTTAATCTCTAATTATTAATAAAATTAAAATTAATAACTGTGATTTCTGGAAAGCTCGTATCTTGTTTGATAGTCACAATTTTTAAAAAGAAAACAAAACCGAG TAGCAACTAGACACGTGATAATGATTTATTATTAATTTTCTTATTTTATAAATTTAATTATATTTTGAA…	(+) ATTTATTTGT	(-) TTTTTTTTTTA	(+) TAAAAAAA	(+) GAAGAA	(-) A *2
