## Supplementary Table S24 for "Pan-genome and Haplotype Map of Cultivars and Their Wild Ancestors Provides Insights into Selective Evolution of Cassava (*Manihot esculenta* Crantz)"

### Sheet: Sheet1
Table S24: Cyanoside content in leaves and storage roots of wild and cultivated cassava clones (2020-2021)
Cassava clones	Storage root（μg/g）	E	Leave（μg/g）	E	SRw/SRc	Lw/Lc
W14	196.753	4.4	1326.25	19.87	2.02228	1
FLA4047	397.89	1.17	754.37	5.34	1	1.75809
KU50	281.79	4.31	811.18	13.23	1.41201	1.63496
NZ199	85.3471	1.37937	872.809	2.37583	4.66202	1.51952
SC205	99.78	1.49181	513.77	9.7238	3.98767	2.58141
SC8	86.0075	2.46355	584.513	12.4222	4.62623	2.26898
SC16	79.8593	0.874023	379.375	4.91512	4.98239	3.49588
SC9	70.8873	0.87	650.72	15	5.613	2.03813
Average
Varieties with low cyanide in storage root(sweet）and varieties with high cyanide in storage root（bitter）
clone name	Cyanide content in storage root（μg/g)	clone name	cyanide content in storage root （μg/g)
18-9	20.23	44-7	188.5
39-2	51.87	32-5	237.9
20-6	57.72	57-6	208.65
58-7	45.63	F297	226.72
46-14	76.44	47-11	316.16
F039	47.83	03-11	292.89
SC16	29.74	16-14	218.27
F173	43.16	50-2	233.09
ITBB01	67.08	05-3	234.26
F128	51.87	14-19	157.17
SC5	57.9	49-20	258.18
46-12	49.82	01-14	298.35
SC205	99.78	KU50	281.79
SC9	70.89	A4047	397.89
SC8	86.01	W14	196.75
Average	57.06	Average	249.77
