## Supplementary Table S25 for "Pan-genome and Haplotype Map of Cultivars and Their Wild Ancestors Provides Insights into Selective Evolution of Cassava (*Manihot esculenta* Crantz)"

### Sheet: Storage root
Storage root
The expressive profiling of genes in cyanogenic glycosides synthesis,transportion and catbolism
Gene name	Gene ID	A4047_R(H)	W14_R(H)	SC8_R	SC5_R	57-6_R(H)	39-2_R	49-20_R(H)	32-5_R(H)	46-14_R	SC205_R	SC9_R	05-3_R(H)	F297_R(H)	F173_R	F128_R	F039_R	ITBB01_R	18-9_R	20-6_R	03-11_R(H)	47-11_R(H)	KU50_R(H)	14-19_R(H)	50-2_R(H)	H/L	W14/HCN-L	FLA4047/HCN-L
Linamarase	Manes.07G027100	34.9644	41.8349	1.22304	6.16972	6.43987	6.88965	6.20283	4.23917	29.145	3.04513	1.60198	5.70023	0.978498	2.33306	3.44994	1.17442	4.13074	6.34785	1.84892	2.56205	4.40911	6.30196	3.43435	5.92941	1.82598	12.0421	10.0645
MeHNL10-like	Manes.13G092100	0	15.542	0.587384	0.826991	0.838143	0	0	0	0.033882	0	0	0	0	0	0	0	0	0	0	0	0	0	0	0	11.3103	120.875	0
MeHNL4-like	Manes.13G092600	0	0	0	0	0	0	0	0	0	0	0	0	0	0	0	0	0	0	0	0	0	0	0	0	#DIV/0!	#DIV/0!	#DIV/0!
MeHNL24-like	Manes.13G094600	0.115506	0	0	0	0	0	0	0	0	0	0	0	0	0	0	0	0	0	0	0	0	0	0	0	#DIV/0!	#DIV/0!	#DIV/0!
B-CASa	Manes.05G033000	105.131	126.923	45.9151	87.9444	22.7391	12.5924	50.3813	7.29311	90.4584	19.3182	5.34102	47.4923	29.5663	68.6176	13.4955	3.5037	36.2995	79.7373	1.1087	35.038	14.1451	28.9218	20.8331	33.0203	1.12309	3.73429	3.09314
B-CASb	Manes.01G255400	5.35255	5.16323	1.98298	90.2066	2.10677	20.6749	29.4431	5.45613	14.8366	1.9106	7.42196	18.6947	0.652963	29.2003	4.12209	0	3.72747	10.7922	1.89049	6.22795	4.34438	6.50304	48.8845	5.78855	0.7422	0.330342	0.342454
NIT4.1	Manes.11G164700	40.7605	121.182	43.8909	54.1966	78.8649	61.4316	44.8597	39.7908	47.377	69.5193	50.7648	39.4377	53.6386	60.287	42.6654	43.7081	36.3554	39.7614	33.7174	54.0013	49.5108	42.0105	78.8429	35.3488	1.16203	2.48557	0.836039
NIT4.2	Manes.04G000700	36.2192	33.456	27.2596	44.3147	38.6656	46.5564	29.5417	23.1429	38.6212	23.9416	38.0611	31.6226	39.3298	28.366	42.0924	35.941	24.8057	13.6655	33.1734	23.7786	24.6078	30.6621	30.9875	21.6652	0.916533	1.02747	1.11233
CYP79D2	Manes.12G133500	32.5082	0	0	42.6648	214.96	544.468	0.456199	5.8641	78.1389	1.51925	11.9483	103.75	0.919547	0.122605	6.12829	0.082588	0.06621	0	5.50578	6.76136	1.09866	7.11718	0	36.9436	0.594197	0	0.583814
CYP79D1	Manes.13G094200	4.09708	0	0	4.96508	0.281796	5.45836	0.145116	0.296208	6.62464	0	0	11.8051	0	0	0.321747	0	0	0	0.123478	1.06893	0.151716	0.394222	0	2.28563	1.17335	0	4.14659
CYP71E7	Manes.12G132900	126.154	3.90828	97.0391	296.516	217.551	416.421	99.0048	92.3966	374.773	170.406	228.953	716.247	170.404	16.9637	201.256	228.709	74.3821	51.2412	27.9036	118.246	43.0913	212.716	11.0295	310.031	0.970802	0.0237547	0.76677
CYP71E11	Manes.12G132800	0.083635	0	0	0.005792	0.098656	2.54826	0.066554	0	0.149801	0.021562	0.047159	0.131259	0	0	0.096873	0	0.020277	0	0	0	0	0	0	0	0.131536	0	0.33577
UGT85K4	Manes.12G132300	804.638	260.986	217.952	300.056	339.497	1773.83	562.872	201.28	572.491	144.254	112.037	589.56	169.702	315.896	146.703	113.775	232.116	202.318	302.374	316.98	161.678	175.181	245.172	210.42	0.910724	0.743492	2.29224
UGT85K5	Manes.12G133000	40.9064	7.30346	0.696543	21.0117	1.80202	15.7157	14.4459	1.59268	57.2145	8.76036	2.6133	136.134	1.99214	4.99867	17.2177	1.00734	2.38163	2.01047	1.55025	19.8628	0.714594	10.9498	3.35536	28.3298	1.97805	1.03046	5.77154
CGTR1_1	Manes.15G180400	63.6113	26.4973	6.89147	12.6065	5.7199	2.19011	9.81083	2.36561	13.8047	0.874072	1.71894	17.38	5.21676	7.44035	1.60936	0	19.5063	31.7364	0.46305	16.2354	3.41768	12.869	14.763	9.717	1.89803	3.42758	8.22851
CGTR1_2	Manes.17G021100	27.3169	80.1332	9.37976	25.8516	6.06088	6.3344	10.0643	5.07493	8.94091	3.4627	0.950411	11.7403	2.91297	19.8739	0.841858	0.6308	12.7987	12.2854	2.32341	7.48244	6.02493	4.98328	8.56699	6.43758	1.70533	9.30473	3.17192
CGTR1_3	Manes.17G124600	0	0	0	0	0	0	0	0	0	0	0	0	0	0	0	0	0	2.57909	0	0	0.165505	0.051831	0	0.203998	0.163365	0	0
GTR	Manes.15G176100	1.45825	0	0.035931	0.355298	0	0	0.017291	0	0.020712	0	0	0	0	0	0	0	0	0	0	0	0	0	0	0	3.58193	0	41.001
MATE_1	Manes.16G007900	16.146	131.756	37.243	71.0488	41.4215	42.3149	22.4672	28.8125	58.1716	23.3595	16.5549	93.5461	92.5445	22.9219	23.1242	77.8252	40.5931	41.3333	19.4968	40.9646	73.8122	84.5973	42.7054	75.4698	1.57018	3.48549	0.427126
MATE_2	Manes.16G008000	8.37295	0.169853	1.51386	0.040895	3.07686	0.072311	3.73812	0.865361	6.44926	0.875415	2.15745	19.6445	24.2955	0.56464	51.2517	1.89867	20.7352	6.99451	0.038945	8.89858	1.91646	36.4924	2.63785	40.8088	1.6299	0.0216892	1.06917
HPP	Manes.14G074300	7.1991	4.73476	16.7646	5.44928	31.451	19.5133	29.672	18.1047	8.19957	20.0848	13.0813	26.0141	25.1875	5.85987	17.5206	48.4514	12.3596	2.78667	4.63631	16.7696	11.5864	17.3109	11.994	15.4854	1.23354	0.312792	0.475594
H+-ATPase	Manes.14G073900	32.1714	40.2719	8.51813	14.0381	8.58714	18.2258	14.4964	7.31213	16.3445	5.0418	8.62017	38.5913	27.4513	5.85925	24.6228	4.06838	15.0413	13.6676	4.34797	24.2727	6.92629	12.0871	2.42377	9.74448	1.62097	3.62954	2.89948

### Sheet: leave
Leaves
The expressive profiling of genes in cyanogenic glycosides synthesis,transportion and catbolism
Gene Name	Gene ID	FLA4047(H)	W14(H)	SC8	SC5	57-6(H)	39-2	49-20(H)	32-5(H)	46-14	SC205	SC9	05-3(H)	F297(H)	F173	F128	F039	ITBB01	18-9	20-6	03-11(H)	47-11(H)	KU50(H)	14-19(H)	50-2(H)	HCN-H/HCN-L	W14/HCN-L	A4047/HCN-L
Linamarase	Manes.07G027100	26.7457	40.6837	4.55401	6.20439	21.5786	1.90392	2.94482	6.09291	16.3719	40.0572	9.71883	31.4171	9.11254	2.66244	31.8186	6.52153	11.4455	0.717764	5.99744	2.99612	10.1965	26.4368	17.6058	17.6985	1.54746	6.15508	4.04638
MeHNL10-like	Manes.13G092100	1730.45	349.144	150.781	195.797	1202.62	529.792	844.349	1055.37	410.864	1521.68	639.973	2152.93	1989.18	334.049	1229.48	374.526	827.573	167.136	557.642	251.708	247.877	701.667	970.007	596.714	1.74254	0.833651	4.1318
MeHNL4-like	Manes.13G092600	0.030372	0	0	0	0	0	0	0	0	0	0	0	0	0	0	0	0	0	0	0	0	0	0	0	#DIV/0!	#DIV/0!	#DIV/0!
MeHNL24-like	Manes.13G094600	614.529	0	1.35475	0.213924	2.22442	0	1.57256	20.6831	0.449441	1.66477	0.179094	0.668187	2.50673	0.111157	0.977995	3.54096	64.0074	1.50694	3.52002	0.182367	0.123596	0.396377	0	0.126154	8.29411	0	82.0645
B-CASa	Manes.05G033000	59.7601	95.6885	27.6818	37.0885	34.4027	22.4046	42.8113	97.8508	37.5322	112.627	13.5687	53.4383	403.032	4.80116	37.3288	70.4944	143.258	8.49224	164.856	17.616	16.865	52.0796	142.306	5.24086	1.50131	1.80484	1.12717
B-CASb	Manes.01G255400	60.481	131.358	42.5863	161.982	187.688	332.113	218.809	179.018	214.011	174.917	95.6693	112.648	42.2289	183.036	67.1505	303.561	331.376	360.372	246.711	196.968	440.837	382.483	298.274	78.0531	0.926541	0.578311	0.26627
NIT4.1	Manes.11G164700	82.2478	22.951	88.3242	75.4766	144.894	153.134	116.312	123.57	103.441	132.022	110.27	99.998	76.2554	96.3871	75.3548	97.1588	98.8856	73.2172	97.0359	157.69	84.9588	87.3031	96.7055	51.509	0.953101	0.231051	0.828
NIT4.2	Manes.04G000700	29.824	38.4	79.1427	50.7694	37.5146	23.9107	19.677	22.1848	53.716	33.8837	46.1525	31.6478	35.2318	44.6308	29.3213	18.6142	21.5165	46.9616	39.0934	25.5445	35.8643	34.6101	19.6745	46.3566	0.772032	0.904578	0.702554
CYP79D2	Manes.12G133500	19.8199	70.2303	0	0.064628	0	0	0	0	0	0.37555	0	0.26939	0.017537	0	3.08618	0.629318	54.6015	0	70.3776	0.055094	0.074678	0	0	0	0.700561	5.58833	1.5771
CYP79D1	Manes.13G094200	4.80642	0.377285	0	0	0	0	0	0	0	0	0.033564	0	0.040908	0	0.46278	0	1.2525	0	12.4125	0	0	0.069834	0	0	0.373865	0.275419	3.5087
CYP71E7	Manes.12G132900	89.2917	31.58	3.01341	5.78682	4.96657	0.36234	0.147923	0.528554	18.7908	35.0233	1.45336	26.0038	1.94872	0.538899	22.0949	0.197646	53.9655	2.06701	246.184	0.586773	6.75118	6.8192	9.02688	1.70148	0.460495	0.950174	2.68659
CYP71E11	Manes.12G132800	0	1.26442	0.107423	0.078115	1.89894	0	0	0	0.166331	0	0.13256	0.066001	0	0.075144	0.063221	0	0	0.206967	3.46314	0	0.297316	0.073347	0.256639	0.626769	1.04438	2.9894	0
UGT85K4	Manes.12G132300	85.3389	47.2614	68.0354	147.902	88.3126	8.96464	8.03647	16.0395	126.256	110.269	45.4707	90.3506	42.9939	44.3922	82.414	42.5897	55.1544	63.6582	219.474	44.9141	53.3509	136.096	103.617	65.7663	0.770839	0.575029	1.03832
UGT85K5	Manes.12G133000	20.9965	7.82229	0	0.073705	0.126504	0	0.04546	0.022042	1.59288	6.16493	0.198415	2.51066	0.0768	0.492763	5.44369	0.016665	19.9222	0.696325	53.5815	0.66487	0.197871	1.25152	0.955296	0.232493	0.395794	1.02153	2.74198
CGTR1_1	Manes.15G180400	65.9766	109.456	30.909	31.1535	155.863	57.0326	37.174	48.6948	143.685	50.2802	67.0476	73.8628	49.7944	36.4149	55.351	149.961	106.679	137.912	140.608	118.993	227.721	203.56	192.103	52.621	1.32649	1.21428	0.731933
CGTR1_2	Manes.17G021100	1.66115	54.1844	123.538	28.6685	37.1582	42.4815	16.6471	18.3863	22.0662	22.006	60.1363	27.8753	15.275	62.6032	19.9455	53.1861	18.5808	69.1515	42.8923	44.765	24.5739	97.6586	29.454	43.6132	0.72755	1.03543	0.0317435
CGTR1_3	Manes.17G124600	0	0	0	0	0	0	0	0	0	0	0	0	0	0	0	0	0	0	0	0	0	0	0	0	#DIV/0!	#DIV/0!	#DIV/0!
GTR	Manes.15G176100	8.44569	151.976	96.8669	83.417	121.322	149.955	84.1012	53.7751	132.457	70.9754	114.256	48.5958	26.6744	76.4355	37.5688	139.115	109.362	280.182	139.245	246.251	235.475	192.546	129.215	156.913	1.0178	1.15021	0.0639199
MATE_1	Manes.16G007900	6.92786	93.0238	13.0981	13.0139	12.0698	23.0919	6.99989	11.1311	37.8943	7.23667	18.6165	9.21666	62.4416	4.10912	10.6334	12.5585	13.5528	7.64136	27.4115	9.10108	9.50399	19.0997	2.94526	0.627735	1.28715	5.44038	0.405167
MATE_2	Manes.16G008000	1.77392	0	0	0	0	0	0	0.110466	0	0	0	0.027682	0.072082	0	0.106064	0	0.122449	0	0.281133	0	0	0	0.215277	0	4.3156	0	43.9544
HPP	Manes.14G074300	61.1857	39.8443	666.307	411.177	155.103	745.464	426.464	393.598	308.212	68.0219	101.68	79.0758	88.3752	404.288	76.4168	265.898	248.573	75.0513	128.798	192.255	197.715	215.201	546.985	117.778	0.718189	0.118745	0.182347
H+-ATPase	Manes.14G073900	51.0773	72.9012	40.3365	67.5776	75.8957	77.7699	43.8779	56.6922	93.3645	65.7315	76.3868	74.7477	76.0443	109.064	49.3585	27.2616	48.7409	77.4105	56.8164	43.536	81.5148	40.1964	48.5216	70.0529	0.930667	1.08045	0.757006
