## Supplementary Table S25 for "Pan-genome and Haplotype Map of Cultivars and Their Wild Ancestors Provides Insights into Selective Evolution of Cassava (*Manihot esculenta* Crantz)"

### Sheet: Pn
Net photosynthesis rate(Pn)of cultivar KU50,SC205 vs wild ancestor FLA4047 and W14 under different optical quantum densities
Genotypes	Leaves	500μmol·m-1·s-1	1000μmol·m-1·s-1	1500μmol·m-1·s-1	2500μmol·m-1·s-1
SC205	No.1	14.9	21.7	27.9	30.1
	No.2	15.8	23.5	24.9	31.4
	No.3	17	21.9	26.1	29.5
	No.4	15	24.1	24.8	36.5
	No.5	13.9	19.9	29.2	31.6
	No.6	15.8	25.1	26.1	31.4
	Average	15.4	22.7	26.5	31.75
KU50	No.1	16.7	21.2	23.8	30.6
	No.2	15.3	23.3	28.3	29.1
	No.3	17.2	25	30.6	32
	No.4	14.4	23.2	27.2	31.6
	No.5	15.5	21.4	26.7	30.2
	No.6	17.1	21.3	24.6	29
	Average	16	22.6	26.9	30.4
FLA4047	No.1	14.9	19.1	30.6	33.3
	No.2	14	21	27.3	32.5
	No.3	14.8	24.5	30.2	31.5
	No.4	15.7	24.6	28.5	29.5
	No.5	16.8	20.2	29.6	29.5
	No.6	17.8	24	29.3	31.4
	Average	15.7	22.2	29.3	31.3
W14	No.1	12.7	18.9	23.2	26.5
	No.2	11.2	20.8	21.4	23.5
	No.3	11.6	17.3	21.4	22.7
	No.4	11.2	18.1	28.4	27.5
	No.5	12.3	19.9	25.1	25
	No.6	13.6	16.7	26.3	27
	Average	12.1	18.6	24.3	25.4
KU50+SC205		15.7	22.65	26.7	31.075
Cultivar/FLA4047		1	1.02027	0.911263	0.992812
Cultivar/W14		1.29752	1.21774	1.09877	1.22343

### Sheet: NADPH productivity
The NADPH productivity in leaves of cultivated SC205, KU50 vs wild ancestor FLA4047 and W14 under field condition
NADPH(μmol/fw.g)	SC205	KU50	FLA4047	W14	SC205+KU50	Cultivar/FLA4047	Cultivar/W14
Repeat 1	2.18164	1.16208	2.17067	1.16208	1.67186	0.770202	1.43868
Repeat 2	2.23645	1.43615	1.79793	1.24978	1.8363	1.02134	1.4693
Repeat 3	1.63349	1.12919	1.96238	1.35941	1.38134	0.703911	1.01613
Average	2.02	1.24	1.98	1.26	1.63	0.823232	1.29365

### Sheet: ATP productivity
The ATP productivity in leaves of cultivated SC205, KU50 vs wild ancestor FLA4047 and W14 under field condition
ATP(μmol/fw.g)	SC205	KU50	FLA4047	W14	SC205+KU50	Cultivar/FLA4047	Cultivar/W14
Repeat 1	8.34601	13.2747	7.75665	7.08175	10.8104	1.39369	1.52651
Repeat 2	8.3228	13.9541	7.12608	6.94996	11.1385	1.56305	1.60266
Repeat 3	8.26895	13.544	7.89183	7.43194	10.9065	1.38199	1.46751
Average	8.31	13.59	7.59	7.15	10.95	1.44269	1.53147

### Sheet: Gene exprression
Different Expression of several key genes involved in light reactions by RNAseq
Gene	Gene ID	KU50 L	SC205 L	KU50+SC205	FLA4047 L	W14 L	Cultivar/FLA4047	Cultivar/W14
MeCSK	13G022900	66.663	76.405	71.534	60.131	49.444	1.18964	1.44677
MeCYtb6f	14G016000	2009.18	1048.86	1529.02	1213.65	650.001	1.25985	2.35234
MeFNR3	02G105100	798.004	593.738	695.871	678.176	713.62	1.02609	0.975128
MeLhcb2.1	01G175700	12740.2	6095.7	9417.93	9346.42	4500.22	1.00765	2.09277
MePPDK	03G188300	306.559	240.497	273.528	257.87	347.562	1.06072	0.786991
MePEPC	02G091300	463.167	264.407	363.787	376.446	137.589	0.966372	2.64401
MeNADP-ME	11G034000	360.621	172.607	266.614	306.099	78.136	0.871006	3.41218
MePC	05G142000	29063.6	15927.4	22495.5	13772	6406.57	1.63343	3.51131
